# Spheroid surgery: a first-generation micromanipulation platform for extracting viable cell clusters from the outer layers of hydrogel-embedded spheroids

**DOI:** 10.64898/2026.10.22.760885

**Authors:** Viktor Pal, Miroslav Maiurov, Mariachiara Stellato, Nora Hapek, Maria Harmati, Filippo Piccinini, Akos Diosdi, Peter Horvath

## Abstract

Three-dimensional (3D) cell culture systems have gained attention as *in vitro* models capable of reproducing the tissue-like architecture, spatial organization, and physiological morphology of *in vivo* tumors. Their ability to mimic native cell-cell and cell-matrix interactions has positioned 3D cell cultures as powerful models for studying tumor biology and drug responses. However, methods for the localized extraction of viable cells remain limited, as existing approaches often disrupt the original 3D structure, limit access to defined regions, or compromise cell viability, restricting the biological insight that can be achieved.

We present a manual, micropipette-based manipulation system designed to extract viable multicellular clusters from the outer layers of compact 3D tumor spheroids, embedded in biocompatible hydrogels. The extracted clusters remained fully functional, demonstrating that the procedure is sufficiently gentle to remove small multicellular units.

This technology enables the localized extraction of viable multicellular clusters from 3D in vitro models without complete dissociation of the parent spheroid. The method opens new opportunities for longitudinal studies, spatially targeted sampling and controlled manipulation of living 3D cultures. This capability marks a step toward a new era of 3D model manipulation, where researchers can add, remove, or replace specific regions of living multicellular systems with precision.
