## Supplementary_data_2_metrics for "Spheroid surgery: a first-generation micromanipulation platform for extracting viable cell clusters from the outer layers of hydrogel-embedded spheroids": 20260803CellPickingHM2_r01c01f01_TCZYX.ome_metrics.csv

source	annotation_level	n_labels_in_source	timepoint	time_h	label	area_um2	perimeter_um	equivalent_diameter_um	axis_major_um	axis_minor_um	aspect_ratio	circularity	eccentricity	solidity	extent	orientation_deg	centroid_x_um	centroid_y_um	step_um	displacement_from_origin_um	cumulative_path_um	z_focus	n_planes	acquisition_time_h	focus_acquisition_time_h	operetta_timepoint_id	operetta_plane_id	focus_stack_offset_um	focus_absolute_um	stack_origin_absolute_um	pixel_size_x_um	pixel_size_y_um	metadata_channel_id	metadata_file	focus_stack_step_um	focus_stack_change_um	focus_absolute_step_um	focus_absolute_change_um	stack_origin_step_um	stack_origin_change_um	large_focus_index_jump	large_focus_absolute_jump
20260803CellPickingHM2_r01c01f01_TCZYX.ome	cluster	1	0	0	1	1058.398747766741	135.96450765266948	36.70960555160994	48.18001126618925	28.87415794463571	1.6686204792039736	0.7194623511452184	0.8005264300033577	0.9254926108374384	0.6788617886178862	-3.790606385859604	307.33692688220617	265.1898411089505		0.0	0.0	67	1	0.0	0.0	1	68	268.0	136269.882	136001.88499999998	0.5933762649494021	0.5933762649494021	1	Index.xml		0.0		0.0		0.0	False	False
20260803CellPickingHM2_r01c01f01_TCZYX.ome	cluster	1	1	1	1	987.627574013875	124.3005968974509	35.461055859989834	43.10895685178565	29.970151421101743	1.4383963646387512	0.8032609275746431	0.7187983084206956	0.949238578680203	0.6746031746031746	-38.50489587041608	315.56955561349747	269.04293325593187	9.089691684562943	9.089691684562943	9.089691684562943	69	1	1.0000766833055554	1.0000766833055554	2	70	276.0	136244.684	135968.685	0.5933762649494021	0.5933762649494021	1	Index.xml	8.0	8.0	-25.19800000000396	-25.19800000000396	-33.19999999998254	-33.19999999998254	False	True
20260803CellPickingHM2_r01c01f01_TCZYX.ome	cluster	1	2	2	1	1126.7052537769698	134.02293426681467	37.87566084399987	46.85810546440845	31.248220919299506	1.4995447448167516	0.7882462972524167	0.7451749135856447	0.9543692215926036	0.6633499170812603	-47.46489704347056	322.6969267479301	277.8627141789329	11.339662905822028	19.91309387621432	20.42935459038497	69	1	2.0000101016944445	2.0000101016944445	3	70	276.0	136239.06699999998	135963.06699999998	0.5933762649494021	0.5933762649494021	1	Index.xml	0.0	8.0	-5.617000000027474	-30.815000000031432	-5.618000000016764	-38.8179999999993	False	False
20260803CellPickingHM2_r01c01f01_TCZYX.ome	cluster	1	3	3	1	1398.1708008588585	168.93032662694466	42.19249167740074	55.86493284158227	34.305546712692035	1.6284519034035363	0.6156797201855921	0.7892436639991047	0.8820524211461572	0.6295180722891566	-36.15626657842655	329.0464897646854	292.8396294014772	16.267296643481583	35.15417348153516	36.69665123386656	70	1	3.0000087302222225	3.0000087302222225	4	71	280.00000000000006	136236.727	135956.734	0.5933762649494021	0.5933762649494021	1	Index.xml	4.000000000000057	12.000000000000057	-2.339999999967404	-33.15499999999884	-6.332999999984168	-45.15099999998347	False	False
20260803CellPickingHM2_r01c01f01_TCZYX.ome	cluster	1	4	4	1	1456.9707312903438	173.06649311523145	43.0705554944509	54.64967223590192	37.33488238009865	1.4637697711090936	0.6112722835105722	0.7302616697921803	0.8860813704496788	0.5792273236282195	-63.94636180103228	343.77651119184816	306.9301108091008	20.384189891758265	55.4084237214956	57.080841125624815	70	1	4.000007277722222	4.000007277722222	5	71	280.00000000000006	136237.06999999998	135957.06199999998	0.5933762649494021	0.5933762649494021	1	Index.xml	0.0	12.000000000000057	0.3429999999643769	-32.81200000003446	0.3279999999795109	-44.82300000000396	False	False
20260803CellPickingHM2_r01c01f01_TCZYX.ome	cluster	1	5	5	1	1457.6749220739546	171.44780891138984	43.08096278117871	52.74330534478272	38.4096005243818	1.3731802628694905	0.6231701864601797	0.6853258990228113	0.8838599487617421	0.6133333333333333	-59.90701396109754	348.759336293215	312.13598122741763	7.20622181195647	62.607955352622575	64.28706293758128	73	1	5.000010068111111	5.000010068111111	6	74	292.0	136246.65099999998	135954.64800000002	0.5933762649494021	0.5933762649494021	1	Index.xml	11.999999999999943	24.0	9.581000000005588	-23.23100000002887	-2.413999999960652	-47.23699999996461	True	True
20260803CellPickingHM2_r01c01f01_TCZYX.ome	cluster	1	6	6	1	1445.351583360769	167.3959823286288	42.89847074174687	49.11095594048117	40.58286387335957	1.210140223068876	0.6481765367498823	0.5631561254702016	0.8805233805233805	0.6354489164086687	-50.62299242170608	347.15778321364104	313.80743522999643	2.314893247955385	62.8440216495375	66.60195618553666	74	1	6.000008689444444	6.000008689444444	7	75	296.0	136252.37300000002	135956.37699999998	0.5933762649494021	0.5933762649494021	1	Index.xml	4.0	28.0	5.722000000037951	-17.50899999999092	1.72899999996298	-45.50800000000163	False	False
20260803CellPickingHM2_r01c01f01_TCZYX.ome	cluster	1	7	7	1	1440.7743432673	168.31948299563624	42.83048994452154	49.133657082690206	41.16482188601746	1.1935836190118327	0.6390532577687559	0.5459571395011236	0.8708235794849968	0.6326530612244898	-4.8553580868309885	348.0057538167682	312.4476956405615	1.6024811683275806	62.34788127245599	68.20443735386425	76	1	7.000007246805556	7.000007246805556	8	77	304.0	136258.081	135954.082	0.5933762649494021	0.5933762649494021	1	Index.xml	8.0	36.0	5.707999999984168	-11.801000000006752	-2.294999999983702	-47.80299999998533	False	False
20260803CellPickingHM2_r01c01f01_TCZYX.ome	cluster	1	8	8	1	1482.321599500326	174.54120009442545	43.443647159267066	47.02425511759954	43.59677825001335	1.0786176640835872	0.6114435745544825	0.374782968206925	0.8802007108509303	0.6579152992655103	-2.119955187445916	355.626745143971	313.2009059780127	7.658122134162085	68.09529277134784	75.86255948802633	77	1	8.000010184833332	8.000010184833332	9	78	308.0	136262.581	135954.58899999998	0.5933762649494021	0.5933762649494021	1	Index.xml	4.0	40.0	4.5	-7.301000000006752	0.5069999999832362	-47.296000000002095	False	False
20260803CellPickingHM2_r01c01f01_TCZYX.ome	cluster	1	9	9	1	1474.575500880609	176.19481903098506	43.32998776158206	47.20815641947144	43.05368877427386	1.0964950452208413	0.596884924763192	0.4101972586123245	0.889171974522293	0.6893827160493827	-12.190749006673752	360.7733358287445	313.68167493930616	5.168997433810612	72.1589062370856	81.03155692183695	78	1	9.000008868166667	9.000008868166667	10	79	312.0	136265.799	135953.799	0.5933762649494021	0.5933762649494021	1	Index.xml	4.0	44.0	3.2179999999934807	-4.083000000013271	-0.7899999999790452	-48.08599999998114	False	False
20260803CellPickingHM2_r01c01f01_TCZYX.ome	cluster	1	10	10	1	1649.9190059996502	190.86778106371355	45.83385347152132	50.03089986794707	44.85871713372477	1.1152993902791273	0.5691244454021624	0.4428003573298981	0.8778568752341701	0.7509615384615385	8.913565549291613	360.8236733270746	320.77242159993506	7.090925332349647	77.13789794448914	88.1224822541866	79	1	10.000007283555556	10.000007283555556	11	80	316.0	136267.55800000002	135951.56399999998	0.5933762649494021	0.5933762649494021	1	Index.xml	4.0	48.0	1.7590000000200234	-2.323999999993248	-2.235000000015134	-50.32099999999628	False	False
20260803CellPickingHM2_r01c01f01_TCZYX.ome	cluster	1	11	11	1	1711.5356995655782	193.9611722467491	46.681848023753886	49.46164342045143	47.77719097792178	1.035256414369527	0.5716974114214411	0.2587502076196167	0.8550571679859279	0.7065406976744186	-87.5222296992655	366.67186420957074	318.7551134037749	6.186345363492595	79.93668234084377	94.3088276176792	79	1	11.000010076222225	11.000010076222225	12	80	316.0	136266.753	135950.759	0.5933762649494021	0.5933762649494021	1	Index.xml	0.0	48.0	-0.8050000000221189	-3.129000000015367	-0.8049999999930151	-51.12599999998929	False	False
20260803CellPickingHM2_r01c01f01_TCZYX.ome	cluster	1	12	12	1	1733.3656138575068	188.4942760039159	46.97860837708497	51.556632513514586	46.05069787338397	1.1195624582122323	0.6130610261591493	0.4496475175717116	0.8711732436736861	0.7414156626506024	-36.74462770931497	365.722392554633	321.08273109660627	2.5138219005156004	80.82621946471532	96.82264951819478	80	1	12.000008777472225	12.000008777472225	13	81	320.0	136268.899	135948.896	0.5933762649494021	0.5933762649494021	1	Index.xml	4.0	52.0	2.146000000007916	-0.9830000000074506	-1.8629999999830036	-52.98899999997229	False	False
20260803CellPickingHM2_r01c01f01_TCZYX.ome	cluster	1	13	13	1	1942.862371981662	196.1907000818991	49.73659821484587	56.38732812063472	45.94176370421357	1.227365333287436	0.6343005200061063	0.5798077277802283	0.8981119791666666	0.7497282608695652	-24.62884835202613	372.5338350728385	315.86489628490256	8.580300070571212	82.57480278331597	105.402949588766	81	1	13.000007252694443	13.000007252694443	14	82	324.0	136272.386	135948.375	0.5933762649494021	0.5933762649494021	1	Index.xml	4.0	56.0	3.4869999999937136	2.503999999986263	-0.5210000000079162	-53.50999999998021	False	False
20260803CellPickingHM2_r01c01f01_TCZYX.ome	cluster	1	14	14	1	1924.5534116077863	193.12201148526736	49.50169198738567	55.225921923457896	47.25875532498699	1.1685860438702338	0.6484496796412321	0.5174143194023637	0.8727446910426313	0.7399485582780561	-25.46577541112742	374.54852124246537	315.67856122198583	2.023284734721741	84.0625319336769	107.42623432348772	81	1	14.000010113944445	14.000010113944445	15	82	324.0	136274.457	135950.46099999998	0.5933762649494021	0.5933762649494021	1	Index.xml	0.0	56.0	2.0709999999962747	4.574999999982538	2.0859999999811407	-51.42399999999907	False	False
20260803CellPickingHM2_r01c01f01_TCZYX.ome	cluster	1	15	15	1	2054.124515792138	193.61358047833204	51.14090890193992	54.28826185609755	50.17629380538473	1.0819504140074916	0.6885967951677449	0.3817714165341327	0.9051978277734678	0.689598108747045	-51.82526416680619	373.8841062401385	321.47649205447624	5.835876046803933	87.159131220775	113.26211037029168	81	1	15.000008737	15.000008737	16	82	324.0	136271.596	135947.6	0.5933762649494021	0.5933762649494021	1	Index.xml	0.0	56.0	-2.861000000004424	1.713999999978114	-2.86099999997532	-54.28499999997439	False	False
20260803CellPickingHM2_r01c01f01_TCZYX.ome	cluster	1	16	16	1	2117.149590925287	204.785922240486	51.919539494162976	55.9946933676301	51.85235176582227	1.0798872463975335	0.6343971341262384	0.3774680605962915	0.8680525480005774	0.6457259450171822	-1.7776584650253815	376.9525105907456	318.38815807088326	4.353494234869231	87.61501254158972	117.6156046051609	81	1	16.000007291194443	16.000007291194443	17	82	324.0	136272.624	135948.628	0.5933762649494021	0.5933762649494021	1	Index.xml	0.0	56.0	1.0280000000202565	2.74199999999837	1.0279999999911524	-53.25699999998324	False	False
20260803CellPickingHM2_r01c01f01_TCZYX.ome	cluster	1	17	17	1	2240.735073448948	230.6908633544901	53.413411282095154	62.46476213169223	50.8341409928565	1.2287954691802527	0.529102224383796	0.5811379227650645	0.8367078622140416	0.6189457304026454	-26.407782912835845	381.16947214003335	315.00876451428434	5.403986076828268	89.06834380696444	123.01959068198916	81	1	17.00001021997222	17.00001021997222	18	82	324.0	136272.892	135948.896	0.5933762649494021	0.5933762649494021	1	Index.xml	0.0	56.0	0.2679999999818392	3.0099999999802094	0.268000000010943	-52.98899999997229	False	False
20260803CellPickingHM2_r01c01f01_TCZYX.ome	cluster	1	18	18	1	2185.808192327321	236.50535136574044	52.75469104901693	62.997435087865554	49.61214141621709	1.2697987486440792	0.4910661172764448	0.6162809550039271	0.8205128205128205	0.6068426197458455	-14.691282319307234	383.2835032281699	315.7153617850132	2.228992405686752	91.21792969729437	125.24858308767593	81	1	18.000008708194446	18.000008708194446	19	82	324.0	136272.147	135948.15099999998	0.5933762649494021	0.5933762649494021	1	Index.xml	0.0	56.0	-0.7449999999953434	2.264999999984866	-0.7450000000244472	-53.73399999999674	False	False
20260803CellPickingHM2_r01c01f01_TCZYX.ome	cluster	1	19	19	1	2066.799949897129	228.74928996863537	51.29845443349807	58.30240154347175	49.30053884042943	1.1825915682621353	0.4963508808780099	0.5338162839681484	0.8618411393334312	0.6466181978409341	0.7877306429009397	379.4068055335709	319.5445414210689	5.448981712255305	90.269047047383	130.69756479993123	81	1	19.000007270111112	19.000007270111112	20	82	324.0	136272.267	135948.271	0.5933762649494021	0.5933762649494021	1	Index.xml	0.0	56.0	0.1199999999953433	2.3849999999802094	0.1200000000244472	-53.61399999997229	False	False
20260803CellPickingHM2_r01c01f01_TCZYX.ome	cluster	1	20	20	1	1907.3007374093263	205.6847203210896	49.27931333300101	58.72895834321063	46.42691323537331	1.2649765890200129	0.5665326967410264	0.6124252995249702	0.8629918750995699	0.6830160131131005	-11.448190658942384	378.0993122099004	313.5687396945696	6.11716805931265	85.71950189789193	136.8147328592439	82	1	20.00001011925	20.00001011925	21	83	328.0	136275.24699999997	135947.242	0.5933762649494021	0.5933762649494021	1	Index.xml	4.0	60.0	2.979999999981373	5.364999999961583	-1.029000000009546	-54.64299999998184	False	False
20260803CellPickingHM2_r01c01f01_TCZYX.ome	cluster	1	21	21	1	2098.1364397678008	219.0269525992716	51.68588090922133	58.926606358737125	49.91093379483754	1.1806352211513242	0.5496022084030762	0.5315902338475162	0.8666375799883653	0.6461721969204077	-0.124539590174065	384.70149594754594	314.2060257512506	6.632869938697059	91.58527667454952	143.44760279794096	81	1	21.001288806694443	21.001288806694443	22	82	324.0	136271.298	135947.287	0.5933762649494021	0.5933762649494021	1	Index.xml	-4.0	56.0	-3.948999999964144	1.4159999999974389	0.0450000000128056	-54.59799999996903	False	False
20260803CellPickingHM2_r01c01f01_TCZYX.ome	cluster	1	22	22	1	2341.434355505265	237.26017222169645	54.60042868724378	59.55175916646444	55.29779598455735	1.0769282591858649	0.5226875645980714	0.3711649234508358	0.8670143415906127	0.598129159920849	11.314387892027444	388.0822647695596	315.7025848890857	3.697199897346264	95.24361855127334	147.1448026952872	81	1	22.000007300472223	22.000007300472223	23	82	324.0	136256.367	135932.37099999998	0.5933762649494021	0.5933762649494021	1	Index.xml	0.0	56.0	-14.931000000011409	-13.51500000001397	-14.916000000026544	-69.51399999999558	False	True
20260803CellPickingHM2_r01c01f01_TCZYX.ome	cluster	1	23	23	1	2534.3826302145712	255.17050266210808	56.80559995527821	61.40657645968545	56.46780372086123	1.08746174657754	0.4891264058393735	0.3929201913814342	0.8531468531468531	0.6175890175890176	-27.68760915428951	385.0169460851464	318.05561342425443	3.8643139008536567	93.96262696339818	151.00911659614087	82	1	23.00001022786111	23.00001022786111	24	83	328.0	136258.483	135930.479	0.5933762649494021	0.5933762649494021	1	Index.xml	4.0	60.0	2.1160000000090804	-11.39900000000489	-1.8919999999925492	-71.40599999998813	False	False
20260803CellPickingHM2_r01c01f01_TCZYX.ome	cluster	1	24	24	1	2568.887978611491	275.4296355759135	57.19099369973324	66.56386119931186	55.11316929845148	1.2077668921351998	0.4255334411951773	0.5607659814754965	0.8165640738668158	0.5839135654261705	-22.794873495257047	391.1538615758002	318.412567938072	6.147287878760943	99.28714515262034	157.15640447490182	82	1	24.00000871402778	24.00000871402778	25	83	328.0	136259.302	135931.298	0.5933762649494021	0.5933762649494021	1	Index.xml	0.0	60.0	0.8189999999885913	-10.580000000016298	0.8190000000176951	-70.58699999997043	False	False
