## Supplementary_data_2_metrics for "Spheroid surgery: a first-generation micromanipulation platform for extracting viable cell clusters from the outer layers of hydrogel-embedded spheroids": 20260812CellPickHK1_r01c01f01_TCZYX.ome_metrics.csv

source	annotation_level	n_labels_in_source	timepoint	time_h	label	area_um2	perimeter_um	equivalent_diameter_um	axis_major_um	axis_minor_um	aspect_ratio	circularity	eccentricity	solidity	extent	orientation_deg	centroid_x_um	centroid_y_um	step_um	displacement_from_origin_um	cumulative_path_um	z_focus	n_planes	acquisition_time_h	focus_acquisition_time_h	operetta_timepoint_id	operetta_plane_id	focus_stack_offset_um	focus_absolute_um	stack_origin_absolute_um	pixel_size_x_um	pixel_size_y_um	metadata_channel_id	metadata_file	focus_stack_step_um	focus_stack_change_um	focus_absolute_step_um	focus_absolute_change_um	stack_origin_step_um	stack_origin_change_um	large_focus_index_jump	large_focus_absolute_jump
20260812CellPickHK1_r01c01f01_TCZYX.ome	cell	3	0	0	1	255.62125445065	58.2002791378491	18.04070646181509	19.74494780356236	16.590752983368855	1.1901176410350618	0.9483238883742092	0.5421944121174243	0.9771197846567968	0.7857142857142857	5.052074278480437	266.4153177674546	449.7154576626853		0.0	0.0	29	1	0.0	0.0	1	30	116.0	136476.979	136360.98799999998	0.5933762649494021	0.5933762649494021	1	Index.xml		0.0		0.0		0.0	False	False
20260812CellPickHK1_r01c01f01_TCZYX.ome	cell	3	1	1	1	283.78888579507424	61.70089940842365	19.008714626471185	20.34681259959847	17.8596449748274	1.1392618738097342	0.9367468846363272	0.479098188930202	0.9781553398058253	0.7428571428571429	-11.965436151953783	262.2082598085655	447.0618989136216	4.97400348855776	4.97400348855776	4.97400348855776	29	1	0.9998771678611112	0.9998771678611112	2	30	116.0	136390.701	136274.695	0.5933762649494021	0.5933762649494021	1	Index.xml	0.0	0.0	-86.27799999999115	-86.27799999999115	-86.29299999997602	-86.29299999997602	False	True
20260812CellPickHK1_r01c01f01_TCZYX.ome	cell	3	2	2	1	326.3924282035159	65.17681709259433	20.385675036428125	21.59321867114507	19.336175368728767	1.116726460087163	0.965525267194153	0.4451129403643629	0.987220447284345	0.8543778801843318	-7.278317548600742	262.1270055346654	448.31721164810375	1.2579397117430358	4.510511470241807	6.231943200300796	26	1	1.9997107926111115	1.9997107926111115	3	27	104.0	136362.19499999998	136258.19999999998	0.5933762649494021	0.5933762649494021	1	Index.xml	-11.999999999999986	-11.999999999999986	-28.50600000002305	-114.7840000000142	-16.495000000024447	-102.78800000000048	True	True
20260812CellPickHK1_r01c01f01_TCZYX.ome	cell	3	3	3	1	311.9565171394985	63.93042724357365	19.929761008598724	20.342926423168823	19.57205707454124	1.039386220144959	0.9591548195777664	0.2726747586943445	0.9811738648947952	0.7896613190730838	-87.46037118323333	255.28640863394813	454.62131988761087	9.302448422513509	12.162240857333632	15.534391622814304	27	1	2.9997093474722223	2.9997093474722223	4	28	108.0	136354.059	136246.055	0.5933762649494021	0.5933762649494021	1	Index.xml	3.999999999999986	-8.0	-8.1359999999695	-122.9199999999837	-12.144999999989524	-114.93299999999	False	True
20260812CellPickHK1_r01c01f01_TCZYX.ome	cell	3	4	4	1	316.8858526247727	66.30393230337127	20.08660246853557	23.211150875195724	17.605554233460776	1.3183993282688629	0.9058038090032132	0.6516782394727153	0.9698275862068966	0.7640067911714771	-14.136715141486112	253.26749463354804	453.5603342532966	2.2807245027036243	13.698479081909772	17.81511612551793	26	1	3.999707902805556	3.999707902805556	5	27	104.0	136341.035	136237.04	0.5933762649494021	0.5933762649494021	1	Index.xml	-3.999999999999986	-11.999999999999986	-13.02400000000489	-135.9439999999886	-9.014999999984866	-123.94799999997484	False	True
20260812CellPickHK1_r01c01f01_TCZYX.ome	cell	3	5	5	1	334.8427176068432	66.65152407178833	20.64788098870249	23.00117729903961	18.66948905933636	1.2320196458476214	0.9471757116431554	0.5841088051266907	0.984472049689441	0.8005050505050505	-29.692561496163467	253.3360999944861	454.6734711053199	1.1152490066714809	13.9874170185235	18.930365132189408	26	1	4.99971083263889	4.99971083263889	6	27	104.0	136335.403	136231.393	0.5933762649494021	0.5933762649494021	1	Index.xml	0.0	-11.999999999999986	-5.63200000001234	-141.57600000000093	-5.646999999997206	-129.59499999997206	False	False
20260812CellPickHK1_r01c01f01_TCZYX.ome	cell	3	6	6	1	299.2810830345076	63.64247279427846	19.520668787485302	21.70076717407661	17.710456298444317	1.2253081912961667	0.9285280751185072	0.5778807623737346	0.9815242494226328	0.8095238095238095	-14.319766853004127	247.6040478380865	459.428903079171	7.447855743877601	21.171086373037063	26.378220876067008	26	1	5.999709321472222	5.999709321472222	7	27	104.0	136328.265	136224.27000000002	0.5933762649494021	0.5933762649494021	1	Index.xml	0.0	-11.999999999999986	-7.137999999977183	-148.7139999999781	-7.122999999992317	-136.71799999996438	False	False
20260812CellPickHK1_r01c01f01_TCZYX.ome	cell	3	7	7	1	317.9421388001887	64.913565229703	20.120052287657607	21.22054671132586	19.19571735450065	1.105483390874708	0.9481717911832288	0.4263003890842635	0.9783315276273022	0.76010101010101	-23.09386976560537	242.85582862399792	460.6393744250231	4.900084344597446	25.96885608052727	31.278305220664453	26	1	6.999707971027778	6.999707971027778	8	27	104.0	136322.275	136218.28	0.5933762649494021	0.5933762649494021	1	Index.xml	0.0	-11.999999999999986	-5.990000000019791	-154.7039999999979	-5.990000000019791	-142.70799999998417	False	False
20260812CellPickHK1_r01c01f01_TCZYX.ome	cell	3	8	8	1	340.12414848392274	67.63466205791767	20.810082075020865	21.912457570497992	20.023023119833667	1.0943630958899886	0.9343480483317304	0.4062240572511733	0.982706002034588	0.7666666666666667	-33.48862936044824	243.96548423777332	458.9753124160748	2.000109484705363	24.28456167124025	33.27841470536982	26	1	7.999710801	7.999710801	9	27	104.0	136318.818	136214.808	0.5933762649494021	0.5933762649494021	1	Index.xml	0.0	-11.999999999999986	-3.4569999999948777	-158.16099999999278	-3.472000000008848	-146.17999999999302	False	False
20260812CellPickHK1_r01c01f01_TCZYX.ome	cell	3	9	9	1	357.7289180741879	69.02502913158594	21.34185101595879	22.238031321047487	20.786796109598058	1.0698152425124976	0.9435191427809206	0.3553302116260091	0.9864077669902912	0.8063492063492064	-64.96354765035157	242.0724027338119	459.0145030025571	1.8934871224039875	26.0585831650176	35.17190182777381	26	1	8.999709426527778	8.999709426527778	10	27	104.0	136312.85700000002	136208.86200000002	0.5933762649494021	0.5933762649494021	1	Index.xml	0.0	-11.999999999999986	-5.960999999981141	-164.12199999997392	-5.945999999967171	-152.1259999999602	False	False
20260812CellPickHK1_r01c01f01_TCZYX.ome	cell	3	10	10	1	368.9959706119576	71.25455696673595	21.675337635918808	22.842242214675945	20.89029030845468	1.093438237449064	0.9132847365291646	0.4044810111800395	0.9757914338919924	0.8092664092664092	-87.81895757107159	240.3581536127868	460.19556679564886	2.0817208583976154	28.08573465697722	37.25362268617143	26	1	9.999707911444444	9.999707911444444	11	27	104.0	136310.026	136206.03100000002	0.5933762649494021	0.5933762649494021	1	Index.xml	0.0	-11.999999999999986	-2.831000000005588	-166.9529999999795	-2.831000000005588	-154.95699999996577	False	False
20260812CellPickHK1_r01c01f01_TCZYX.ome	cell	3	11	11	1	370.0522567873735	71.05094242296649	21.706339326569434	23.536164010707008	20.28511765767972	1.1602675620565843	0.9211561066735292	0.5071289889990968	0.9767657992565056	0.789039039039039	60.262828200476335	234.2718373091908	465.3340227951301	7.96536102170036	35.737136325777534	45.218983707871786	26	1	10.999710831472225	10.999710831472225	12	27	104.0	136304.766	136200.771	0.5933762649494021	0.5933762649494021	1	Index.xml	0.0	-11.999999999999986	-5.260000000009313	-172.21299999998882	-5.260000000009313	-160.2169999999751	False	False
20260812CellPickHK1_r01c01f01_TCZYX.ome	cell	3	12	12	1	373.5732107054265	71.68648864067875	21.809360025544773	23.10617704334734	20.99140335093725	1.1007447504607006	0.9135050921327922	0.4179373967649494	0.9787822878228782	0.7556980056980057	37.13407117712785	234.99266023704013	462.200962102892	3.214911350964589	33.81229402747076	48.43389505883638	26	1	11.999709325972225	11.999709325972225	13	27	104.0	136301.816	136197.805	0.5933762649494021	0.5933762649494021	1	Index.xml	0.0	-11.999999999999986	-2.950000000011641	-175.1630000000005	-2.966000000014901	-163.18299999999	False	False
20260812CellPickHK1_r01c01f01_TCZYX.ome	cell	3	13	13	1	385.8965494186121	71.89010318444822	22.166162204960603	23.96814825938176	20.769150232624444	1.1540264281844466	0.9383017911250828	0.4991227681951059	0.9864986498649864	0.8011695906432749	35.36839805252162	234.9943257744143	461.757721479462	0.4432437526613714	33.649589234633346	48.87713881149775	26	1	12.99970795075	12.99970795075	14	27	104.0	136298.61200000002	136194.617	0.5933762649494021	0.5933762649494021	1	Index.xml	0.0	-11.999999999999986	-3.2039999999688007	-178.36699999996927	-3.187999999994645	-166.37099999998463	False	False
20260812CellPickHK1_r01c01f01_TCZYX.ome	cell	3	14	14	1	388.7133125530545	73.22083293899462	22.24691351867823	23.77755604258765	21.15273048182791	1.1240892074436777	0.9111081857994968	0.4567227062964315	0.9761273209549072	0.7645429362880887	55.74939736365389	233.93644254229832	462.5765719371226	1.3377716564507902	34.9325864526434	50.21491046794854	26	1	13.999706502972222	13.999706502972222	15	27	104.0	136294.27599999998	136190.265	0.5933762649494021	0.5933762649494021	1	Index.xml	0.0	-11.999999999999986	-4.336000000039348	-182.7030000000086	-4.3519999999844	-170.72299999996903	False	False
20260812CellPickHK1_r01c01f01_TCZYX.ome	cell	3	15	15	1	367.5875890447364	70.06780443683715	21.633932941691768	23.17304689795269	20.35245593587884	1.1385872531040102	0.9408788052014048	0.4781441129169101	0.982126058325494	0.8285714285714286	54.1998133837413	229.50361640706788	467.398050629699	6.549549933251177	40.928569378313945	56.76446040119972	26	1	14.999709292222224	14.999709292222224	16	27	104.0	136292.204	136188.19400000002	0.5933762649494021	0.5933762649494021	1	Index.xml	0.0	-11.999999999999986	-2.0719999999855645	-184.77499999999415	-2.0709999999962747	-172.7939999999653	False	False
20260812CellPickHK1_r01c01f01_TCZYX.ome	cell	3	16	16	1	330.61757290517954	66.59188675266647	20.51719688474123	21.254740307833337	19.97453045774496	1.0640921123425953	0.9368998242015074	0.3418122363936677	0.9791449426485924	0.7452380952380953	-30.23503410634863	226.63813703042936	466.62566021320816	2.967753192808927	43.22243697069477	59.73221359400865	26	1	15.999707917583336	15.999707917583336	17	27	104.0	136288.91100000002	136184.90099999998	0.5933762649494021	0.5933762649494021	1	Index.xml	0.0	-11.999999999999986	-3.2929999999760184	-188.0679999999702	-3.293000000034226	-176.0869999999995	False	False
20260812CellPickHK1_r01c01f01_TCZYX.ome	cell	3	17	17	1	334.1385268232326	66.1003177596018	20.62615780437284	21.071495975277664	20.276857187894947	1.0391894453868868	0.9610131338236372	0.2720311383181523	0.9844398340248964	0.7746938775510204	29.6669530648616	226.7979124881369	465.1969874840413	1.4375792026704997	42.53488646599688	61.16979279667915	26	1	16.99971085225	16.99971085225	18	27	104.0	136285.454	136181.459	0.5933762649494021	0.5933762649494021	1	Index.xml	0.0	-11.999999999999986	-3.4570000000239816	-191.52499999999415	-3.441999999980908	-179.52899999998044	False	False
20260812CellPickHK1_r01c01f01_TCZYX.ome	cell	3	18	18	1	323.9277604608788	65.26115699812006	20.308560615077823	20.652308507159887	20.02079679145823	1.0315427863475986	0.9557592159989208	0.2454006832226246	0.9829059829059827	0.773109243697479	9.618840006620973	227.3301867925284	465.37790988360473	0.5621822211518173	42.106530050572	61.73197501783096	26	1	17.99970933247222	17.99970933247222	19	27	104.0	136284.664	136180.669	0.5933762649494021	0.5933762649494021	1	Index.xml	0.0	-11.999999999999986	-0.7900000000081491	-192.31500000000236	-0.7900000000081491	-180.3189999999886	False	False
20260812CellPickHK1_r01c01f01_TCZYX.ome	cell	3	19	19	1	354.20796415613484	68.4738228193994	21.2365625048812	21.9697114314879	20.56189571218477	1.0684672142592802	0.949334002498435	0.3522122440158672	0.9805068226120858	0.7768339768339768	79.93996192557232	225.31841609039412	467.75921746430345	3.1173461713224544	44.883544815806	64.84932118915341	26	1	18.99971226038889	18.99971226038889	20	27	104.0	136282.176	136178.181	0.5933762649494021	0.5933762649494021	1	Index.xml	0.0	-11.999999999999986	-2.487999999983004	-194.80299999998533	-2.487999999983004	-182.8069999999716	False	False
20260812CellPickHK1_r01c01f01_TCZYX.ome	cell	3	20	20	1	379.910927757922	71.33889687226167	21.99358126132281	22.44095218959404	21.65382537260296	1.0363504740361935	0.9380778270764232	0.2625274087982808	0.974706413730804	0.767425320056899	-21.82013651558268	224.28302979094929	467.50900566386986	1.065190468486436	45.73554460816701	65.91451165763985	26	1	19.999710953138887	19.999710953138887	21	27	104.0	136280.954	136176.944	0.5933762649494021	0.5933762649494021	1	Index.xml	0.0	-11.999999999999986	-1.2220000000088476	-196.02499999999415	-1.2370000000228174	-184.0439999999944	False	False
20260812CellPickHK1_r01c01f01_TCZYX.ome	cell	3	21	21	1	394.6989342137447	72.52564940216048	22.417544274647085	22.855696555489217	22.09626371586109	1.0343692874684054	0.9429584687780824	0.2556374887976472	0.9816112084063048	0.7768537768537769	-9.330992292459024	226.1229377765121	466.7499817402488	1.990321258482399	43.74529570003606	67.90483291612225	26	1	20.99970930308333	20.99970930308333	22	27	104.0	136281.639	136177.644	0.5933762649494021	0.5933762649494021	1	Index.xml	0.0	-11.999999999999986	0.6849999999976717	-195.3399999999965	0.7000000000116415	-183.3439999999828	False	False
20260812CellPickHK1_r01c01f01_TCZYX.ome	cell	3	22	22	1	390.1216941202758	71.68648864067876	22.28717945844674	22.90293138762809	21.778147938535174	1.0516473417421637	0.9539713874487592	0.3095317579915753	0.9857651245551602	0.7880512091038406	-23.532563643854136	226.20917040574696	465.9878063361221	0.7670380779338564	43.37422756685416	68.6718709940561	26	1	21.99970792338889	21.99970792338889	23	27	104.0	136279.24	136175.23	0.5933762649494021	0.5933762649494021	1	Index.xml	0.0	-11.999999999999986	-2.399000000004889	-197.7390000000014	-2.4139999999897555	-185.75799999997253	False	False
20260812CellPickHK1_r01c01f01_TCZYX.ome	cell	3	23	23	1	406.670177535125	73.22083293899462	22.75496762692029	23.37272208770072	22.231266953775595	1.0513445831179349	0.9531974226434952	0.308689277350131	0.98381601362862	0.8004158004158004	-10.21383185447433	226.50944455728265	466.0372047455765	0.3043103168430248	43.11470914321686	68.97618131089914	26	1	22.999710879416668	22.999710879416668	24	27	104.0	136279.553	136175.543	0.5933762649494021	0.5933762649494021	1	Index.xml	0.0	-11.999999999999986	0.3129999999946449	-197.42600000000675	0.3129999999946449	-185.44499999997788	False	False
20260812CellPickHK1_r01c01f01_TCZYX.ome	cell	3	24	24	1	422.5144701663637	74.69553991818863	23.19401068462804	23.96464169477558	22.522681712027783	1.0640225707215736	0.9516168197766204	0.3416433209221726	0.9828009828009828	0.7702182284980744	1.6451443723835495	227.0089466421344	465.9986545538179	0.5009874749490567	42.63806499199822	69.47716878584819	26	1	24.000989409472226	24.000989409472226	25	27	104.0	136278.003	136174.008	0.5933762649494021	0.5933762649494021	1	Index.xml	0.0	-11.999999999999986	-1.5499999999883585	-198.9759999999951	-1.5350000000034925	-186.97999999998137	False	False
20260812CellPickHK1_r01c01f01_TCZYX.ome	cell	3	0	0	2	72.88374610369773	30.244722146060493	9.6331961314854	10.767451218667524	8.719968746238557	1.234803877400612	1.0012472873123872	0.5866436251475522	0.9904306220095692	0.8625	54.30708702188427	281.8565924029706	457.0745836833194		0.0	0.0	24	1	0.0	0.0	1	25	96.0	136456.981	136360.98799999998	0.5933762649494021	0.5933762649494021	1	Index.xml		0.0		0.0		0.0	False	False
20260812CellPickHK1_r01c01f01_TCZYX.ome	cell	3	1	1	2	95.76994657104242	35.5676411642461	11.04255781834195	13.02770374232984	9.406084750528684	1.3850293812840246	0.951325156977196	0.6918864351420173	0.9645390070921984	0.7195767195767195	62.51610092013347	276.56351466529577	453.8543075924022	6.195712230147696	6.195712230147696	6.195712230147696	23	1	0.9998771678611112	0.9998771678611112	2	24	92.0	136366.695	136274.695	0.5933762649494021	0.5933762649494021	1	Index.xml	-3.999999999999986	-3.999999999999986	-90.28599999999278	-90.28599999999278	-86.29299999997602	-86.29299999997602	False	True
20260812CellPickHK1_r01c01f01_TCZYX.ome	cell	3	2	2	2	58.095739647875	30.244722146060493	8.600569347450953	11.750943623901676	6.775105160241154	1.7344297019713582	0.7980956637997288	0.8170559470551131	0.9649122807017544	0.7051282051282052	60.83098311748605	277.69649577653263	455.7345487998662	2.195211424137815	4.370594631188294	8.390923654285512	21	1	1.9997107926111115	1.9997107926111115	3	22	84.00000000000001	136342.198	136258.19999999998	0.5933762649494021	0.5933762649494021	1	Index.xml	-8.0	-11.999999999999986	-24.497000000003027	-114.7829999999958	-16.495000000024447	-102.78800000000048	False	True
20260812CellPickHK1_r01c01f01_TCZYX.ome	cell	3	3	3	2	48.941259460937125	27.871217086262885	7.893918349895003	10.313824127820268	6.6529812498963565	1.550256004100559	0.7917227735240768	0.7641363548505593	0.9391891891891893	0.6682692307692307	61.67002845519549	271.13880192993724	461.8815233002192	8.98825033550273	11.74639098210021	17.379173989788242	20	1	2.9997093474722223	2.9997093474722223	4	21	80.0	136326.06	136246.055	0.5933762649494021	0.5933762649494021	1	Index.xml	-4.000000000000014	-16.0	-16.138000000006286	-130.9210000000021	-12.144999999989524	-114.93299999999	False	True
20260812CellPickHK1_r01c01f01_TCZYX.ome	cell	3	4	4	2	49.645450244547725	30.244722146060493	7.950506302591058	11.780003867703844	6.059427343838304	1.944078738675308	0.6820090217924956	0.8575608940353983	0.8980891719745223	0.6527777777777778	67.56918380886552	269.6200747714773	461.911859695825	1.5190301112032758	13.157948281058436	18.89820410099152	19	1	3.999707902805556	3.999707902805556	5	20	76.0	136313.036	136237.04	0.5933762649494021	0.5933762649494021	1	Index.xml	-4.0	-20.0	-13.02400000000489	-143.94500000000698	-9.014999999984866	-123.94799999997484	False	True
20260812CellPickHK1_r01c01f01_TCZYX.ome	cell	3	5	5	2	48.941259460937125	28.566400623097024	7.893918349895003	11.518534818259903	5.944068993476458	1.9378198387167704	0.7536573869701589	0.8565621695463145	0.9266666666666666	0.6813725490196079	66.69533199113161	269.2092618453536	462.0565479539092	0.4355478760110748	13.59319455562475	19.333751977002592	19	1	4.99971083263889	4.99971083263889	6	20	76.0	136307.403	136231.393	0.5933762649494021	0.5933762649494021	1	Index.xml	0.0	-20.0	-5.63300000000163	-149.5780000000086	-5.646999999997206	-129.59499999997206	False	False
20260812CellPickHK1_r01c01f01_TCZYX.ome	cell	3	6	6	2	46.8286871101053	26.68446455636408	7.721666676088516	10.381033827673065	6.18901467445238	1.6773322368300256	0.8264276908392337	0.8028472289173392	0.9568345323741008	0.6927083333333334	65.35011176403096	263.8338255943447	466.81312296380327	7.1777657187601775	20.48558690288451	26.51151769576277	19	1	5.999709321472222	5.999709321472222	7	20	76.0	136300.266	136224.27000000002	0.5933762649494021	0.5933762649494021	1	Index.xml	0.0	-20.0	-7.136999999987893	-156.7149999999965	-7.122999999992317	-136.71799999996438	False	False
20260812CellPickHK1_r01c01f01_TCZYX.ome	cell	3	7	7	2	47.88497328552121	26.540487331716484	7.80826751499412	10.084988172631734	6.489078741187294	1.5541479114162364	0.8542624706469363	0.7654970530470279	0.9645390070921984	0.7727272727272727	71.3446209223351	258.5157137832134	468.6756250338223	5.634822729822075	26.06493382225084	32.146340425584846	19	1	6.999707971027778	6.999707971027778	8	20	76.0	136294.27599999998	136218.28	0.5933762649494021	0.5933762649494021	1	Index.xml	0.0	-20.0	-5.990000000019791	-162.7050000000163	-5.990000000019791	-142.70799999998417	False	False
20260812CellPickHK1_r01c01f01_TCZYX.ome	cell	3	8	8	2	51.40592720357424	28.566400623097024	8.090244702687786	11.177866232518689	6.214198957787475	1.7987622070759213	0.7916113560981526	0.8312238586972486	0.906832298136646	0.7373737373737373	82.73079155228821	260.8620244231327	466.8448727804313	2.9760422430292994	23.15664988078321	35.122382668614144	19	1	7.999710801	7.999710801	9	20	76.0	136290.818	136214.808	0.5933762649494021	0.5933762649494021	1	Index.xml	0.0	-20.0	-3.4579999999841675	-166.1630000000005	-3.472000000008848	-146.17999999999302	False	False
20260812CellPickHK1_r01c01f01_TCZYX.ome	cell	3	9	9	2	48.941259460937125	28.21880885467996	7.893918349895003	11.154934978050967	6.123977135500446	1.8215180643615183	0.7723384385658466	0.8358271877806317	0.9205298013245032	0.702020202020202	87.41668741420852	258.6095980621207	467.3969343384538	2.3190938910764234	25.435677088118947	37.44147655969056	18	1	8.999709426527778	8.999709426527778	10	19	71.99999999999999	136280.864	136208.86200000002	0.5933762649494021	0.5933762649494021	1	Index.xml	-4.000000000000014	-24.00000000000001	-9.953999999997905	-176.11699999999837	-5.945999999967171	-152.1259999999602	False	True
20260812CellPickHK1_r01c01f01_TCZYX.ome	cell	3	10	10	2	63.72926591675985	31.083882907542232	9.00791993315668	11.998552445980238	7.3043455138646864	1.6426594858095471	0.8288544077972938	0.793347611396359	0.9427083333333334	0.7327935222672065	76.51732470471161	256.6270387858519	468.54432342043344	2.2906424839694504	27.714351974314688	39.73211904366001	18	1	9.999707911444444	9.999707911444444	11	19	71.99999999999999	136278.033	136206.03100000002	0.5933762649494021	0.5933762649494021	1	Index.xml	0.0	-24.00000000000001	-2.831000000005588	-178.94800000000396	-2.831000000005588	-154.95699999996577	False	False
20260812CellPickHK1_r01c01f01_TCZYX.ome	cell	3	11	11	2	65.48974287578636	32.762204430505705	9.13149113803376	12.870789691689192	6.989574555304609	1.8414267692332065	0.7667202215114752	0.8396957282530372	0.9253731343283582	0.6813186813186813	70.76748621241447	250.40159361367483	473.7662848324777	8.125579891962285	35.60940656747048	47.857698935622295	18	1	10.999710831472225	10.999710831472225	12	19	71.99999999999999	136272.77300000002	136200.771	0.5933762649494021	0.5933762649494021	1	Index.xml	0.0	-24.00000000000001	-5.259999999980209	-184.20799999998417	-5.260000000009313	-160.2169999999751	False	False
20260812CellPickHK1_r01c01f01_TCZYX.ome	cell	3	12	12	2	74.64422306272425	35.48330125872038	9.748844884882152	13.822443132402688	7.662331396325714	1.803947443337012	0.7450030128757004	0.832290395917301	0.9298245614035088	0.6730158730158731	70.29710063217723	251.77906562982767	470.5753675513357	3.475540569519332	32.968602970705604	51.33323950514163	18	1	11.999709325972225	11.999709325972225	13	19	71.99999999999999	136269.808	136197.805	0.5933762649494021	0.5933762649494021	1	Index.xml	0.0	-24.00000000000001	-2.965000000025612	-187.17300000000975	-2.966000000014901	-163.18299999999	False	False
20260812CellPickHK1_r01c01f01_TCZYX.ome	cell	3	13	13	2	63.37717052495454	30.041107602291024	8.983001711332125	12.230545138102544	6.704452719739023	1.8242421342004227	0.8824921044142333	0.836365071251413	0.962566844919786	0.728744939271255	66.95024525952401	251.29484820607172	470.1089389757743	0.6723259102318263	33.225210702817634	52.005565415373454	18	1	12.99970795075	12.99970795075	14	19	71.99999999999999	136266.60400000002	136194.617	0.5933762649494021	0.5933762649494021	1	Index.xml	0.0	-24.00000000000001	-3.2039999999688007	-190.37699999997855	-3.187999999994645	-166.37099999998463	False	False
20260812CellPickHK1_r01c01f01_TCZYX.ome	cell	3	14	14	2	57.03945347245909	28.50676330397515	8.52202368989997	11.111177797714204	6.823871124832121	1.6282807213753705	0.8820422739154188	0.7891934292126986	0.9529411764705882	0.6923076923076923	69.63139628320737	249.49640532897203	470.309295035606	1.8095688251354196	34.96196922432326	53.81513424050888	18	1	13.999706502972222	13.999706502972222	15	19	71.99999999999999	136262.26799999998	136190.265	0.5933762649494021	0.5933762649494021	1	Index.xml	0.0	-24.00000000000001	-4.336000000039348	-194.71300000001796	-4.3519999999844	-170.72299999996903	False	False
20260812CellPickHK1_r01c01f01_TCZYX.ome	cell	3	15	15	2	74.99631845452954	34.29654872882158	9.771810393466426	13.112873111262353	7.7543952603075965	1.6910245958679953	0.8012148137653661	0.8064095494000245	0.9424778761061948	0.7244897959183674	74.64172031850045	247.6022649234876	475.7596175026239	5.770076504706727	39.019090710833005	59.585210745215605	20	1	14.999709292222224	14.999709292222224	16	21	80.0	136268.198	136188.19400000002	0.5933762649494021	0.5933762649494021	1	Index.xml	8.000000000000014	-16.0	5.930000000022119	-188.7829999999958	-2.0709999999962747	-172.7939999999653	False	False
20260812CellPickHK1_r01c01f01_TCZYX.ome	cell	3	16	16	2	55.98316729704319	30.041107602291024	8.442747327861928	12.188867974484356	6.382851915829172	1.9096272536507608	0.7795346922325728	0.851925868696517	0.9085714285714286	0.6437246963562753	66.31224938837146	246.04589401329608	475.98106264428674	1.5720459156323967	40.49519805924817	61.157256660848	18	1	15.999707917583336	15.999707917583336	17	19	71.99999999999999	136256.90300000002	136184.90099999998	0.5933762649494021	0.5933762649494021	1	Index.xml	-8.000000000000014	-24.00000000000001	-11.294999999983702	-200.0779999999795	-3.293000000034226	-176.0869999999995	False	True
20260812CellPickHK1_r01c01f01_TCZYX.ome	cell	3	17	17	2	55.98316729704319	30.041107602291024	8.442747327861928	11.94080856323442	6.506959850921692	1.83508256340986	0.7795346922325728	0.838478545595371	0.9244186046511628	0.6437246963562753	69.29214467685665	246.2847372897537	474.6487649927966	1.3535372705896025	39.67629928425875	62.5107939314376	18	1	16.99971085225	16.99971085225	18	19	71.99999999999999	136253.46099999998	136181.459	0.5933762649494021	0.5933762649494021	1	Index.xml	0.0	-24.00000000000001	-3.4420000000391155	-203.52000000001863	-3.441999999980908	-179.52899999998044	False	False
20260812CellPickHK1_r01c01f01_TCZYX.ome	cell	3	18	18	2	53.16640416260076	27.320010774076344	8.227610116625328	10.474986331851962	6.812661714141439	1.5375761738042009	0.8951285721391004	0.759613910721909	0.967948717948718	0.6832579185520362	65.70862759049824	247.5990178935889	474.2333843070119	1.3783593942583956	38.31456446456709	63.889153325696	18	1	17.99970933247222	17.99970933247222	19	19	71.99999999999999	136252.671	136180.669	0.5933762649494021	0.5933762649494021	1	Index.xml	0.0	-24.00000000000001	-0.7899999999790452	-204.30999999999767	-0.7900000000081491	-180.3189999999886	False	False
20260812CellPickHK1_r01c01f01_TCZYX.ome	cell	3	19	19	2	55.98316729704319	28.015194310910488	8.442747327861928	10.579619068969912	7.042058794430487	1.502347449489808	0.8963550123262949	0.7462863914359158	0.9636363636363636	0.7194570135746606	66.41514864192895	244.79569873808825	476.9438996025065	3.899421938532335	42.05115401907751	67.78857526422834	18	1	18.99971226038889	18.99971226038889	20	19	71.99999999999999	136250.183	136178.181	0.5933762649494021	0.5933762649494021	1	Index.xml	0.0	-24.00000000000001	-2.488000000012107	-206.79800000000975	-2.487999999983004	-182.8069999999716	False	False
20260812CellPickHK1_r01c01f01_TCZYX.ome	cell	3	20	20	2	53.87059494621136	27.667602542493416	8.281918363756462	10.741722610068306	6.745332488531597	1.5924674770786118	0.8843385955182366	0.7782485934997028	0.9622641509433962	0.6923076923076923	63.63150445116633	244.59512599888168	476.9581687320743	0.2010796652360598	42.23474674925984	67.98965492946441	18	1	19.999710953138887	19.999710953138887	21	19	71.99999999999999	136248.946	136176.944	0.5933762649494021	0.5933762649494021	1	Index.xml	0.0	-24.00000000000001	-1.2369999999937136	-208.0350000000035	-1.2370000000228174	-184.0439999999944	False	False
20260812CellPickHK1_r01c01f01_TCZYX.ome	cell	3	21	21	2	46.1244963264947	25.15012025804821	7.663389113433089	9.956268204619942	6.058520622123552	1.6433497260475125	0.9163499673824458	0.7935437516659783	0.9562043795620438	0.7277777777777777	61.268273770120665	247.0030618622584	475.9919450550223	2.5945603319698622	39.65646419462979	70.58421526143427	18	1	20.99970930308333	20.99970930308333	22	19	71.99999999999999	136249.647	136177.644	0.5933762649494021	0.5933762649494021	1	Index.xml	0.0	-24.00000000000001	0.7010000000009313	-207.33400000000256	0.7000000000116415	-183.3439999999828	False	False
20260812CellPickHK1_r01c01f01_TCZYX.ome	cell	3	22	22	2	52.814308770795456	28.710377847744624	8.20032111900686	11.857603661442258	5.902988542835572	2.008745837027546	0.805162700663565	0.867278617637211	0.9554140127388536	0.6944444444444444	67.86036860658507	247.20450781968725	475.42493100276	0.601735331543171	39.210996068846846	71.18595059297743	18	1	21.99970792338889	21.99970792338889	23	19	71.99999999999999	136247.233	136175.23	0.5933762649494021	0.5933762649494021	1	Index.xml	0.0	-24.00000000000001	-2.4139999999897555	-209.74799999999232	-2.4139999999897555	-185.75799999997253	False	False
20260812CellPickHK1_r01c01f01_TCZYX.ome	cell	3	23	23	2	51.75802259537955	28.362786079327552	8.11790373961981	11.445388663289645	6.096201113451703	1.8774624475617407	0.8085181266789709	0.8463457988048267	0.9607843137254902	0.7033492822966507	71.25220784826296	247.35717101928168	475.774740438954	0.3816709239132159	39.241635267845766	71.56762151689065	18	1	22.999710879416668	22.999710879416668	24	19	71.99999999999999	136247.54499999998	136175.543	0.5933762649494021	0.5933762649494021	1	Index.xml	0.0	-24.00000000000001	0.3119999999762513	-209.4360000000161	0.3129999999946449	-185.44499999997788	False	False
20260812CellPickHK1_r01c01f01_TCZYX.ome	cell	3	24	24	2	53.51849955440606	28.85435507239222	8.254808901940795	11.752102305292876	6.143565965840392	1.9129122028862724	0.8077761932437351	0.852477972642982	0.9440993788819876	0.6495726495726496	65.70360888097218	248.32015929889124	475.90728344550433	0.9720669088343604	38.46248725286743	72.53968842572502	18	1	24.000989409472226	24.000989409472226	25	19	71.99999999999999	136246.011	136174.008	0.5933762649494021	0.5933762649494021	1	Index.xml	0.0	-24.00000000000001	-1.5339999999850988	-210.9700000000012	-1.5350000000034925	-186.97999999998137	False	False
20260812CellPickHK1_r01c01f01_TCZYX.ome	cell	3	0	0	3	64.08136130856516	29.20194684080929	9.03276941466608	11.302311701973668	7.25695655726586	1.5574451373361868	0.9443173759824106	0.7666399936769152	0.9680851063829788	0.7647058823529411	61.79058767947783	273.53667721423017	453.4111932226008		0.0	0.0	25	1	0.0	0.0	1	26	100.0	136460.99	136360.98799999998	0.5933762649494021	0.5933762649494021	1	Index.xml		0.0		0.0		0.0	False	False
20260812CellPickHK1_r01c01f01_TCZYX.ome	cell	3	1	1	3	73.58793688730833	30.592313914477565	9.679621441998462	10.846867118291833	8.711372374507107	1.2451387280876685	0.9880793823033688	0.595812778724055	0.9766355140186916	0.8781512605042017	82.31538424952491	269.0038647257938	450.62526685535454	5.320505124425938	5.320505124425938	5.320505124425938	26	1	0.9998771678611112	0.9998771678611112	2	27	104.0	136378.70599999998	136274.695	0.5933762649494021	0.5933762649494021	1	Index.xml	4.000000000000028	4.000000000000028	-82.2840000000142	-82.2840000000142	-86.29299999997602	-86.29299999997602	False	True
20260812CellPickHK1_r01c01f01_TCZYX.ome	cell	3	2	2	3	70.7711737528659	31.719429125254496	9.492557982412963	12.35055827995533	7.4048273538396865	1.6679063116240098	0.8839252451702203	0.8003342612539842	0.9617224880382776	0.7178571428571429	63.23066887930594	267.668785785882	451.4707740048608	1.5802905162223202	6.180402620821448	6.9007956406482585	22	1	1.9997107926111115	1.9997107926111115	3	23	88.0	136346.191	136258.19999999998	0.5933762649494021	0.5933762649494021	1	Index.xml	-16.000000000000014	-11.999999999999986	-32.514999999984866	-114.79899999999908	-16.495000000024447	-102.78800000000048	True	True
20260812CellPickHK1_r01c01f01_TCZYX.ome	cell	3	3	3	3	71.82745992828183	30.53267659535569	9.563135593442595	10.76116157208396	8.673331654582855	1.2407183307002827	0.9682123483556626	0.5919363583972806	0.9714285714285714	0.7555555555555555	82.89221655911508	262.7551544997024	457.70252719303	7.9359007185561214	11.604170771306206	14.83669635920438	23	1	2.9997093474722223	2.9997093474722223	4	24	92.0	136338.05500000002	136246.055	0.5933762649494021	0.5933762649494021	1	Index.xml	4.000000000000014	-7.999999999999972	-8.1359999999695	-122.93499999996855	-12.144999999989524	-114.93299999999	False	True
20260812CellPickHK1_r01c01f01_TCZYX.ome	cell	3	4	4	3	36.26582535594621	22.141068980538343	6.795225012142709	7.732496110972146	6.193034438529648	1.2485795433115658	0.9296302772506294	0.5987845766574027	0.944954128440367	0.7803030303030303	55.304267429468815	260.98762068934724	458.3111529907736	1.869385228471596	13.47176400455483	16.706081587675975	20	1	3.999707902805556	3.999707902805556	5	21	80.0	136317.044	136237.04	0.5933762649494021	0.5933762649494021	1	Index.xml	-12.000000000000014	-19.999999999999982	-21.011000000027707	-143.94599999999627	-9.014999999984866	-123.94799999997484	True	True
20260812CellPickHK1_r01c01f01_TCZYX.ome	cell	3	5	5	3	53.87059494621136	26.68446455636408	8.281918363756462	10.148632860845083	6.837879774903252	1.4841783118347789	0.950702531566938	0.7389379439663704	0.9745222929936306	0.8181818181818182	88.23283154542575	259.9220737052871	458.2765120767719	1.0661099231141655	14.457826816588904	17.77219151079014	20	1	4.99971083263889	4.99971083263889	6	21	80.0	136311.397	136231.393	0.5933762649494021	0.5933762649494021	1	Index.xml	0.0	-19.999999999999982	-5.646999999997206	-149.59299999999348	-5.646999999997206	-129.59499999997206	False	False
20260812CellPickHK1_r01c01f01_TCZYX.ome	cell	3	6	6	3	51.40592720357424	26.68446455636408	8.090244702687786	10.36389461565133	6.525543788386311	1.5882039798884249	0.9072063373122414	0.7768853818774608	0.9605263157894736	0.7604166666666666	65.56773706497124	254.49339012740865	462.78471600862	7.056522378612454	21.22521407409417	24.828713889402596	19	1	5.999709321472222	5.999709321472222	7	20	76.0	136300.266	136224.27000000002	0.5933762649494021	0.5933762649494021	1	Index.xml	-4.0	-23.999999999999982	-11.130999999993946	-160.72399999998743	-7.122999999992317	-136.71799999996438	False	True
20260812CellPickHK1_r01c01f01_TCZYX.ome	cell	3	7	7	3	44.71611475927349	24.658551264983544	7.545483788228735	9.657423697797686	6.061305627446404	1.5932909989008932	0.9241422190287176	0.7785103727593298	0.9477611940298508	0.7696969696969697	71.47208186435779	249.79271852747945	464.7537830770234	5.096424100313038	26.31406313596925	29.92513798971563	19	1	6.999707971027778	6.999707971027778	8	20	76.0	136294.27599999998	136218.28	0.5933762649494021	0.5933762649494021	1	Index.xml	0.0	-23.999999999999982	-5.990000000019791	-166.71400000000722	-5.990000000019791	-142.70799999998417	False	False
20260812CellPickHK1_r01c01f01_TCZYX.ome	cell	3	8	8	3	48.941259460937125	26.192895563299416	7.893918349895003	9.8965871725437	6.533011932912872	1.514858272749413	0.8964333036038501	0.7511533392073416	0.952054794520548	0.7897727272727273	74.99770917551194	251.35674716896224	463.1024269820574	2.274458736438152	24.204737317174303	32.19959672615378	19	1	7.999710801	7.999710801	9	20	76.0	136290.818	136214.808	0.5933762649494021	0.5933762649494021	1	Index.xml	0.0	-23.999999999999982	-3.4579999999841675	-170.1719999999914	-3.472000000008848	-146.17999999999302	False	False
20260812CellPickHK1_r01c01f01_TCZYX.ome	cell	3	9	9	3	66.89812444300757	29.69351583387396	9.229156923005004	10.961305722760589	7.837850798566486	1.3985091072115547	0.9534557897646574	0.699076192942535	0.95	0.7421875	44.05482394206081	247.03503123032976	460.7941461288917	4.899529482646401	27.510820298066253	37.09912620880018	18	1	8.999709426527778	8.999709426527778	10	19	71.99999999999999	136280.864	136208.86200000002	0.5933762649494021	0.5933762649494021	1	Index.xml	-4.000000000000014	-28.0	-9.953999999997905	-180.1259999999893	-5.945999999967171	-152.1259999999602	False	True
20260812CellPickHK1_r01c01f01_TCZYX.ome	cell	3	10	10	3	128.8669134007409	40.865857596027865	12.809311072410765	13.811018806370823	11.952587174136411	1.1554836292058823	0.9696836119583674	0.5010152002995645	0.976	0.8318181818181818	-23.01260027777229	244.74663308549628	459.8990302682976	2.457233906888889	29.512008919522245	39.55636011568907	22	1	9.999707911444444	9.999707911444444	11	23	88.0	136294.037	136206.03100000002	0.5933762649494021	0.5933762649494021	1	Index.xml	16.000000000000014	-11.999999999999986	13.17300000000978	-166.9529999999795	-2.831000000005588	-154.95699999996577	True	True
20260812CellPickHK1_r01c01f01_TCZYX.ome	cell	3	11	11	3	151.048923084475	43.730931648890135	13.86800137225309	14.5066682763305	13.276949208597744	1.092620604960696	0.9925446159912452	0.4029300604545053	0.9839449541284404	0.8478260869565217	31.71336516959836	238.2620093797647	465.89718928725375	8.833360415018788	37.41927696466625	48.389720530707855	22	1	10.999710831472225	10.999710831472225	12	23	88.0	136288.777	136200.771	0.5933762649494021	0.5933762649494021	1	Index.xml	0.0	-11.999999999999986	-5.260000000009313	-172.21299999998882	-5.260000000009313	-160.2169999999751	False	False
20260812CellPickHK1_r01c01f01_TCZYX.ome	cell	3	12	12	3	130.97948575157272	41.90863290127907	12.91387861209707	14.000328974610907	12.027662969097284	1.1640107484373317	0.9371436289923344	0.5118101229214375	0.9637305699481864	0.8454545454545455	23.680092742303483	239.46401014927147	463.6964344006886	2.507613989559666	35.5911903005639	50.89733452026752	22	1	11.999709325972225	11.999709325972225	13	23	88.0	136285.812	136197.805	0.5933762649494021	0.5933762649494021	1	Index.xml	0.0	-11.999999999999986	-2.9649999999965075	-175.17799999998533	-2.966000000014901	-163.18299999999	False	False
20260812CellPickHK1_r01c01f01_TCZYX.ome	cell	3	13	13	3	151.4010184762803	44.91768417878894	13.88415513587986	15.182788440046682	12.811304298233626	1.185108720127741	0.9429831798247432	0.5366507867613995	0.9750566893424036	0.819047619047619	-3.234070397718837	239.6287948482061	463.2598896044159	0.4666104972627032	35.30922410602226	51.36394501753023	22	1	12.99970795075	12.99970795075	14	23	88.0	136282.608	136194.617	0.5933762649494021	0.5933762649494021	1	Index.xml	0.0	-11.999999999999986	-3.2039999999979045	-178.38199999998324	-3.187999999994645	-166.37099999998463	False	False
20260812CellPickHK1_r01c01f01_TCZYX.ome	cell	3	14	14	3	111.26214381047576	38.00078354316558	11.902241861578364	13.59287912099395	10.459078710856328	1.2996248997423452	0.9682158430188632	0.6387036949580742	0.978328173374613	0.8449197860962567	-81.8531415555832	239.3465786684989	465.8473123100393	2.6027681859251364	36.38158732825944	53.96671320345536	23	1	13.999706502972222	13.999706502972222	15	24	92.0	136282.265	136190.265	0.5933762649494021	0.5933762649494021	1	Index.xml	4.000000000000014	-7.999999999999972	-0.3429999999934807	-178.72499999997672	-4.3519999999844	-170.72299999996903	False	False
20260812CellPickHK1_r01c01f01_TCZYX.ome	cell	3	15	15	3	163.72435718946593	47.57914368788174	14.438155214914843	17.951075246793167	11.657197545549268	1.5399134463194293	0.9088451940390324	0.7604579757729869	0.9748427672955976	0.7635467980295566	68.09713452403489	236.974062972965	471.32323352227206	5.967792208860461	40.71444397081477	59.93450541231582	22	1	14.999709292222224	14.999709292222224	16	23	88.0	136276.19999999998	136188.19400000002	0.5933762649494021	0.5933762649494021	1	Index.xml	-4.000000000000014	-11.999999999999986	-6.065000000031432	-184.79000000000812	-2.0709999999962747	-172.7939999999653	False	False
20260812CellPickHK1_r01c01f01_TCZYX.ome	cell	3	16	16	3	160.90759405502348	46.8839601510476	14.313417195032375	16.40259845571184	12.61942460663967	1.2997897263145948	0.9198940904765968	0.6388212256134498	0.9641350210970464	0.7418831168831169	79.42455400587954	236.66234532237968	471.4731489515037	0.3458938126190214	41.06032875201062	60.28039922493485	22	1	15.999707917583336	15.999707917583336	17	23	88.0	136272.907	136184.90099999998	0.5933762649494021	0.5933762649494021	1	Index.xml	0.0	-11.999999999999986	-3.2929999999760184	-188.08299999998417	-3.293000000034226	-176.0869999999995	False	False
20260812CellPickHK1_r01c01f01_TCZYX.ome	cell	3	17	17	3	176.0476959026515	49.25746521084521	14.971669518886875	17.43357948143115	12.966667148074832	1.344491940939467	0.9117926581342422	0.6684296438970717	0.9633911368015414	0.7496251874062968	71.47551166008299	237.5534406623736	470.9888500459982	1.0141973845522343	40.04706396414099	61.29459660948708	22	1	16.99971085225	16.99971085225	18	23	88.0	136269.44999999998	136181.459	0.5933762649494021	0.5933762649494021	1	Index.xml	0.0	-11.999999999999986	-3.4570000000239816	-191.54000000000812	-3.441999999980908	-179.52899999998044	False	False
20260812CellPickHK1_r01c01f01_TCZYX.ome	cell	3	18	18	3	153.16149543530682	44.3664778666024	13.964643666023374	14.948823999853245	13.084836318530323	1.1424540312119305	0.9777989280324352	0.4835644812073871	0.9797297297297296	0.7909090909090909	75.89786002817365	238.2685340862228	469.5638739967643	1.5943385292097525	38.791120322693	62.88893513869683	22	1	17.99970933247222	17.99970933247222	19	23	88.0	136268.66	136180.669	0.5933762649494021	0.5933762649494021	1	Index.xml	0.0	-11.999999999999986	-0.7899999999790452	-192.3299999999872	-0.7900000000081491	-180.3189999999886	False	False
20260812CellPickHK1_r01c01f01_TCZYX.ome	cell	3	19	19	3	160.55549866321817	45.553230396501206	14.29774842493331	15.063997799745508	13.663737736863563	1.1024800160723345	0.9722919435884844	0.4210317087443389	0.9806451612903224	0.7930434782608695	-85.66853575806222	235.2151321841864	472.9377995932795	4.550454604342305	43.00964042915384	67.43938974303913	22	1	18.99971226038889	18.99971226038889	20	23	88.0	136266.187	136178.181	0.5933762649494021	0.5933762649494021	1	Index.xml	0.0	-11.999999999999986	-2.4729999999981374	-194.80299999998533	-2.487999999983004	-182.8069999999716	False	False
20260812CellPickHK1_r01c01f01_TCZYX.ome	cell	3	20	20	3	167.59740649932425	46.392391157982935	14.60793091269238	15.98265230363386	13.40677892337384	1.1921321590355425	0.9785514004415624	0.5443885653879699	0.9855072463768116	0.8013468013468014	85.82678006107209	234.617983347893	473.1315566705063	0.627796573471081	43.629777294631694	68.06718631651022	22	1	19.999710953138887	19.999710953138887	21	23	88.0	136264.94999999998	136176.944	0.5933762649494021	0.5933762649494021	1	Index.xml	0.0	-11.999999999999986	-1.2370000000228174	-196.04000000000812	-1.2370000000228174	-184.0439999999944	False	False
20260812CellPickHK1_r01c01f01_TCZYX.ome	cell	3	21	21	3	176.7518866862621	48.56228167401108	15.001582974322991	16.271833714410707	13.975011190053811	1.1643521062789253	0.9418370158160896	0.5122326551102799	0.9709864603481624	0.7470238095238095	83.10982252187819	236.5053585107592	472.24476518947216	2.085325906480576	41.54542090230115	70.1525122229908	22	1	20.99970930308333	20.99970930308333	22	23	88.0	136265.635	136177.644	0.5933762649494021	0.5933762649494021	1	Index.xml	0.0	-11.999999999999986	0.6850000000267755	-195.35499999998137	0.7000000000116415	-183.3439999999828	False	False
20260812CellPickHK1_r01c01f01_TCZYX.ome	cell	3	22	22	3	178.86445903709395	48.41830444936348	15.09096757645747	16.169779235996355	14.138262804795476	1.143689253711695	0.9587707222051788	0.4852717610549468	0.978805394990366	0.7839506172839507	64.87618300180344	237.18464096081829	471.4094089779717	1.0766822405197831	40.5636081992992	71.22919446351058	22	1	21.99970792338889	21.99970792338889	23	23	88.0	136263.236	136175.23	0.5933762649494021	0.5933762649494021	1	Index.xml	0.0	-11.999999999999986	-2.399000000004889	-197.75399999998623	-2.4139999999897555	-185.75799999997253	False	False
20260812CellPickHK1_r01c01f01_TCZYX.ome	cell	3	23	23	3	173.93512355181971	47.43516646323414	14.881568382552064	15.922818595543209	13.94525187652733	1.141809322379076	0.971395967063322	0.4826687799755538	0.98015873015873	0.8233333333333334	50.73302286491516	237.33128731530903	471.58758831832967	0.2307661816987727	40.51186982118868	71.45996064520935	22	1	22.999710879416668	22.999710879416668	24	23	88.0	136263.549	136175.543	0.5933762649494021	0.5933762649494021	1	Index.xml	0.0	-11.999999999999986	0.3129999999946449	-197.4409999999916	0.3129999999946449	-185.44499999997788	False	False
20260812CellPickHK1_r01c01f01_TCZYX.ome	cell	3	24	24	3	199.6380871536068	50.79180950916109	15.943246444788372	16.094317836921405	15.84591528058981	1.0156761254830051	0.9724468938416556	0.1750146877603109	0.980968858131488	0.8076923076923077	-88.33728649265453	237.64981040970005	472.24692493781737	0.7322443167808863	40.52964345135177	72.19220496199024	22	1	24.000989409472226	24.000989409472226	25	23	88.0	136262.0	136174.008	0.5933762649494021	0.5933762649494021	1	Index.xml	0.0	-11.999999999999986	-1.548999999999069	-198.9899999999907	-1.5350000000034925	-186.97999999998137	False	False
