## Supplementary_data_2_metrics for "Spheroid surgery: a first-generation micromanipulation platform for extracting viable cell clusters from the outer layers of hydrogel-embedded spheroids": 20260817HKCellPick01_r01c01f01_TCZYX.ome_metrics.csv

source	annotation_level	n_labels_in_source	timepoint	time_h	label	area_um2	perimeter_um	equivalent_diameter_um	axis_major_um	axis_minor_um	aspect_ratio	circularity	eccentricity	solidity	extent	orientation_deg	centroid_x_um	centroid_y_um	step_um	displacement_from_origin_um	cumulative_path_um	z_focus	n_planes	acquisition_time_h	focus_acquisition_time_h	operetta_timepoint_id	operetta_plane_id	focus_stack_offset_um	focus_absolute_um	stack_origin_absolute_um	pixel_size_x_um	pixel_size_y_um	metadata_channel_id	metadata_file	focus_stack_step_um	focus_stack_change_um	focus_absolute_step_um	focus_absolute_change_um	stack_origin_step_um	stack_origin_change_um	large_focus_index_jump	large_focus_absolute_jump
20260817HKCellPick01_r01c01f01_TCZYX.ome	cell	2	0	0	1	192.24408392569543	52.18217658282936	15.645215559255837	16.39038985703215	15.487624341205851	1.0582894765483457	0.8871937376232759	0.3272983582450481	0.9646643109540636	0.7777777777777778	31.63733473303539	270.94473144151164	175.29921550390733		0.0	0.0	46	1	0.0	0.0	1	47	184.00000000000003	136074.09600000002	135890.096	0.5933762649494021	0.5933762649494021	1	Index.xml		0.0		0.0		0.0	False	False
20260817HKCellPick01_r01c01f01_TCZYX.ome	cell	2	1	1	1	112.67052537769698	41.50140381374012	11.977335615109505	15.212135920129924	9.8898472948252	1.5381568053219166	0.8220431388985787	0.7598240425127585	0.9523809523809524	0.7017543859649122	-57.383807402161366	280.9154496320148	176.80572964581418	10.083888441181635	10.083888441181635	10.083888441181635	39	1	0.999720853222222	0.999720853222222	2	40	156.0	136026.546	135870.546	0.5933762649494021	0.5933762649494021	1	Index.xml	-28.00000000000003	-28.00000000000003	-47.55000000001746	-47.55000000001746	-19.54999999998836	-19.54999999998836	True	True
20260817HKCellPick01_r01c01f01_TCZYX.ome	cell	2	2	2	1	123.58548252366136	41.50140381374012	12.544079221062898	15.593281649994966	10.357824231358611	1.5054591873441772	0.9016785679793786	0.7475112400328972	0.975	0.73125	-57.039349372724665	285.85183088402965	179.43630630843143	5.593549270646495	15.47052468774084	15.67743771182813	36	1	1.9997194991111111	1.9997194991111111	3	37	143.99999999999997	136008.68	135864.69	0.5933762649494021	0.5933762649494021	1	Index.xml	-12.000000000000028	-40.00000000000006	-17.86600000000908	-65.41600000002654	-5.855999999999767	-25.40599999998813	True	True
20260817HKCellPick01_r01c01f01_TCZYX.ome	cell	2	3	3	1	121.12081478102424	40.80622027690599	12.41836587759208	14.797484306641191	10.573528979528676	1.3994839693815078	0.914062534460016	0.6995853019492434	0.958217270194986	0.7166666666666667	-62.41137611410792	284.7015869365226	185.10752069917208	5.78668590857674	16.895381733304227	21.46412362040487	36	1	2.9997267113888886	2.9997267113888886	4	37	143.99999999999997	136007.831	135863.841	0.5933762649494021	0.5933762649494021	1	Index.xml	0.0	-40.00000000000006	-0.8489999999874271	-66.26500000001397	-0.8489999999874271	-26.254999999975556	False	False
20260817HKCellPick01_r01c01f01_TCZYX.ome	cell	2	4	4	1	117.95195625477652	39.823082290776654	12.254839659597897	14.193367859626102	10.779697801044318	1.3166758587843783	0.934641949891706	0.6505208820005708	0.9738372093023256	0.7754629629629629	-79.37275404510031	288.9760123027915	182.67663980007967	4.917305579011296	19.48213229459526	26.381429199416164	34	1	3.999725187694444	3.999725187694444	5	35	136.0	135999.69400000002	135863.692	0.5933762649494021	0.5933762649494021	1	Index.xml	-7.999999999999972	-48.00000000000003	-8.136999999987893	-74.40200000000186	-0.1490000000048894	-26.40399999998044	False	True
20260817HKCellPick01_r01c01f01_TCZYX.ome	cell	2	5	5	1	119.00824243019242	41.00983482067546	12.309589774299958	14.422876386062132	10.765881559268747	1.339683732043749	0.8892233644504982	0.6654473013578469	0.9575070821529744	0.7412280701754386	-77.33143828503067	292.06225537960734	181.8961584731877	3.1834018644872177	22.123957010805796	29.564831063903384	34	1	4.999719445277777	4.999719445277777	6	35	136.0	135999.26200000002	135863.259	0.5933762649494021	0.5933762649494021	1	Index.xml	0.0	-48.00000000000003	-0.4320000000006985	-74.83400000000256	-0.4330000000190921	-26.83699999999953	False	False
20260817HKCellPick01_r01c01f01_TCZYX.ome	cell	2	6	6	1	122.17710095644014	40.17067405919372	12.472398181538296	13.90036234633248	11.330509787156767	1.2268082025831406	0.9514400780554954	0.5792874416852097	0.9719887955182072	0.7940503432494279	-80.07633536879305	289.31453462322605	188.79796335524105	7.428652635908066	22.796180875067908	36.99348369981145	34	1	5.9997223915277775	5.9997223915277775	7	35	136.0	136000.305	135864.317	0.5933762649494021	0.5933762649494021	1	Index.xml	0.0	-48.00000000000003	1.0429999999760184	-73.79100000002654	1.058000000019092	-25.77899999998044	False	False
20260817HKCellPick01_r01c01f01_TCZYX.ome	cell	2	7	7	1	141.5423475057318	46.392391157982935	13.424504240341395	17.843227043501116	10.583637550809028	1.6859257469694016	0.826423661717454	0.8050949647554289	0.9617224880382776	0.7444444444444445	-79.66926366689577	292.6776764750306	184.8765601614741	5.166055180061931	23.749661692743725	42.15953887987338	32	1	6.999720851166667	6.999720851166667	8	33	128.00000000000003	135990.739	135862.738	0.5933762649494021	0.5933762649494021	1	Index.xml	-7.999999999999972	-56.0	-9.565999999991618	-83.35700000001816	-1.5789999999979043	-27.357999999978347	False	True
20260817HKCellPick01_r01c01f01_TCZYX.ome	cell	2	8	8	1	137.6692981958735	45.409253171853614	13.239561720801913	16.997403515889044	10.738143306929777	1.5828996717635448	0.838992819485086	0.7751705858617782	0.9490291262135924	0.7757936507936508	-82.50022779126125	294.5453005409196	185.0757263827094	1.878213735219961	25.545391497866397	44.03775261509334	32	1	7.999723791138889	7.999723791138889	9	33	128.00000000000003	135992.05000000002	135864.049	0.5933762649494021	0.5933762649494021	1	Index.xml	0.0	-56.0	1.311000000016065	-82.0460000000021	1.3109999999869617	-26.046999999991385	False	False
20260817HKCellPick01_r01c01f01_TCZYX.ome	cell	2	9	9	1	130.2752949679621	43.87490887353773	12.87911709921325	15.800377067562652	10.990795193404807	1.437600900528463	0.8504317666527358	0.7184260447414811	0.961038961038961	0.7489878542510121	-81.60642221113994	295.0972425967827	184.00758348044457	1.2023182992407342	25.674490606831352	45.24007091433408	32	1	8.999726648861111	8.999726648861111	10	33	128.00000000000003	135991.82700000002	135863.826	0.5933762649494021	0.5933762649494021	1	Index.xml	0.0	-56.0	-0.2229999999981373	-82.26900000000023	-0.2229999999981373	-26.269999999989523	False	False
20260817HKCellPick01_r01c01f01_TCZYX.ome	cell	2	10	10	1	147.52796916642197	48.41830444936348	13.705416604290372	18.18339729084224	11.106978506481186	1.6371146554602405	0.7907971114251375	0.7917611853204131	0.9479638009049772	0.7113752122241087	-81.46197990380205	295.39941552695893	184.8912291718356	0.933883390817705	26.268580089619448	46.17395430515178	32	1	9.999720891083332	9.999720891083332	11	33	128.00000000000003	135991.424	135863.423	0.5933762649494021	0.5933762649494021	1	Index.xml	0.0	-56.0	-0.4030000000202562	-82.67200000002049	-0.4029999999911524	-26.672999999980675	False	False
20260817HKCellPick01_r01c01f01_TCZYX.ome	cell	2	11	11	1	147.17587377461666	47.926735456298815	13.689051921911638	17.711905908437004	11.20558855071927	1.5806314704728386	0.8051759439353473	0.7744308687508262	0.9457013574660632	0.7586206896551724	-82.91141651772588	294.94491225135687	186.8581606018056	2.018760133779385	26.638654070382188	48.19271443893117	32	1	10.999723829638889	10.999723829638889	12	33	128.00000000000003	135992.85499999998	135864.85400000002	0.5933762649494021	0.5933762649494021	1	Index.xml	0.0	-56.0	1.4309999999823049	-81.24100000003818	1.4310000000114087	-25.241999999969263	False	False
20260817HKCellPick01_r01c01f01_TCZYX.ome	cell	2	12	12	1	131.33158114337803	44.71406963501947	12.931224326580365	16.46614886563345	10.660246679627203	1.5446311291371808	0.8254497479996239	0.7621472116476369	0.927860696517413	0.7270955165692008	-89.44721077943836	293.2296874344866	186.6224032003868	1.7313514157245424	24.99667664347672	49.92406585465571	32	1	11.99972231411111	11.99972231411111	13	33	128.00000000000003	135990.5	135862.499	0.5933762649494021	0.5933762649494021	1	Index.xml	0.0	-56.0	-2.354999999981373	-83.59600000001956	-2.3550000000104774	-27.596999999979744	False	False
20260817HKCellPick01_r01c01f01_TCZYX.ome	cell	2	13	13	1	162.31597562224468	49.60505697926229	14.37592149757749	18.234340663433063	11.707537455961916	1.5574872796283437	0.8289326097149725	0.7666545437998465	0.944672131147541	0.7683333333333333	-87.1709770799226	296.83358045287736	185.5079553867737	3.772272367853701	27.828957456744902	53.69633822250941	32	1	12.99972524313889	12.99972524313889	14	33	128.00000000000003	135992.378	135864.377	0.5933762649494021	0.5933762649494021	1	Index.xml	0.0	-56.0	1.8779999999969728	-81.71800000002258	1.8779999999969728	-25.71899999998277	False	False
20260817HKCellPick01_r01c01f01_TCZYX.ome	cell	2	14	14	1	151.75311386808562	47.78275823165122	13.900290126955792	17.10523452491531	11.824247121601127	1.4466235650358332	0.8352279983135927	0.7226015000568443	0.9369565217391304	0.7981481481481482	-86.10822339848161	296.0548306606019	185.246287596292	0.8215359222484546	27.008541723011557	54.51787414475787	32	1	13.999723799666668	13.999723799666668	15	33	128.00000000000003	135991.32	135863.31900000002	0.5933762649494021	0.5933762649494021	1	Index.xml	0.0	-56.0	-1.0579999999899885	-82.77600000001257	-1.0579999999899885	-26.77699999997276	False	False
20260817HKCellPick01_r01c01f01_TCZYX.ome	cell	2	15	15	1	157.03454474516516	47.638781007003615	14.140105807914864	17.63375870481176	11.693111628727856	1.50804672568838	0.8695284247635652	0.7485224699131175	0.948936170212766	0.7964285714285714	-84.2013461204371	296.109391050367	184.2380085065656	1.0097542071766	26.705095273635106	55.52762835193447	32	1	14.999726726527776	14.999726726527776	16	33	128.00000000000003	135991.469	135863.468	0.5933762649494021	0.5933762649494021	1	Index.xml	0.0	-56.0	0.1490000000048894	-82.62700000000768	0.1489999999757856	-26.627999999996973	False	False
20260817HKCellPick01_r01c01f01_TCZYX.ome	cell	2	16	16	1	148.9363507336432	46.392391157982935	13.770680861984289	16.410623926400703	11.916814493487893	1.3770982115538104	0.8695950470310523	0.6875208681402736	0.9591836734693876	0.7833333333333333	-88.74526765613172	295.1548930950564	186.1153412019548	2.106049476120959	26.51641948692797	57.63367782805543	32	1	15.999725212722222	15.999725212722222	17	33	128.00000000000003	135991.886	135863.88499999998	0.5933762649494021	0.5933762649494021	1	Index.xml	0.0	-56.0	0.4169999999867286	-82.21000000002095	0.4169999999867286	-26.211000000010245	False	False
20260817HKCellPick01_r01c01f01_TCZYX.ome	cell	2	17	17	1	159.14711709599698	47.57914368788174	14.234900874864596	17.214879173129486	12.228940362539468	1.407716340318683	0.8834366187218122	0.7038280434490872	0.9637526652452024	0.7687074829931972	-88.12904394863898	293.2118927632275	186.397601175599	1.9633952689687388	24.87972342782232	59.597073097024165	32	1	16.99971960536111	16.99971960536111	18	33	128.00000000000003	135990.143	135862.142	0.5933762649494021	0.5933762649494021	1	Index.xml	0.0	-56.0	-1.74299999998766	-83.95300000000861	-1.74299999998766	-27.953999999997905	False	False
20260817HKCellPick01_r01c01f01_TCZYX.ome	cell	2	18	18	1	150.3447323008644	46.392391157982935	13.835637264256478	17.07111532145738	11.518110398509084	1.4821107569577627	0.8778181680431664	0.7380798174574021	0.953125	0.7625	-86.89009402048418	295.238737991464	184.512225599969	2.768165934406222	25.982269132607783	62.365239031430384	32	1	17.999726697611113	17.999726697611113	19	33	128.00000000000003	135992.18399999998	135864.183	0.5933762649494021	0.5933762649494021	1	Index.xml	0.0	-56.0	2.040999999968335	-81.91200000004028	2.040999999997439	-25.913000000000466	False	False
20260817HKCellPick01_r01c01f01_TCZYX.ome	cell	2	19	19	1	146.11958759920077	46.59600570175242	13.639840072071816	16.37518261278465	11.868076028598638	1.3797672489900792	0.8457089415797676	0.689001494489416	0.9325842696629212	0.7319223985890653	-79.52171027786333	294.3961272874387	184.14395761518932	0.919572785129998	25.06386702281692	63.28481181656039	32	1	18.99972094858333	18.99972094858333	20	33	128.00000000000003	135990.962	135862.961	0.5933762649494021	0.5933762649494021	1	Index.xml	0.0	-56.0	-1.2219999999797435	-83.13400000002002	-1.2219999999797435	-27.13499999998021	False	False
20260817HKCellPick01_r01c01f01_TCZYX.ome	cell	2	20	20	1	137.3172028040682	44.22250064195481	13.222620496049858	15.938421210167936	11.3222496988846	1.4077079762459304	0.8823648889268737	0.7038237834356953	0.9605911330049262	0.7894736842105263	85.77703779931785	293.5386738376619	186.3733989101975	2.388647087039366	25.161950860708505	65.67345890359975	32	1	19.99972380538889	19.99972380538889	21	33	128.00000000000003	135991.693	135863.692	0.5933762649494021	0.5933762649494021	1	Index.xml	0.0	-56.0	0.7309999999997672	-82.40300000002026	0.7309999999997672	-26.40399999998044	False	False
20260817HKCellPick01_r01c01f01_TCZYX.ome	cell	2	21	21	1	128.8669134007409	43.035748112056005	12.809311072410765	15.496819261082065	10.930359726186715	1.4177776074427928	0.874364621030231	0.7088798667869489	0.9432989690721648	0.7705263157894737	-82.78476020364184	290.9975568190387	186.3396021536188	2.5413417564530127	22.891176094659745	68.21480066005276	32	1	20.999726755111112	20.999726755111112	22	33	128.00000000000003	135991.037	135863.036	0.5933762649494021	0.5933762649494021	1	Index.xml	0.0	-56.0	-0.6559999999881256	-83.05900000000838	-0.6560000000172295	-27.05999999999767	False	False
20260817HKCellPick01_r01c01f01_TCZYX.ome	cell	2	22	22	1	119.36033782199772	40.80622027690599	12.32778577798607	14.648248308221426	10.759583310745208	1.3614140887401047	0.9007767418079808	0.6785758096369648	0.9576271186440678	0.743421052631579	-74.72237650424313	292.08115215214406	184.13393198785323	2.457470188237496	22.90852452273076	70.67227084829025	32	1	21.99972522086111	21.99972522086111	23	33	128.00000000000003	135990.992	135862.99099999998	0.5933762649494021	0.5933762649494021	1	Index.xml	0.0	-56.0	-0.0450000000128056	-83.10400000002119	-0.0450000000128056	-27.10500000001048	False	False
20260817HKCellPick01_r01c01f01_TCZYX.ome	cell	2	23	23	1	126.05015026629847	42.68815634363892	12.668545138999216	15.130020512607992	11.002952743490658	1.3750872938683576	0.8692374614154192	0.6863975036302309	0.9445910290237468	0.7458333333333333	-77.63061597547093	288.3957820458132	188.1069058913621	5.419084282293429	21.646618679479577	76.09135513058368	32	1	22.999723867444445	22.999723867444445	24	33	128.00000000000003	135991.76700000002	135863.766	0.5933762649494021	0.5933762649494021	1	Index.xml	0.0	-56.0	0.7750000000232831	-82.3289999999979	0.7750000000232831	-26.329999999987194	False	False
20260817HKCellPick01_r01c01f01_TCZYX.ome	cell	2	24	24	1	151.4010184762803	44.3664778666024	13.88415513587986	15.39612976050756	12.547786320549978	1.2269996768507878	0.9665598598941312	0.5794663858550579	0.9750566893424036	0.7818181818181819	-69.5795150268957	286.4034038638455	189.59613615455385	2.48744398867333	21.05641216237723	78.57879911925701	3	1	24.000065178944443	24.000065178944443	25	4	11.999999999999991	135986.298	135974.303	0.5933762649494021	0.5933762649494021	1	Index.xml	-116.00000000000004	-172.00000000000003	-5.469000000011874	-87.79800000000978	110.53699999998209	84.20699999999488	True	False
20260817HKCellPick01_r01c01f01_TCZYX.ome	cell	2	0	0	2	104.2202359743697	36.26282470108024	11.519432529608292	12.095907230305947	11.088707971709624	1.0908310743835952	0.9959525664881798	0.3995022204550306	0.9833887043189368	0.7789473684210526	29.14473733477553	281.0358288371168	178.8387950968448		0.0	0.0	42	1	0.0	0.0	1	43	168.00000000000003	136058.10700000002	135890.096	0.5933762649494021	0.5933762649494021	1	Index.xml		0.0		0.0		0.0	False	False
20260817HKCellPick01_r01c01f01_TCZYX.ome	cell	2	1	1	2	105.2765221497856	36.26282470108024	11.577660866223985	11.976122010870236	11.200492097776866	1.0692496281701158	1.006046680337722	0.3540267334468694	0.980327868852459	0.7868421052631579	-36.27025807982001	290.1907616003053	181.25958038601536	9.469582636777943	9.469582636777943	9.469582636777943	35	1	0.999720853222222	0.999720853222222	2	36	140.0	136010.557	135870.546	0.5933762649494021	0.5933762649494021	1	Index.xml	-28.00000000000003	-28.00000000000003	-47.55000000001746	-47.55000000001746	-19.54999999998836	-19.54999999998836	True	True
20260817HKCellPick01_r01c01f01_TCZYX.ome	cell	2	2	2	2	100.69928205631668	36.26282470108024	11.32317570474566	11.58223591281794	11.093607493723004	1.044045944420822	0.9623055203230386	0.2873946499375649	0.959731543624161	0.7526315789473684	63.37240944242868	295.7856196241661	182.6976473388617	5.776718174537207	15.246214903622564	15.24630081131515	32	1	1.9997194991111111	1.9997194991111111	3	33	128.00000000000003	135992.691	135864.69	0.5933762649494021	0.5933762649494021	1	Index.xml	-11.999999999999972	-40.0	-17.86600000000908	-65.41600000002654	-5.855999999999767	-25.40599999998813	True	True
20260817HKCellPick01_r01c01f01_TCZYX.ome	cell	2	3	3	2	109.14957145964397	37.30560000633145	11.788704367881788	12.395452421215284	11.221182954440051	1.1046475644807656	0.985561750397636	0.4248450023434434	0.9717868338557992	0.8157894736842105	37.16698068745029	294.8926907439832	188.52138172537616	5.891791254765855	16.904588303918555	21.138092066081004	29	1	2.9997267113888886	2.9997267113888886	4	30	116.0	135979.831	135863.841	0.5933762649494021	0.5933762649494021	1	Index.xml	-12.000000000000044	-52.00000000000004	-12.85999999998603	-78.27600000001257	-0.8489999999874271	-26.254999999975556	True	True
20260817HKCellPick01_r01c01f01_TCZYX.ome	cell	2	4	4	2	115.1351931203341	38.14476076781318	12.107629035923145	12.56526811769452	11.700598410034576	1.073899614135837	0.994370351671502	0.3645450994637211	0.9732142857142856	0.8175	-50.16090315557928	299.78748006043065	185.70318104707007	5.648116280284318	19.968580772665288	26.78620834636532	29	1	3.999725187694444	3.999725187694444	5	30	116.0	135979.697	135863.692	0.5933762649494021	0.5933762649494021	1	Index.xml	0.0	-52.00000000000004	-0.1339999999909196	-78.41000000000349	-0.1490000000048894	-26.40399999998044	False	False
20260817HKCellPick01_r01c01f01_TCZYX.ome	cell	2	5	5	2	121.82500556463484	39.679105066129054	12.45441345959232	13.559647533248295	11.468665108367444	1.182321342991809	0.9723498849094548	0.5335100147946867	0.9746478873239436	0.8238095238095238	-54.41412600763309	303.5925626558753	184.73723883414607	3.925773543757268	23.31518558992042	30.711981890122587	29	1	4.999719445277777	4.999719445277777	6	30	116.0	135979.25	135863.259	0.5933762649494021	0.5933762649494021	1	Index.xml	0.0	-52.00000000000004	-0.4470000000146683	-78.85700000001816	-0.4330000000190921	-26.83699999999953	False	False
20260817HKCellPick01_r01c01f01_TCZYX.ome	cell	2	6	6	2	131.33158114337803	41.501403813740126	12.931224326580365	14.097595729348797	11.95452551510442	1.179268529858139	0.9581940337786556	0.5300229721585279	0.9713541666666666	0.7706611570247934	-41.02808607705277	301.9060256356502	191.0703389558788	6.553820585923988	24.190406767662815	37.265802476046574	30	1	5.9997223915277775	5.9997223915277775	7	31	120.0	135984.316	135864.317	0.5933762649494021	0.5933762649494021	1	Index.xml	4.000000000000014	-48.00000000000003	5.065999999991618	-73.79100000002654	1.058000000019092	-25.77899999998044	False	False
20260817HKCellPick01_r01c01f01_TCZYX.ome	cell	2	7	7	2	107.38909450061742	37.10198546256198	11.693247700766776	11.866180555839458	11.561388291967925	1.026362946747778	0.980337786641928	0.2251928664305018	0.9682539682539684	0.7625	-24.64195546221953	305.3903358619754	187.19562037190647	5.210936754390223	25.748369678521332	42.4767392304368	30	1	6.999720851166667	6.999720851166667	8	31	120.0	135982.737	135862.738	0.5933762649494021	0.5933762649494021	1	Index.xml	0.0	-48.00000000000003	-1.5789999999979043	-75.37000000002445	-1.5789999999979043	-27.357999999978347	False	False
20260817HKCellPick01_r01c01f01_TCZYX.ome	cell	2	8	8	2	116.8956700793606	38.63632976087785	12.199843841351289	12.749214164490224	11.700697093188772	1.0896115045924757	0.9840486289741104	0.3971394041698043	0.976470588235294	0.7904761904761904	-1.1480739873957442	306.489564513805	187.48366511122688	1.136342114353462	26.8817119518879	43.61308134479026	30	1	7.999723791138889	7.999723791138889	9	31	120.0	135984.048	135864.049	0.5933762649494021	0.5933762649494021	1	Index.xml	0.0	-48.00000000000003	1.311000000016065	-74.05900000000838	1.3109999999869617	-26.046999999991385	False	False
20260817HKCellPick01_r01c01f01_TCZYX.ome	cell	2	9	9	2	134.85253506143107	41.64538103838772	13.103418651176456	13.877858966522153	12.413390882139304	1.1179748626533592	0.9770916433701377	0.4471189762310531	0.9745547073791349	0.7569169960474308	-35.13235367415815	307.3998909495318	186.73380636576104	1.1793991511505642	27.520809835533388	44.79248049594082	30	1	8.999726648861111	8.999726648861111	10	31	120.0	135983.825	135863.826	0.5933762649494021	0.5933762649494021	1	Index.xml	0.0	-48.00000000000003	-0.2229999999981373	-74.28200000000652	-0.2229999999981373	-26.269999999989523	False	False
20260817HKCellPick01_r01c01f01_TCZYX.ome	cell	2	10	10	2	130.62739035976742	40.6622430522584	12.896509567771144	13.0892972360474	12.744099237906774	1.0270868887393665	0.9927992737945106	0.228143741172777	0.978891820580475	0.803030303030303	-16.46992032938425	309.64484709021343	187.62685449455336	2.4160635409532425	29.928346318894224	47.20854403689407	30	1	9.999720891083332	9.999720891083332	11	31	120.0	135983.422	135863.423	0.5933762649494021	0.5933762649494021	1	Index.xml	0.0	-48.00000000000003	-0.4030000000202562	-74.68500000002678	-0.4029999999911524	-26.672999999980675	False	False
20260817HKCellPick01_r01c01f01_TCZYX.ome	cell	2	11	11	2	127.810627225325	40.51826582761079	12.756705876545418	13.326340274508272	12.23310846915049	1.0893666403853688	0.9783069332815548	0.3966623423862129	0.9731903485254692	0.825	6.075561724028528	309.3141332197952	189.707132375862	2.106401606424787	30.29493776144596	49.31494564331886	30	1	10.999723829638889	10.999723829638889	12	31	120.0	135984.853	135864.85400000002	0.5933762649494021	0.5933762649494021	1	Index.xml	0.0	-48.00000000000003	1.4310000000114087	-73.25400000001537	1.4310000000114087	-25.241999999969263	False	False
20260817HKCellPick01_r01c01f01_TCZYX.ome	cell	2	12	12	2	126.4022456581038	40.51826582761079	12.686226299228084	13.078751547469016	12.326817326076656	1.0609998673219312	0.9675266915925016	0.3341858810415963	0.967654986522911	0.8140589569160998	-55.535133242121766	307.99864439962795	189.55644448316767	1.3240912645998866	29.014848464642053	50.63903690791874	30	1	11.99972231411111	11.99972231411111	13	31	120.0	135982.499	135862.499	0.5933762649494021	0.5933762649494021	1	Index.xml	0.0	-48.00000000000003	-2.353999999992084	-75.60800000000745	-2.3550000000104774	-27.596999999979744	False	False
20260817HKCellPick01_r01c01f01_TCZYX.ome	cell	2	13	13	2	126.75434104990909	40.314651283841314	12.703882850986616	13.435863335652204	12.053864710327606	1.1146519111120037	0.980046971017132	0.4417441722753387	0.975609756097561	0.7792207792207793	-61.573044282966215	310.3226004293162	188.293123275069	2.645137444965074	30.77497866116598	53.28417435288382	30	1	12.99972524313889	12.99972524313889	14	31	120.0	135984.376	135864.377	0.5933762649494021	0.5933762649494021	1	Index.xml	0.0	-48.00000000000003	1.87699999997858	-73.73100000002887	1.8779999999969728	-25.71899999998277	False	False
20260817HKCellPick01_r01c01f01_TCZYX.ome	cell	2	14	14	2	128.8669134007409	40.6622430522584	12.809311072410765	13.622696477667882	12.144321815939664	1.12173381800438	0.9794192296732908	0.4530657763874323	0.9812332439678284	0.7922077922077922	-59.23655567237383	310.65030841389296	188.05974482332184	0.4023158272989888	31.016823087826204	53.68649018018281	30	1	13.999723799666668	13.999723799666668	15	31	120.0	135983.333	135863.31900000002	0.5933762649494021	0.5933762649494021	1	Index.xml	0.0	-48.00000000000003	-1.0429999999760184	-74.77400000000489	-1.0579999999899885	-26.77699999997276	False	False
20260817HKCellPick01_r01c01f01_TCZYX.ome	cell	2	15	15	2	140.48606133031592	42.68815634363892	13.374319002096804	14.584961897522504	12.313580808594493	1.1844614596058571	0.9687870030859002	0.5359250779117601	0.9755501222493888	0.7916666666666666	-63.39431741475059	310.50829696135463	188.3188882970997	0.2955039638544739	30.959627653118407	53.98199414403728	30	1	14.999726726527776	14.999726726527776	16	31	120.0	135983.467	135863.468	0.5933762649494021	0.5933762649494021	1	Index.xml	0.0	-48.00000000000003	0.1339999999909196	-74.64000000001397	0.1489999999757856	-26.627999999996973	False	False
20260817HKCellPick01_r01c01f01_TCZYX.ome	cell	2	16	16	2	131.68367653518334	41.15381204532306	12.948546804978127	13.743715218433552	12.2267035067497	1.1240736483751643	0.9770609759007004	0.4566987207798474	0.9714285714285714	0.7743271221532091	-71.19912284375636	310.9053643201866	189.9216555401956	1.6512193443001106	31.85936197699437	55.63321348833739	31	1	15.999725212722222	15.999725212722222	17	32	123.99999999999996	135987.893	135863.88499999998	0.5933762649494021	0.5933762649494021	1	Index.xml	3.999999999999972	-44.00000000000006	4.426000000006752	-70.21400000000722	0.4169999999867286	-26.211000000010245	False	False
20260817HKCellPick01_r01c01f01_TCZYX.ome	cell	2	17	17	2	156.33035396155455	44.85804685966707	14.108365911979195	14.43259258264983	13.82313720828955	1.0440895120389024	0.9762756439193476	0.2875278175201278	0.9736842105263158	0.7708333333333334	-49.75531105475056	309.4243392426465	190.3334555806957	1.5372099900984784	30.627352851395298	57.170423478435865	31	1	16.99971960536111	16.99971960536111	18	32	123.99999999999996	135986.149	135862.142	0.5933762649494021	0.5933762649494021	1	Index.xml	0.0	-44.00000000000006	-1.7440000000060536	-71.95800000001327	-1.74299999998766	-27.953999999997905	False	False
20260817HKCellPick01_r01c01f01_TCZYX.ome	cell	2	18	18	2	152.1052092598909	44.3664778666024	13.91640641077682	14.468636146704172	13.413536649172135	1.0786593070215496	0.9710554871494528	0.3748714965815729	0.972972972972973	0.782608695652174	-27.355875393301904	310.8687263620567	188.61673310845347	2.2435218290490275	31.394423812078887	59.413945307484894	31	1	17.999726697611113	17.999726697611113	19	32	123.99999999999996	135988.17599999998	135864.183	0.5933762649494021	0.5933762649494021	1	Index.xml	0.0	-44.00000000000006	2.026999999972759	-69.93100000004051	2.040999999997439	-25.913000000000466	False	False
20260817HKCellPick01_r01c01f01_TCZYX.ome	cell	2	19	19	2	162.66807101405	46.392391157982935	14.391505156892942	15.353881594109616	13.532739263462322	1.134573074615003	0.9497704768991636	0.4723915583448991	0.9625	0.7725752508361204	-72.70581243472239	310.19964396229346	188.6962209823296	0.6737874885794971	30.784687065866184	60.0877327960644	31	1	18.99972094858333	18.99972094858333	20	32	123.99999999999996	135986.954	135862.961	0.5933762649494021	0.5933762649494021	1	Index.xml	0.0	-44.00000000000006	-1.2219999999797435	-71.15300000002026	-1.2219999999797435	-27.13499999998021	False	False
20260817HKCellPick01_r01c01f01_TCZYX.ome	cell	2	20	20	2	160.55549866321817	45.900822164918274	14.29774842493331	15.396948478691089	13.305016452197728	1.1572288192208746	0.9576220083711012	0.5032629309973808	0.9702127659574468	0.7916666666666666	-45.00217166763524	309.4209981600737	190.3944039606837	1.8681848712817573	30.64718475989212	61.95591766734615	31	1	19.99972380538889	19.99972380538889	21	32	123.99999999999996	135987.684	135863.692	0.5933762649494021	0.5933762649494021	1	Index.xml	0.0	-44.00000000000006	0.7300000000104774	-70.42300000000978	0.7309999999997672	-26.40399999998044	False	False
20260817HKCellPick01_r01c01f01_TCZYX.ome	cell	2	21	21	2	153.16149543530682	44.22250064195481	13.964643666023374	14.168607571014268	13.773575214379628	1.0286804515520578	0.98417622226459	0.2344873009157153	0.9753363228699552	0.8223062381852552	-60.58979797894192	306.3008279668814	191.0439678964566	3.1870668868322065	28.05862477199104	65.14298455417835	31	1	20.999726755111112	20.999726755111112	22	32	123.99999999999996	135987.02800000002	135863.036	0.5933762649494021	0.5933762649494021	1	Index.xml	0.0	-44.00000000000006	-0.6559999999881256	-71.0789999999979	-0.6560000000172295	-27.05999999999767	False	False
20260817HKCellPick01_r01c01f01_TCZYX.ome	cell	2	22	22	2	196.11713323555372	51.28337850222576	15.802028016542742	16.82268307683996	14.885930317425842	1.1301062626329044	0.9370702356991826	0.4658332174957532	0.9670138888888888	0.7651098901098901	-69.88943615090295	307.00137416406403	188.6584971071535	2.4862091346074244	27.76033306170896	67.62919368878578	31	1	21.99972522086111	21.99972522086111	23	32	123.99999999999996	135986.984	135862.99099999998	0.5933762649494021	0.5933762649494021	1	Index.xml	0.0	-44.00000000000006	-0.0440000000235158	-71.12300000002142	-0.0450000000128056	-27.10500000001048	False	False
20260817HKCellPick01_r01c01f01_TCZYX.ome	cell	2	23	23	2	177.80817286167803	48.07071268094641	15.046341650533996	15.363332880947418	14.749216937135287	1.0416371897185892	0.9669420820448048	0.279906840130213	0.9730250481695568	0.7769230769230769	-65.54173804135864	302.92504577044645	192.3890351316641	5.525700600370268	25.74386961891286	73.15489428915605	31	1	22.999723867444445	22.999723867444445	24	32	123.99999999999996	135987.774	135863.766	0.5933762649494021	0.5933762649494021	1	Index.xml	0.0	-44.00000000000006	0.7900000000081491	-70.33300000001327	0.7750000000232831	-26.329999999987194	False	False
20260817HKCellPick01_r01c01f01_TCZYX.ome	cell	2	24	24	2	171.47045580918257	47.926735456298815	14.775755990473533	15.090496303001194	14.589923035839073	1.0343095207515831	0.938087762431852	0.2554261276188858	0.9662698412698412	0.7792	-32.05967059009544	300.56030859381644	194.1656292680531	2.9577472238154217	24.821707344207656	76.11264151297146	4	1	24.000065178944443	24.000065178944443	25	5	15.999999999999996	135990.307	135974.303	0.5933762649494021	0.5933762649494021	1	Index.xml	-107.99999999999996	-152.00000000000003	2.532999999995809	-67.80000000001746	110.53699999998209	84.20699999999488	True	False
