## Supplementary_data_2_metrics for "Spheroid surgery: a first-generation micromanipulation platform for extracting viable cell clusters from the outer layers of hydrogel-embedded spheroids": 20260901T47DSCDay1_r01c01f01_TCZYX.ome_metrics.csv

source	annotation_level	n_labels_in_source	timepoint	time_h	label	area_um2	perimeter_um	equivalent_diameter_um	axis_major_um	axis_minor_um	aspect_ratio	circularity	eccentricity	solidity	extent	orientation_deg	centroid_x_um	centroid_y_um	step_um	displacement_from_origin_um	cumulative_path_um	z_focus	n_planes	acquisition_time_h	focus_acquisition_time_h	operetta_timepoint_id	operetta_plane_id	focus_stack_offset_um	focus_absolute_um	stack_origin_absolute_um	pixel_size_x_um	pixel_size_y_um	metadata_channel_id	metadata_file	focus_stack_step_um	focus_stack_change_um	focus_absolute_step_um	focus_absolute_change_um	stack_origin_step_um	stack_origin_change_um	large_focus_index_jump	large_focus_absolute_jump
20260901T47DSCDay1_r01c01f01_TCZYX.ome	cell	2	0	0	1	221.1159060537303	55.53881962875631	16.778960502890357	19.07533511112961	14.976766526425145	1.2736617798957417	0.9008169679384348	0.6193211159339984	0.9602446483180428	0.7791563275434243	77.94902727862657	348.5877685911672	342.5576295419521		0.0	0.0	15	1	0.0	0.0	1	16	60.0	136042.923	135982.916	0.5933762649494021	0.5933762649494021	1	Index.xml		0.0		0.0		0.0	False	False
20260901T47DSCDay1_r01c01f01_TCZYX.ome	cell	2	1	1	1	203.15904107165983	51.63097027064282	16.08322495530397	17.39501705633878	14.920415566065246	1.165853389224743	0.9576910860705332	0.5140824327033211	0.9779661016949152	0.7925824175824175	55.46445875602009	358.0208195485006	335.6350057956088	11.700648268240718	11.700648268240718	11.700648268240718	15	1	1.0001022815277778	1.0001022815277778	2	16	60.0	135966.644	135906.652	0.5933762649494021	0.5933762649494021	1	Index.xml	0.0	0.0	-76.27900000000955	-76.27900000000955	-76.26399999999558	-76.26399999999558	False	True
20260901T47DSCDay1_r01c01f01_TCZYX.ome	cell	2	2	2	1	169.70997885015606	46.88396015104761	14.699709391963731	15.683185406440732	13.910521181945272	1.1274333435325368	0.9702165243101084	0.4618262826259784	0.9816700610997964	0.7724358974358975	63.20219456770192	360.8490954967611	331.95339489325	4.6425643426748495	16.21079670992684	16.343212610915568	14	1	2.000009277916667	2.000009277916667	3	15	56.0	135937.51200000002	135881.513	0.5933762649494021	0.5933762649494021	1	Index.xml	-4.0	-4.0	-29.13199999998324	-105.41099999999278	-25.138999999995576	-101.40299999999117	False	True
20260901T47DSCDay1_r01c01f01_TCZYX.ome	cell	2	3	3	1	236.25600790135832	56.52195761488564	17.343889181532283	19.14573280345586	15.871424932785745	1.2063020733511045	0.9293051313250204	0.5592786085510757	0.9710564399421128	0.771264367816092	46.20438422848088	365.962821695776	328.7348723636748	6.042274647173378	22.202727003627075	22.385487258088947	14	1	3.0000116913611112	3.0000116913611112	4	15	56.0	135922.74500000002	135866.746	0.5933762649494021	0.5933762649494021	1	Index.xml	0.0	-4.0	-14.76699999999255	-120.17799999998532	-14.76699999999255	-116.1699999999837	False	True
20260901T47DSCDay1_r01c01f01_TCZYX.ome	cell	2	4	4	1	288.01403049673786	62.1081284959626	19.149695900118253	20.355905044388752	18.091555704676104	1.1251605653308956	0.9382673914049688	0.4583688855729739	0.9726516052318668	0.8019607843137255	-7.877040730171048	366.013050431528	331.1336971948995	2.399350640651659	20.83618673092657	24.784837898740605	12	1	4.000014174638888	4.000014174638888	5	13	47.99999999999999	135900.85499999998	135852.858	0.5933762649494021	0.5933762649494021	1	Index.xml	-8.000000000000007	-12.000000000000009	-21.890000000043077	-142.0680000000284	-13.888000000006286	-130.05799999999	False	True
20260901T47DSCDay1_r01c01f01_TCZYX.ome	cell	2	5	5	1	233.08714937511056	56.37798039023805	17.227181311926298	18.566956602585364	16.144609246253854	1.1500406308621922	0.9215293380889372	0.4938722109762195	0.972099853157122	0.7871581450653984	60.25307168926008	368.12364333221234	328.93481602125644	3.0478977686630584	23.816621299366822	27.832735667403664	12	1	5.0012967272777775	5.0012967272777775	6	13	47.99999999999999	135890.38	135842.383	0.5933762649494021	0.5933762649494021	1	Index.xml	0.0	-12.000000000000009	-10.474999999976715	-152.54300000000512	-10.47500000000582	-140.5329999999958	False	True
20260901T47DSCDay1_r01c01f01_TCZYX.ome	cell	2	6	6	1	215.13028439304017	55.33520508498683	16.550298648645	19.37466692932295	14.346287321244771	1.3505004113943733	0.8828935978131414	0.6720935243469369	0.960691823899371	0.7273809523809524	57.39888792586259	369.5180281168459	327.793285322597	1.8020547337968285	25.61369992874651	29.63479040120049	12	1	6.000019071833334	6.000019071833334	7	13	47.99999999999999	135882.19900000002	135834.202	0.5933762649494021	0.5933762649494021	1	Index.xml	0.0	-12.000000000000009	-8.180999999982305	-160.72399999998743	-8.181000000011409	-148.71400000000722	False	True
20260901T47DSCDay1_r01c01f01_TCZYX.ome	cell	2	7	7	1	214.4260936094296	54.00447533044043	16.523189214150197	19.044972195229995	14.401951715972196	1.3223882825623243	0.923906442464065	0.6543318310330865	0.9728434504792332	0.7777777777777778	58.91862471733118	367.27360068158856	330.0828420065168	3.2061697274189505	22.467323938681982	32.84096012861944	12	1	7.000012805222223	7.000012805222223	8	13	47.99999999999999	135872.796	135824.8	0.5933762649494021	0.5933762649494021	1	Index.xml	0.0	-12.000000000000009	-9.403000000020256	-170.12700000000768	-9.402000000001864	-158.11600000000908	False	True
20260901T47DSCDay1_r01c01f01_TCZYX.ome	cell	2	8	8	1	200.34227793721743	52.12253926370749	15.971340292911805	18.477740669392603	13.852746351724695	1.3338684041588682	0.9266833098804148	0.6617788107761594	0.9709897610921502	0.7546419098143236	60.70733033538606	371.9791334884391	326.1786199905256	6.114326499827861	28.55569830424473	38.9552866284473	12	1	8.000015288333334	8.000015288333334	9	13	47.99999999999999	135867.53600000002	135819.539	0.5933762649494021	0.5933762649494021	1	Index.xml	0.0	-12.000000000000009	-5.259999999980209	-175.3869999999879	-5.260999999998603	-163.37700000000768	False	False
20260901T47DSCDay1_r01c01f01_TCZYX.ome	cell	2	9	9	1	199.6380871536068	51.48699304599523	15.943246444788372	18.10527357034295	14.092860883988669	1.2847124313071812	0.946363989455822	0.6277880734837353	0.9759036144578314	0.8146551724137931	72.39168155845479	372.7386671728899	325.5793821157207	0.9674592748100886	29.521632542442298	39.92274590325739	12	1	9.000013397805557	9.000013397805557	10	13	47.99999999999999	135862.336	135814.339	0.5933762649494021	0.5933762649494021	1	Index.xml	0.0	-12.000000000000009	-5.2000000000116415	-180.58699999999956	-5.199999999982538	-168.57699999999022	False	False
20260901T47DSCDay1_r01c01f01_TCZYX.ome	cell	2	10	10	1	196.11713323555372	52.12253926370749	15.802028016542742	18.73919161629339	13.405631447770649	1.3978596748167136	0.9071399008846942	0.6987362376991368	0.9686956521739132	0.7486559139784946	77.42404287286138	371.87114238949295	323.0172067803105	2.705058538958492	30.39644086297344	42.62780444221588	12	1	10.000015811305556	10.000015811305556	11	13	47.99999999999999	135857.165	135809.168	0.5933762649494021	0.5933762649494021	1	Index.xml	0.0	-12.000000000000009	-5.171000000002096	-185.75800000000163	-5.171000000002096	-173.74799999999232	False	False
20260901T47DSCDay1_r01c01f01_TCZYX.ome	cell	2	11	11	1	194.70875166833252	51.48699304599523	15.745186004939402	18.29852775728038	13.619828958011084	1.3435211127609146	0.9229969773704932	0.6678311260149791	0.9753086419753086	0.79	58.51857955563522	367.4415457378089	328.4042547882172	6.974353929655559	23.575048878313883	49.60215837187144	12	1	11.000013923416669	11.000013923416669	12	13	47.99999999999999	135855.019	135807.008	0.5933762649494021	0.5933762649494021	1	Index.xml	0.0	-12.000000000000009	-2.146000000007916	-187.90400000000955	-2.1600000000034925	-175.9079999999958	False	False
20260901T47DSCDay1_r01c01f01_TCZYX.ome	cell	2	12	12	1	184.85008069778408	49.60505697926228	15.341396044425183	17.35949987910613	13.596634473273244	1.276749765776929	0.9440121911070732	0.6217209392363175	0.9722222222222222	0.78125	66.22008856134063	369.8316467341307	322.8961492968853	6.0043158541385	28.94609065107468	55.60647422600994	12	1	12.000012028194446	12.000012028194446	13	13	47.99999999999999	135852.754	135804.757	0.5933762649494021	0.5933762649494021	1	Index.xml	0.0	-12.000000000000009	-2.26500000001397	-190.16900000002352	-2.25099999998929	-178.1589999999851	False	False
20260901T47DSCDay1_r01c01f01_TCZYX.ome	cell	2	13	13	1	186.96265304861592	49.60505697926229	15.428812114031912	17.40212457864527	13.749221378288478	1.2656807320104049	0.9548009018625824	0.6129925784841276	0.9815157116451017	0.7901785714285714	66.91416874919894	369.1917837410798	321.847956590211	1.228060503477414	29.21328454771739	56.83453472948735	12	1	13.000018817555556	13.000018817555556	14	13	47.99999999999999	135850.236	135802.239	0.5933762649494021	0.5933762649494021	1	Index.xml	0.0	-12.000000000000009	-2.517999999981839	-192.68700000000536	-2.518000000010943	-180.67699999999604	False	False
20260901T47DSCDay1_r01c01f01_TCZYX.ome	cell	2	14	14	1	206.3278995979076	52.12253926370749	16.208172042220006	18.503990909030392	14.220172736618428	1.3012493766254107	0.9543698059576854	0.6398591517206728	0.981574539363484	0.7813333333333333	67.93722451827351	371.8180733521513	321.2403411713361	2.6956620000431584	31.528936594249416	59.53019672953051	12	1	14.00001262038889	14.00001262038889	15	13	47.99999999999999	135849.923	135801.92599999998	0.5933762649494021	0.5933762649494021	1	Index.xml	0.0	-12.000000000000009	-0.3129999999946449	-193.0	-0.3130000000237487	-180.9900000000198	False	False
20260901T47DSCDay1_r01c01f01_TCZYX.ome	cell	2	15	15	1	182.38541295514696	49.25746521084521	15.238776858965617	17.317078250293136	13.441645734187285	1.2883153292940264	0.944617193827075	0.6304775509120649	0.9718574108818012	0.7766116941529235	80.68435430292193	368.7604383855534	320.40370933425214	3.170029088160656	29.962189292548004	62.70022581769116	12	1	15.000015035833332	15.000015035833332	16	13	47.99999999999999	135848.805	135800.809	0.5933762649494021	0.5933762649494021	1	Index.xml	0.0	-12.000000000000009	-1.1180000000167638	-194.1180000000168	-1.1169999999692664	-182.10699999998903	False	False
20260901T47DSCDay1_r01c01f01_TCZYX.ome	cell	2	16	16	1	184.85008069778408	49.80867152303175	15.341396044425183	18.104895824297973	13.049754790220677	1.387374407821483	0.9363098483040468	0.6931576978364854	0.9776536312849162	0.822884012539185	80.4019082658935	366.2996451570509	320.67522670521754	2.475727165133448	28.15226678962512	65.17595298282461	12	1	16.000013355083333	16.000013355083333	17	13	47.99999999999999	135847.658	135799.661	0.5933762649494021	0.5933762649494021	1	Index.xml	0.0	-12.000000000000009	-1.146999999997206	-195.265000000014	-1.1480000000155997	-183.25500000000463	False	False
20260901T47DSCDay1_r01c01f01_TCZYX.ome	cell	2	17	17	1	192.5961793175008	51.13940127757815	15.659536125694988	18.81659671317402	13.062340315212277	1.4405226214524818	0.9254357088162306	0.7197893947817565	0.9750445632798574	0.7927536231884058	74.14452343841997	360.5460494560109	323.0895795246801	6.239628436683791	22.84743864676062	71.4155814195084	12	1	17.00001562663889	17.00001562663889	18	13	47.99999999999999	135849.029	135801.017	0.5933762649494021	0.5933762649494021	1	Index.xml	0.0	-12.000000000000009	1.371000000013737	-193.89400000000023	1.3559999999997672	-181.8990000000049	False	False
20260901T47DSCDay1_r01c01f01_TCZYX.ome	cell	2	18	18	1	182.73750834695227	50.30024051609642	15.253479010826071	17.924993066232787	13.084006982418089	1.3699926246080332	0.9076061699837584	0.6835209048626388	0.9593345656192236	0.7781109445277361	75.18142613632111	359.49683862356494	319.8252335802522	3.4288187201753653	25.214472731573604	74.84440013968377	12	1	18.000013735166668	18.000013735166668	19	13	47.99999999999999	135847.151	135799.155	0.5933762649494021	0.5933762649494021	1	Index.xml	0.0	-12.000000000000009	-1.8779999999969728	-195.7719999999972	-1.8619999999937136	-183.7609999999986	False	False
20260901T47DSCDay1_r01c01f01_TCZYX.ome	cell	2	19	19	1	181.32912677973107	50.444217740744016	15.194585049557933	18.450842192103288	12.666365397798538	1.4566800824576016	0.8954774438264281	0.7271368521375583	0.960820895522388	0.7463768115942029	73.73559833883121	361.311992568841	318.5301399594502	2.2298097075071746	27.188713310328723	77.07420984719094	12	1	19.00001614969445	19.00001614969445	20	13	47.99999999999999	135847.315	135799.304	0.5933762649494021	0.5933762649494021	1	Index.xml	0.0	-12.000000000000009	0.1639999999897554	-195.60800000000745	0.1490000000048894	-183.6119999999937	False	False
20260901T47DSCDay1_r01c01f01_TCZYX.ome	cell	2	20	20	1	184.85008069778408	49.95264874767935	15.341396044425183	17.805841269753945	13.305973394646022	1.3381840427336604	0.9309202234909428	0.6645077571962861	0.974025974025974	0.7871064467766117	75.72097505651942	362.48282297279536	319.1742673150218	1.336317284562163	27.2002603903756	78.4105271317531	12	1	20.00001433497222	20.00001433497222	21	13	47.99999999999999	135848.358	135800.34699999998	0.5933762649494021	0.5933762649494021	1	Index.xml	0.0	-12.000000000000009	1.0430000000051225	-194.56500000000236	1.0429999999760184	-182.5690000000177	False	False
20260901T47DSCDay1_r01c01f01_TCZYX.ome	cell	2	21	21	1	170.76626502557198	48.21468990559401	14.745384414700196	17.407284339935124	12.556967857655303	1.3862649436760994	0.9231094307547638	0.6925573409563177	0.9680638722554892	0.7217261904761905	63.42800546444576	360.8828801487116	319.27068731683727	1.6028455499789254	26.333466281678486	80.01337268173202	12	1	21.0000167405	21.0000167405	22	13	47.99999999999999	135847.41999999998	135799.423	0.5933762649494021	0.5933762649494021	1	Index.xml	0.0	-12.000000000000009	-0.9380000000237488	-195.50300000002608	-0.9239999999699648	-183.4929999999877	False	False
20260901T47DSCDay1_r01c01f01_TCZYX.ome	cell	2	22	22	1	183.0896037387576	50.09662597232696	15.268167005573297	18.451007894709125	12.686336142946764	1.4544000479576882	0.9167619820027249	0.7261192985629746	0.9792843691148776	0.7428571428571429	60.97483564196544	362.2425164531881	318.7286373929658	1.4637038636348476	27.464031131860704	81.47707654536687	12	1	22.00001915605556	22.00001915605556	23	13	47.99999999999999	135848.701	135800.704	0.5933762649494021	0.5933762649494021	1	Index.xml	0.0	-12.000000000000009	1.2810000000172297	-194.22200000000885	1.2809999999881256	-182.21199999999956	False	False
20260901T47DSCDay1_r01c01f01_TCZYX.ome	cell	2	23	23	1	152.45730465169623	45.34961585273174	13.932504052261232	17.23925026631611	11.31618962135713	1.5234147573650003	0.9315600945459336	0.754395592759273	0.981859410430839	0.7289562289562289	59.2425644188652	360.5439149639557	320.16418049975465	2.2239674077359024	25.38535002896428	83.70104395310277	12	1	23.0000129575	23.0000129575	24	13	47.99999999999999	135847.76200000002	135799.76599999997	0.5933762649494021	0.5933762649494021	1	Index.xml	0.0	-12.000000000000009	-0.9389999999839348	-195.1609999999928	-0.9380000000237488	-183.15000000002328	False	False
20260901T47DSCDay1_r01c01f01_TCZYX.ome	cell	2	24	24	1	175.3435051190409	48.27432722471588	14.941696176473249	17.213446361301198	13.003776081719147	1.3237267585297825	0.9455120934084816	0.6552144713472992	0.974559686888454	0.8084415584415584	74.86763538462696	358.59705611775536	319.5378847496703	2.045117535400384	25.101682953373835	85.74616148850315	12	1	24.000015444861116	24.000015444861116	25	13	47.99999999999999	135846.719	135798.723	0.5933762649494021	0.5933762649494021	1	Index.xml	0.0	-12.000000000000009	-1.0430000000051225	-196.2039999999979	-1.0429999999760184	-184.1929999999993	False	False
20260901T47DSCDay1_r01c01f01_TCZYX.ome	cell	2	0	0	2	226.39733693080987	54.64002154815269	16.978163687602898	17.64665229965985	16.36719448799279	1.078172090678441	0.952926609081857	0.3738337713063144	0.9757207890743552	0.7654761904761904	-65.81166278298933	424.755894989706	356.74556221483647		0.0	0.0	29	1	0.0	0.0	1	30	116.0	136098.921	135982.916	0.5933762649494021	0.5933762649494021	1	Index.xml		0.0		0.0		0.0	False	False
20260901T47DSCDay1_r01c01f01_TCZYX.ome	cell	2	1	1	2	217.94704752748257	52.96170002518922	16.658295218006696	17.088876143698496	16.26800454228765	1.0504592680237483	0.976420794506986	0.3062082089494669	0.9825396825396824	0.7895408163265306	-58.61378635771887	431.04519857977897	349.6567898188758	9.47660454645222	9.47660454645222	9.47660454645222	29	1	1.0001022815277778	1.0001022815277778	2	30	116.0	136022.642	135906.652	0.5933762649494021	0.5933762649494021	1	Index.xml	0.0	0.0	-76.27900000000955	-76.27900000000955	-76.26399999999558	-76.26399999999558	False	True
20260901T47DSCDay1_r01c01f01_TCZYX.ome	cell	2	2	2	2	185.2021760895894	49.25746521084521	15.35599994686996	15.509453750949904	15.253154979535577	1.0168030005437034	0.9592058763572228	0.1810457527765735	0.9722735674676524	0.7781065088757396	38.6415398716286	339.16078718068013	307.6069326048251	101.04917391983416	98.69714991218667	110.5257784662864	6	1	2.000009277916667	2.000009277916667	3	7	23.999999999999996	135905.50400000002	135881.513	0.5933762649494021	0.5933762649494021	1	Index.xml	-92.0	-92.0	-117.13799999997718	-193.41699999998676	-25.138999999995576	-101.40299999999117	True	True
20260901T47DSCDay1_r01c01f01_TCZYX.ome	cell	2	3	3	2	181.68122217153635	48.41830444936348	15.20932991964521	15.51457854690986	14.933643361942693	1.0389011020878964	0.9738694737359688	0.2710845871756371	0.9791271347248576	0.7938461538461539	-7.114489335848234	344.906853725851	305.6991720331187	6.054488511880221	94.7713213020742	116.58026697816662	6	1	3.0000116913611112	3.0000116913611112	4	7	23.999999999999996	135890.73700000002	135866.746	0.5933762649494021	0.5933762649494021	1	Index.xml	0.0	-92.0	-14.76699999999255	-208.18399999997928	-14.76699999999255	-116.1699999999837	False	True
20260901T47DSCDay1_r01c01f01_TCZYX.ome	cell	2	4	4	2	185.2021760895894	48.76589621778054	15.35599994686996	16.141021909534675	14.639226610824792	1.1025870654669283	0.9786412763335116	0.4212213776643856	0.983177570093458	0.8092307692307692	59.75995461404007	345.11372739006794	308.4800756258724	2.788587725917365	93.1258935830326	119.368854704084	6	1	4.000014174638888	4.000014174638888	5	7	23.999999999999996	135876.864	135852.858	0.5933762649494021	0.5933762649494021	1	Index.xml	0.0	-92.0	-13.87300000002142	-222.0570000000007	-13.888000000006286	-130.05799999999	False	True
20260901T47DSCDay1_r01c01f01_TCZYX.ome	cell	2	5	5	2	174.6393143354303	47.57914368788174	14.91166258595279	15.53174308018026	14.342702697278526	1.082902114615215	0.9694348736416348	0.3837320138523504	0.9763779527559056	0.7948717948717948	5.432233128946198	350.9904349793751	305.6103102650088	6.539972883478412	89.75609774554641	125.9088275875624	6	1	5.0012967272777775	5.0012967272777775	6	7	23.999999999999996	135866.389	135842.383	0.5933762649494021	0.5933762649494021	1	Index.xml	0.0	-92.0	-10.47500000000582	-232.5320000000065	-10.47500000000582	-140.5329999999958	False	True
20260901T47DSCDay1_r01c01f01_TCZYX.ome	cell	2	6	6	2	178.51236364528864	47.57914368788174	15.076106945008222	15.864910253365458	14.337806830340602	1.10650885739326	0.9909344373715904	0.4280747511713137	0.9844660194174756	0.8125	-65.70133492716839	353.2508178962783	304.6290751920219	2.4641739385618693	88.4822257277485	128.37300152612426	6	1	6.000019071833334	6.000019071833334	7	7	23.999999999999996	135858.208	135834.202	0.5933762649494021	0.5933762649494021	1	Index.xml	0.0	-92.0	-8.180999999982305	-240.7129999999888	-8.181000000011409	-148.71400000000722	False	True
20260901T47DSCDay1_r01c01f01_TCZYX.ome	cell	2	7	7	2	186.2584622650053	48.90987344242815	15.399728559210608	15.838986689165536	15.009390978869323	1.0552717769471225	0.978436846074033	0.3193905186466842	0.9814471243042672	0.7825443786982249	52.707729195972085	349.5188105519257	306.5668938459853	4.205118304394106	90.43515706830406	132.57811983051838	6	1	7.000012805222223	7.000012805222223	8	7	23.999999999999996	135848.79	135824.8	0.5933762649494021	0.5933762649494021	1	Index.xml	0.0	-92.0	-9.418000000005122	-250.13099999999395	-9.402000000001864	-158.11600000000908	False	True
20260901T47DSCDay1_r01c01f01_TCZYX.ome	cell	2	8	8	2	191.89198853389016	50.09662597232696	15.630881872729232	16.079560700898387	15.242831222113798	1.0548933112616696	0.9608370772913174	0.318380026922536	0.9714795008912656	0.7763532763532763	24.761524638444925	352.5406260813788	302.4901547057384	5.074561174295254	90.32549090638982	137.65268100481362	6	1	8.000015288333334	8.000015288333334	9	7	23.999999999999996	135843.545	135819.539	0.5933762649494021	0.5933762649494021	1	Index.xml	0.0	-92.0	-5.244999999995343	-255.3759999999893	-5.260999999998603	-163.37700000000768	False	False
20260901T47DSCDay1_r01c01f01_TCZYX.ome	cell	2	9	9	2	181.32912677973107	48.47794176848535	15.194585049557933	15.607554864257382	14.848401237522946	1.051126960713858	0.9695921457585606	0.3080818292254027	0.9790874524714828	0.8583333333333333	-6.974869783684039	353.28931502934057	301.57686158573074	1.180948544117599	90.28320763206854	138.8336295489312	6	1	9.000013397805557	9.000013397805557	10	7	23.999999999999996	135838.345	135814.339	0.5933762649494021	0.5933762649494021	1	Index.xml	0.0	-92.0	-5.2000000000116415	-260.57600000000093	-5.199999999982538	-168.57699999999022	False	False
20260901T47DSCDay1_r01c01f01_TCZYX.ome	cell	2	10	10	2	176.7518866862621	47.72312091252935	15.001582974322991	15.440136617404397	14.646762184439728	1.0541672229653272	0.9752506489267624	0.3164292882395687	0.9823874755381604	0.7723076923076924	21.18430187153108	350.7492019044338	299.6691980926341	3.1766892656061687	93.4596274485829	142.01031881453738	6	1	10.000015811305556	10.000015811305556	11	7	23.999999999999996	135833.159	135809.168	0.5933762649494021	0.5933762649494021	1	Index.xml	0.0	-92.0	-5.1859999999869615	-265.7619999999879	-5.171000000002096	-173.74799999999232	False	False
20260901T47DSCDay1_r01c01f01_TCZYX.ome	cell	2	11	11	2	222.52428762095155	53.4532690182539	16.832311863288915	17.0936135999671	16.622194705409026	1.0283608093222891	0.978675559431462	0.2332310664016313	0.9844236760124612	0.7783251231527094	-60.692794796167966	346.51389988704256	305.398182490422	7.12453825932712	93.58612718885432	149.1348570738645	5	1	11.000013923416669	11.000013923416669	12	6	20.0	135827.02	135807.008	0.5933762649494021	0.5933762649494021	1	Index.xml	-3.999999999999993	-96.0	-6.13900000002468	-271.9010000000126	-2.1600000000034925	-175.9079999999958	False	False
20260901T47DSCDay1_r01c01f01_TCZYX.ome	cell	2	12	12	2	218.2991429192879	53.65688356202337	16.671745599865368	17.452142591090944	15.978743793155369	1.0922099269509984	0.9528203078637304	0.402147477321036	0.9779179810725552	0.7918263090676884	-6.655587558700444	351.2213253405348	301.0389203786688	6.415841375778678	92.25271203683864	155.5506984496432	5	1	12.000012028194446	12.000012028194446	13	6	20.0	135824.755	135804.757	0.5933762649494021	0.5933762649494021	1	Index.xml	0.0	-96.0	-2.264999999984866	-274.16599999999744	-2.25099999998929	-178.1589999999851	False	False
20260901T47DSCDay1_r01c01f01_TCZYX.ome	cell	2	13	13	2	205.6237088142969	51.57133295152096	16.18048940537557	16.241519836900512	16.17298691598296	1.0042374931281135	0.9715526460504502	0.0917682950032604	0.9815126050420168	0.7448979591836735	-21.74543812674996	352.966416617308	300.2402616224118	1.9191663224473208	91.35960923745932	157.46986477209052	5	1	13.000018817555556	13.000018817555556	14	6	20.0	135822.23700000002	135802.239	0.5933762649494021	0.5933762649494021	1	Index.xml	0.0	-96.0	-2.517999999981839	-276.6839999999793	-2.518000000010943	-180.67699999999604	False	False
20260901T47DSCDay1_r01c01f01_TCZYX.ome	cell	2	14	14	2	202.8069456798545	50.93578673380868	16.06928197482846	16.48432128346359	15.698497674111872	1.050057249149873	0.9823056716124162	0.305072813258885	0.9863013698630136	0.7912087912087912	26.33220455593555	357.461811944189	300.75111162220185	4.524328333269876	87.54354408012017	161.99419310536038	5	1	14.00001262038889	14.00001262038889	15	6	20.0	135821.924	135801.92599999998	0.5933762649494021	0.5933762649494021	1	Index.xml	0.0	-96.0	-0.3130000000237487	-276.997000000003	-0.3130000000237487	-180.9900000000198	False	False
20260901T47DSCDay1_r01c01f01_TCZYX.ome	cell	2	15	15	2	200.34227793721743	50.93578673380868	15.971340292911805	16.76262949413082	15.267401476017092	1.0979359860590894	0.9703679290754598	0.4128480585458864	0.9810344827586208	0.7805212620027435	49.4731330339523	357.1676693564947	300.8720087048891	0.3180188146914909	87.69277180061557	162.31221192005188	5	1	15.000015035833332	15.000015035833332	16	6	20.0	135820.80599999998	135800.809	0.5933762649494021	0.5933762649494021	1	Index.xml	0.0	-96.0	-1.1180000000167638	-278.1150000000198	-1.1169999999692664	-182.10699999998903	False	False
20260901T47DSCDay1_r01c01f01_TCZYX.ome	cell	2	16	16	2	197.1734194109697	50.44421774074402	15.844525703368287	16.17935092717416	15.5507402627673	1.040423198753562	0.973723045714174	0.276035816976815	0.9807355516637478	0.7977207977207977	59.8487682189898	356.7907905112368	301.81553916414776	1.016015448480878	87.3874296401858	163.32822736853277	5	1	16.000013355083333	16.000013355083333	17	6	20.0	135819.659	135799.661	0.5933762649494021	0.5933762649494021	1	Index.xml	0.0	-96.0	-1.1469999999681022	-279.2619999999879	-1.1480000000155997	-183.25500000000463	False	False
20260901T47DSCDay1_r01c01f01_TCZYX.ome	cell	2	17	17	2	199.99018254541213	50.93578673380868	15.957299551478709	16.368135342688742	15.603435042885817	1.04900845856705	0.968662537284466	0.3020844756220016	0.9759450171821306	0.7791495198902606	-67.11641507557185	352.98783964134395	304.81989452816254	4.846502498926752	88.58289187643658	168.17472986745952	5	1	17.00001562663889	17.00001562663889	18	6	20.0	135821.03	135801.017	0.5933762649494021	0.5933762649494021	1	Index.xml	0.0	-96.0	1.3709999999846332	-277.89100000000326	1.3559999999997672	-181.8990000000049	False	False
20260901T47DSCDay1_r01c01f01_TCZYX.ome	cell	2	18	18	2	182.73750834695227	48.41830444936348	15.253479010826071	15.644329897449133	14.90424184480636	1.0496562025998435	0.9795315055600152	0.3039346302273584	0.979245283018868	0.7984615384615384	84.2956490529217	354.0615577689031	301.7152527771722	3.285067886580332	89.58808108165769	171.45979775403984	5	1	18.000013735166668	18.000013735166668	19	6	20.0	135819.152	135799.155	0.5933762649494021	0.5933762649494021	1	Index.xml	0.0	-96.0	-1.8779999999969728	-279.76900000000023	-1.8619999999937136	-183.7609999999986	False	False
20260901T47DSCDay1_r01c01f01_TCZYX.ome	cell	2	19	19	2	181.68122217153635	48.21468990559401	15.20932991964521	15.318860585399133	15.135857083440746	1.012090726078446	0.9821123015865116	0.154109895289094	0.9791271347248576	0.7633136094674556	-4.510738754231229	353.8155473781049	300.08969641214355	1.644066485354509	90.78777477781658	173.10386423939434	5	1	19.00001614969445	19.00001614969445	20	6	20.0	135819.301	135799.304	0.5933762649494021	0.5933762649494021	1	Index.xml	0.0	-96.0	0.1490000000048894	-279.61999999999534	0.1490000000048894	-183.6119999999937	False	False
20260901T47DSCDay1_r01c01f01_TCZYX.ome	cell	2	20	20	2	173.58302816001438	47.23155191946467	14.86649843602076	15.288910704574102	14.497366920938918	1.0545991412062516	0.9778059889774258	0.3175916266322596	0.9781746031746033	0.7888	34.62739323281355	354.7848443060249	301.22090126536926	1.4896848507105804	89.32488962955149	174.59354909010491	5	1	20.00001433497222	20.00001433497222	21	6	20.0	135820.359	135800.34699999998	0.5933762649494021	0.5933762649494021	1	Index.xml	0.0	-96.0	1.0579999999899885	-278.56200000000536	1.0429999999760184	-182.5690000000177	False	False
20260901T47DSCDay1_r01c01f01_TCZYX.ome	cell	2	21	21	2	174.99140972723563	47.57914368788174	14.926686934938704	15.232190410648323	14.65199865084164	1.0395981308511353	0.971389379435267	0.2733657846168329	0.9764243614931236	0.7952	-40.24435597234722	352.62071046333205	301.36350763273293	2.16882730181573	90.94315156398044	176.76237639192064	5	1	21.0000167405	21.0000167405	22	6	20.0	135819.41999999998	135799.423	0.5933762649494021	0.5933762649494021	1	Index.xml	0.0	-96.0	-0.9390000000130384	-279.5010000000184	-0.9239999999699648	-183.4929999999877	False	False
20260901T47DSCDay1_r01c01f01_TCZYX.ome	cell	2	22	22	2	169.70997885015606	46.59600570175242	14.699709391963731	14.902474648983077	14.53138336660201	1.0255372302153942	0.9822450839552964	0.221771421201612	0.9796747967479674	0.8368055555555556	-66.25930230231518	353.73842888608107	299.9381601499426	1.8113282196359024	90.94262708511356	178.57370461155654	5	1	22.00001915605556	22.00001915605556	23	6	20.0	135820.702	135800.704	0.5933762649494021	0.5933762649494021	1	Index.xml	0.0	-96.0	1.2820000000065193	-278.2190000000119	1.2809999999881256	-182.21199999999956	False	False
20260901T47DSCDay1_r01c01f01_TCZYX.ome	cell	2	23	23	2	167.94950189112953	46.392391157982935	14.623267327323234	14.73781108416788	14.529059759701756	1.0143678481552625	0.980607180694591	0.1677141788135423	0.9794661190965092	0.795	33.28701004997591	353.6323503034722	302.41166328189644	2.475776728518521	89.50268812717101	181.04948134007503	5	1	23.0000129575	23.0000129575	24	6	20.0	135819.763	135799.76599999997	0.5933762649494021	0.5933762649494021	1	Index.xml	0.0	-96.0	-0.9389999999839348	-279.1579999999958	-0.9380000000237488	-183.15000000002328	False	False
20260901T47DSCDay1_r01c01f01_TCZYX.ome	cell	2	24	24	2	166.8932157157137	45.900822164918274	14.577209678030378	14.740404411191276	14.427062141100738	1.021719062899013	0.995422877122592	0.2050923437765635	0.9854469854469856	0.8229166666666666	83.09617581013507	355.1895240646071	303.45312263458834	1.873346659237531	87.63312204927338	182.9228279993126	5	1	24.000015444861116	24.000015444861116	25	6	20.0	135818.72	135798.723	0.5933762649494021	0.5933762649494021	1	Index.xml	0.0	-96.0	-1.0430000000051225	-280.20100000000093	-1.0429999999760184	-184.1929999999993	False	False
