## Supplementary_data_2_metrics for "Spheroid surgery: a first-generation micromanipulation platform for extracting viable cell clusters from the outer layers of hydrogel-embedded spheroids": 20260904T47DDH01_r01c01f02_TCZYX.ome_metrics.csv

source	annotation_level	n_labels_in_source	timepoint	time_h	label	area_um2	perimeter_um	equivalent_diameter_um	axis_major_um	axis_minor_um	aspect_ratio	circularity	eccentricity	solidity	extent	orientation_deg	centroid_x_um	centroid_y_um	step_um	displacement_from_origin_um	cumulative_path_um	z_focus	n_planes	acquisition_time_h	focus_acquisition_time_h	operetta_timepoint_id	operetta_plane_id	focus_stack_offset_um	focus_absolute_um	stack_origin_absolute_um	pixel_size_x_um	pixel_size_y_um	metadata_channel_id	metadata_file	focus_stack_step_um	focus_stack_change_um	focus_absolute_step_um	focus_absolute_change_um	stack_origin_step_um	stack_origin_change_um	large_focus_index_jump	large_focus_absolute_jump
20260904T47DDH01_r01c01f02_TCZYX.ome	cell	2	0	0	1	220.76381066192505	53.45326901825389	16.76559613557445	17.61956290797601	15.990696900045332	1.1018633533055124	0.9709328730435552	0.4199363647448439	0.9812206572769951	0.774074074074074	-76.51655910480821	332.9692582631623	179.9680874009059		0.0	0.0	35	1	0.0	0.0	1	36	140.00000000000003	135957.614	135817.617	0.5933762649494021	0.5933762649494021	1	Index.xml		0.0		0.0		0.0	False	False
20260904T47DDH01_r01c01f02_TCZYX.ome	cell	2	1	1	1	206.67999498971287	51.63097027064282	16.22199564562165	16.771696090347255	15.730628538914312	1.066180925247682	0.9742888518603172	0.3468324173009662	0.9816053511705686	0.8063186813186813	-74.1753591591388	327.73879470715553	174.96917261299328	7.235115622263855	7.235115622263855	7.235115622263855	35	1	0.9997117249444444	0.9997117249444444	2	36	140.00000000000003	135933.802	135793.805	0.5933762649494021	0.5933762649494021	1	Index.xml	0.0	0.0	-23.812000000005355	-23.812000000005355	-23.812000000005355	-23.812000000005355	False	True
20260904T47DDH01_r01c01f02_TCZYX.ome	cell	2	2	2	1	213.36980743401364	52.47013103212456	16.482441459853963	16.70364801426374	16.336646101927116	1.0224649484384274	0.9739093421393576	0.208470585501897	0.9821717990275528	0.8015873015873016	64.18625036968756	326.76525909260664	175.4425615054606	1.0825288154624433	7.679192036835743	8.317644437726297	35	1	1.9997493466944445	1.9997493466944445	3	36	140.00000000000003	135932.252	135792.241	0.5933762649494021	0.5933762649494021	1	Index.xml	0.0	0.0	-1.5499999999883585	-25.361999999993717	-1.563999999983935	-25.37599999998929	False	False
20260904T47DDH01_r01c01f02_TCZYX.ome	cell	2	3	3	1	209.8488535159606	51.63097027064283	16.34588201088756	17.109729705467444	15.642925929505608	1.0937678655880585	0.9892268410711224	0.4051036166049531	0.9916805324459236	0.8186813186813187	-22.27071884429652	325.9298342831388	173.0936309527485	2.493072272064872	9.839290697410194	10.81071670979117	35	1	2.9997560662222225	2.9997560662222225	4	36	140.00000000000003	135929.614	135789.603	0.5933762649494021	0.5933762649494021	1	Index.xml	0.0	0.0	-2.6380000000062864	-28.0	-2.6380000000062864	-28.013999999995576	False	False
20260904T47DDH01_r01c01f02_TCZYX.ome	cell	2	4	4	1	209.14466273235	52.61410825677216	16.31843298730385	17.008423848429807	15.716449680285267	1.082205217744895	0.9494065464848276	0.3822978307401776	0.972176759410802	0.7586206896551724	-27.33001216536042	325.086281397229	173.7443663869607	1.0653816577480963	10.043705866275776	11.876098367539266	35	1	3.999749869194445	3.999749869194445	5	36	140.00000000000003	135931.19400000002	135791.18300000002	0.5933762649494021	0.5933762649494021	1	Index.xml	0.0	0.0	1.580000000016298	-26.419999999983705	1.580000000016298	-26.43399999997928	False	False
20260904T47DDH01_r01c01f02_TCZYX.ome	cell	2	5	5	1	198.93389636999623	51.07976395845628	15.91510300458423	16.474753049896908	15.440814361826735	1.0669614091486204	0.9581221702274176	0.3486821896723984	0.9758203799654576	0.7473544973544973	-27.16966327837336	324.4486896630329	173.7888806571631	0.6391437551653536	10.525335398524255	12.51524212270462	35	1	4.999747977777778	4.999747977777778	6	36	140.00000000000003	135929.33099999998	135789.33500000002	0.5933762649494021	0.5933762649494021	1	Index.xml	0.0	0.0	-1.863000000041211	-28.283000000024916	-1.8479999999981371	-28.281999999977412	False	False
20260904T47DDH01_r01c01f02_TCZYX.ome	cell	2	6	6	1	201.39856411263327	51.42735572687336	16.01338865078484	16.277955234397236	15.881458720952429	1.0249660009456	0.9569248768072092	0.2193683150814664	0.9794520547945206	0.7566137566137566	-25.69991045401722	323.9969264865769	174.17460644231576	0.594032279369762	10.680222803231707	13.10927440207438	35	1	5.999750392138889	5.999750392138889	7	36	140.00000000000003	135929.927	135789.931	0.5933762649494021	0.5933762649494021	1	Index.xml	0.0	0.0	0.5960000000195578	-27.687000000005355	0.5959999999904539	-27.68599999998696	False	False
20260904T47DDH01_r01c01f02_TCZYX.ome	cell	2	7	7	1	235.1997217259424	55.82677407805149	17.305074013484482	18.239255429434746	16.50902464039311	1.1048051491066422	0.9483346116414906	0.4251200314375309	0.9794721407624634	0.7695852534562212	-5.789165152474334	321.8382255727735	175.39331869838983	2.4789613144139078	12.034467060739514	15.588235716488288	34	1	6.999726833722222	6.999726833722222	8	35	136.0	135926.038	135790.035	0.5933762649494021	0.5933762649494021	1	Index.xml	-4.000000000000028	-4.000000000000028	-3.888999999995576	-31.57600000000093	0.1039999999920837	-27.58199999999488	False	False
20260904T47DDH01_r01c01f02_TCZYX.ome	cell	2	8	8	1	235.1997217259424	55.82677407805151	17.305074013484482	17.816727954626348	16.83345905481056	1.0584115775975822	0.94833461164149	0.3276129000299957	0.9751824817518248	0.767816091954023	-68.67832925289824	320.87709814960704	174.57964705363884	1.259296418256816	13.23841476869163	16.847532134745105	35	3	7.999742296888889	7.999742296888889	9	36	140.00000000000003	135929.108	135789.111	0.5933762649494021	0.5933762649494021	1	Index.xml	4.000000000000028	0.0	3.070000000006985	-28.505999999993943	-0.9239999999990688	-28.505999999993943	False	False
20260904T47DDH01_r01c01f02_TCZYX.ome	cell	2	9	9	1	212.66561665040305	52.32615380747696	16.455220233250657	16.8541684777704	16.084934586578278	1.0478232526872686	0.9760442714549789	0.2986604800316463	0.9821138211382112	0.8285322359396433	47.76389845025539	319.5950105704381	175.73368588435272	1.7249794733430193	14.028565769519242	18.572511608088124	36	1	8.999749114222222	8.999749114222222	10	37	144.0	135933.787	135789.782	0.5933762649494021	0.5933762649494021	1	Index.xml	3.999999999999972	3.999999999999972	4.679000000003725	-23.82699999999022	0.6710000000020955	-27.83499999999185	False	False
20260904T47DDH01_r01c01f02_TCZYX.ome	cell	2	10	10	1	213.0177120422084	52.96170002518922	16.468836470775564	16.75863615953786	16.219235544116355	1.0332568457961129	0.9543369639365532	0.2516682090791198	0.971107544141252	0.7716836734693877	-86.19458666060538	318.3105674120143	176.03757403422873	1.319902358076838	15.17650001796063	19.892413966164963	36	1	9.99972546425	9.99972546425	11	37	144.0	135934.234	135790.22900000002	0.5933762649494021	0.5933762649494021	1	Index.xml	0.0	3.999999999999972	0.4469999999855645	-23.380000000004657	0.4470000000146683	-27.387999999977183	False	False
20260904T47DDH01_r01c01f02_TCZYX.ome	cell	2	11	11	1	222.87638301275683	54.00447533044044	16.845623302192834	17.758485043934886	16.045245553945875	1.1067755232681802	0.9603165485710228	0.4285341535038007	0.9813953488372092	0.8084291187739464	-64.51901121014862	317.3644362282381	175.3412801876551	1.1747294742578047	16.276296130577308	21.067143440422768	36	1	10.99974100475	10.99974100475	12	37	144.0	135932.729	135788.724	0.5933762649494021	0.5933762649494021	1	Index.xml	0.0	3.999999999999972	-1.5050000000046566	-24.885000000009317	-1.5050000000337604	-28.893000000010943	False	False
20260904T47DDH01_r01c01f02_TCZYX.ome	cell	2	12	12	1	220.76381066192505	53.59724624290149	16.76559613557445	17.212939302596578	16.43770279076426	1.0471620956833394	0.9657234837698564	0.2967281506171418	0.9858490566037736	0.7455410225921522	-54.411314402020814	318.94873295977254	175.6138223370587	1.6075681499557783	14.681101935114851	22.674711590378543	36	1	11.99975217375	11.99975217375	13	37	144.0	135934.1	135790.11	0.5933762649494021	0.5933762649494021	1	Index.xml	0.0	3.999999999999972	1.371000000013737	-23.513999999995576	1.385999999998603	-27.50700000001234	False	False
20260904T47DDH01_r01c01f02_TCZYX.ome	cell	2	13	13	1	205.6237088142969	52.47013103212456	16.18048940537557	18.07389934719997	14.56145366447498	1.2412153184468229	0.9385528973752224	0.592375524802278	0.9749582637729548	0.7849462365591398	5.472847967945492	317.3282787866568	175.6119409333216	1.620455265302985	16.23626345658117	24.295166855681533	36	1	12.999728470166668	12.999728470166668	14	37	144.0	135932.833	135788.828	0.5933762649494021	0.5933762649494021	1	Index.xml	0.0	3.999999999999972	-1.2669999999925494	-24.78099999998813	-1.2819999999774154	-28.788999999989755	False	False
20260904T47DDH01_r01c01f02_TCZYX.ome	cell	2	14	14	1	243.2979157374644	56.31834307111617	17.60046952409461	18.05369233044941	17.18143088230346	1.0507676836767053	0.9639366975748788	0.3070755223979644	0.9787535410764872	0.7686318131256952	-16.178769809120013	318.1948018750741	175.0769121188843	1.0183899523455702	15.563038173922822	25.3135568080271	37	1	13.999744011222225	13.999744011222225	15	38	148.0	135936.55800000002	135788.56	0.5933762649494021	0.5933762649494021	1	Index.xml	4.0	7.999999999999972	3.7250000000058208	-21.055999999982305	-0.268000000010943	-29.0570000000007	False	False
20260904T47DDH01_r01c01f02_TCZYX.ome	cell	2	15	15	1	214.07399821762425	53.1653145689587	16.50961780388159	18.17799761312668	15.096207212999026	1.2041433557876704	0.9517371211460462	0.5570694597594233	0.9806451612903224	0.8106666666666666	-3.83129395048492	318.98073221807977	175.2909610589261	0.8145572127174251	14.749724462944869	26.12811402074453	37	1	14.999724762472225	14.999724762472225	16	38	148.0	135937.616	135789.618	0.5933762649494021	0.5933762649494021	1	Index.xml	0.0	7.999999999999972	1.0579999999899885	-19.99799999999232	1.0579999999899885	-27.99900000001071	False	False
20260904T47DDH01_r01c01f02_TCZYX.ome	cell	2	16	16	1	239.77696181941133	55.5388196287563	17.47265033430612	18.403052308581305	16.640641423476204	1.1059100331684772	0.976841329882284	0.4270401025513076	0.988388969521045	0.8407407407407408	0.1808938186671428	318.9506340451228	174.73406173885203	0.5577120697226206	14.963851429282585	26.685826090467145	37	1	15.999722794944445	15.999722794944445	17	38	148.0	135936.156	135788.158	0.5933762649494021	0.5933762649494021	1	Index.xml	0.0	7.999999999999972	-1.4600000000209548	-21.45800000001327	-1.459999999991851	-29.45900000000256	False	False
20260904T47DDH01_r01c01f02_TCZYX.ome	cell	2	17	17	1	236.60810329316365	55.82677407805149	17.35680828141044	17.805377836468054	16.953646386582648	1.0502388353787702	0.9540132620106012	0.3055863392858069	0.9739130434782608	0.7724137931034483	0.5921773640896727	320.5459201274806	174.10471973978187	1.7149370356832738	13.73748196588438	28.40076312615042	37	1	16.999751325111113	16.999751325111113	18	38	148.0	135937.13900000002	135789.12600000002	0.5933762649494021	0.5933762649494021	1	Index.xml	0.0	7.999999999999972	0.9830000000365544	-20.47499999997672	0.9680000000225846	-28.490999999979977	False	False
20260904T47DDH01_r01c01f02_TCZYX.ome	cell	2	18	18	1	239.42486642760605	56.31834307111617	17.459816950030213	18.735438543909144	16.402691948616862	1.1422173020501665	0.9485918297408356	0.4832359597694149	0.9798270893371758	0.7589285714285714	-13.3954478937545	319.8411507657341	174.62627171383735	0.8767646861602953	14.173291830010516	29.27752781231072	38	1	17.999736375166666	17.999736375166666	19	39	152.0	135942.04200000002	135790.035	0.5933762649494021	0.5933762649494021	1	Index.xml	4.0	11.999999999999972	4.902999999991152	-15.571999999985565	0.9089999999850988	-27.58199999999488	False	False
20260904T47DDH01_r01c01f02_TCZYX.ome	cell	2	19	19	1	234.1434355505265	55.27556776586496	17.26617158732877	18.19158730228288	16.45885532930342	1.105276578371431	0.962998090817693	0.4259410459429344	0.982274741506647	0.7397107897664071	-29.241929888476538	320.09571075803586	174.19564089616867	0.5002436314503987	14.10848553235961	29.777771443761115	38	1	18.999743164944444	18.999743164944444	20	39	152.0	135940.328	135788.336	0.5933762649494021	0.5933762649494021	1	Index.xml	0.0	11.999999999999972	-1.7140000000072175	-17.285999999992782	-1.698999999993248	-29.28099999998813	False	False
20260904T47DDH01_r01c01f02_TCZYX.ome	cell	2	20	20	1	237.31229407677424	55.82677407805149	17.38261767601097	18.298494547510348	16.529750498307276	1.107003674942595	0.9568525871951564	0.428926551263222	0.9739884393063584	0.7764976958525346	-7.424951576660376	320.8158326485932	173.89974312006748	0.7785441741876178	13.584202460197991	30.556315617948734	38	1	19.99974995155556	19.99974995155556	21	39	152.0	135940.269	135788.262	0.5933762649494021	0.5933762649494021	1	Index.xml	0.0	11.999999999999972	-0.0590000000083819	-17.345000000001164	-0.0740000000223517	-29.35500000001048	False	False
20260904T47DDH01_r01c01f02_TCZYX.ome	cell	2	21	21	1	236.25600790135832	55.6827968534039	17.343889181532283	19.12396165510958	15.745176481512098	1.2145917625988398	0.9575261496818818	0.5675747051023635	0.9824304538799414	0.8064903846153846	-8.429021327971995	321.3694015577678	174.02991868402762	0.5686688092880574	13.031443638208245	31.12498442723679	38	1	20.99974375511111	20.99974375511111	22	39	152.0	135941.967	135789.96099999998	0.5933762649494021	0.5933762649494021	1	Index.xml	0.0	11.999999999999972	1.698000000003958	-15.646999999997206	1.698999999993248	-27.65600000001723	False	False
20260904T47DDH01_r01c01f02_TCZYX.ome	cell	2	22	22	1	204.2153272470757	51.42735572687336	16.124981559431596	17.511450090983224	14.889834170767378	1.1760675028445085	0.9703084415177994	0.5263123177440829	0.9830508474576272	0.7733333333333333	1.359164545538004	320.65848745360535	173.7344320020303	0.7698774205903627	13.799041182537673	31.89486184782715	38	1	21.999733182638888	21.999733182638888	23	39	152.0	135940.582	135788.59	0.5933762649494021	0.5933762649494021	1	Index.xml	0.0	11.999999999999972	-1.3850000000093132	-17.03200000000652	-1.3709999999846332	-29.027000000001863	False	False
20260904T47DDH01_r01c01f02_TCZYX.ome	cell	2	23	23	1	245.4104880882962	56.869549383302704	17.676717402469734	18.863785442643355	16.628190122301874	1.134446100501526	0.9535498652547804	0.4722074501198186	0.9789325842696628	0.8029953917050692	-10.350666684903524	321.7265676661313	173.63023814771947	1.0731503620954703	12.906061561014084	32.96801220992262	40	1	22.999748793861112	22.999748793861112	24	41	160.0	135948.285	135788.277	0.5933762649494021	0.5933762649494021	1	Index.xml	8.0	19.99999999999997	7.703000000008615	-9.328999999997905	-0.3129999999946449	-29.339999999996508	False	False
20260904T47DDH01_r01c01f02_TCZYX.ome	cell	2	24	24	1	232.3829585915	56.030388621820975	17.201138694901907	18.14374041086368	16.37433898957699	1.108059410667691	0.93017972977257	0.4307345155221275	0.967741935483871	0.7885304659498208	2.03775560702515	322.41908505477966	173.9698293886427	0.7712992574170635	12.13611362457335	33.73931146733968	15	1	24.00005446836111	24.00005446836111	25	16	60.0	135961.801	135901.809	0.5933762649494021	0.5933762649494021	1	Index.xml	-100.0	-80.00000000000003	13.51600000000326	4.187000000005355	113.53200000000652	84.19200000001001	True	True
20260904T47DDH01_r01c01f02_TCZYX.ome	cell	2	0	0	2	168.30159728293486	46.88396015104761	14.638587674455644	15.387661376086577	13.97805267244206	1.1008444263787602	0.9621649348967464	0.4181161555061496	0.9755102040816328	0.7660256410256411	-73.68616331926815	338.2443329881868	180.08473092038665		0.0	0.0	34	1	0.0	0.0	1	35	136.0	135953.62	135817.617	0.5933762649494021	0.5933762649494021	1	Index.xml		0.0		0.0		0.0	False	False
20260904T47DDH01_r01c01f02_TCZYX.ome	cell	2	1	1	2	181.32912677973107	48.07071268094641	15.194585049557933	15.99080010378744	14.45826993093972	1.1059967880090693	0.986089450006088	0.427190257003561	0.9847036328871892	0.7947530864197531	83.98304775593145	331.79526799510546	173.52626360964982	9.198039614558668	9.198039614558668	9.198039614558668	34	1	0.9997117249444444	0.9997117249444444	2	35	136.0	135929.793	135793.805	0.5933762649494021	0.5933762649494021	1	Index.xml	0.0	0.0	-23.82699999999022	-23.82699999999022	-23.812000000005355	-23.812000000005355	False	True
20260904T47DDH01_r01c01f02_TCZYX.ome	cell	2	2	2	2	171.47045580918257	47.72312091252935	14.775755990473533	15.868810184202095	13.942718644108105	1.1381431834965643	0.9461096932815404	0.4775141229703226	0.9759519038076152	0.7492307692307693	-61.020014606024745	332.4941864748409	173.87995897001906	0.7833182298800454	8.459514163414608	9.981357844438714	34	1	1.9997493466944445	1.9997493466944445	3	35	136.0	135928.24300000002	135792.241	0.5933762649494021	0.5933762649494021	1	Index.xml	0.0	0.0	-1.5499999999883585	-25.37699999997858	-1.563999999983935	-25.37599999998929	False	False
20260904T47DDH01_r01c01f02_TCZYX.ome	cell	2	3	3	2	166.54112032390833	46.53636838263054	14.56182475587785	15.684060190950298	13.58974617493465	1.1541098699752366	0.966376518022208	0.4992315195208438	0.979296066252588	0.7568	54.58789214896549	330.93208998912775	172.89328426862926	1.84761262093546	10.25601299835177	11.828970465374171	34	1	2.9997560662222225	2.9997560662222225	4	35	136.0	135925.606	135789.603	0.5933762649494021	0.5933762649494021	1	Index.xml	0.0	0.0	-2.6370000000169966	-28.013999999995576	-2.6380000000062864	-28.013999999995576	False	False
20260904T47DDH01_r01c01f02_TCZYX.ome	cell	2	4	4	2	174.6393143354303	47.72312091252935	14.91166258595279	15.781096634629982	14.19185583835544	1.111982591591679	0.9635942666686734	0.4373432578895576	0.974459724950884	0.7630769230769231	34.863432105620646	329.049869053625	174.90363570941034	2.7539550768840413	10.553763055382614	14.582925542258216	34	1	3.999749869194445	3.999749869194445	5	35	136.0	135927.185	135791.18300000002	0.5933762649494021	0.5933762649494021	1	Index.xml	0.0	0.0	1.5789999999979043	-26.43499999999767	1.580000000016298	-26.43399999997928	False	False
20260904T47DDH01_r01c01f02_TCZYX.ome	cell	2	5	5	2	196.4692286273591	50.44421774074402	15.816206599939422	16.903616065158385	14.81589369358006	1.140910998334374	0.9702454634080518	0.481415407749544	0.9806678383128296	0.7948717948717948	38.45362937531219	327.8542105627604	174.1165880246511	1.431447967919735	11.982210715859878	16.01437351017795	34	1	4.999747977777778	4.999747977777778	6	35	136.0	135925.32299999995	135789.33500000002	0.5933762649494021	0.5933762649494021	1	Index.xml	0.0	0.0	-1.8620000000228172	-28.29700000002049	-1.8479999999981371	-28.281999999977412	False	False
20260904T47DDH01_r01c01f02_TCZYX.ome	cell	2	6	6	2	186.6105576568106	49.74903420390988	15.414277195954806	16.578869969226318	14.422056758461904	1.149549627136153	0.9474946504597374	0.4932177304885364	0.9760589318600368	0.7571428571428571	27.6359032725318	327.16192220235723	175.0963791637014	1.1996890639291546	12.153332138730342	17.214062574107103	34	1	5.999750392138889	5.999750392138889	7	35	136.0	135925.934	135789.931	0.5933762649494021	0.5933762649494021	1	Index.xml	0.0	0.0	0.6110000000335276	-27.68599999998696	0.5959999999904539	-27.68599999998696	False	False
20260904T47DDH01_r01c01f02_TCZYX.ome	cell	2	7	7	2	171.11836041737726	47.23155191946468	14.760578014212347	15.232392316512358	14.34337849760108	1.0619807822166838	0.9639223339615188	0.3366310528104064	0.9759036144578314	0.7788461538461539	33.12643350425101	325.0151339625428	174.78960100855227	2.1685969157688803	14.24956517383261	19.382659489875984	33	1	6.999726833722222	6.999726833722222	8	34	132.0	135922.04499999998	135790.035	0.5933762649494021	0.5933762649494021	1	Index.xml	-4.0	-4.0	-3.88900000002468	-31.57500000001164	0.1039999999920837	-27.58199999999488	False	False
20260904T47DDH01_r01c01f02_TCZYX.ome	cell	2	8	8	2	185.9063668732	49.40144243549281	15.38516616488107	16.391832619915537	14.47713863989238	1.1322563821242364	0.9572488828096264	0.4690112427261293	0.9723756906077348	0.7521367521367521	44.74189106154817	324.9229530818768	175.17186585263863	0.3932222346011577	14.198429694235127	19.77588172447714	33	1	7.999742296888889	7.999742296888889	9	34	132.0	135921.106	135789.111	0.5933762649494021	0.5933762649494021	1	Index.xml	0.0	-4.0	-0.9389999999839348	-32.513999999995576	-0.9239999999990688	-28.505999999993943	False	False
20260904T47DDH01_r01c01f02_TCZYX.ome	cell	2	9	9	2	182.73750834695227	48.850236123306274	15.253479010826071	15.963887014951665	14.654083414059905	1.0893814757213038	0.962286135156562	0.396691271124317	0.979245283018868	0.7129120879120879	8.233867470324537	324.18123275069	175.51018074883942	0.8152337202834542	14.788417682831536	20.5911154447606	34	1	8.999749114222222	8.999749114222222	10	35	136.0	135925.785	135789.782	0.5933762649494021	0.5933762649494021	1	Index.xml	4.0	0.0	4.679000000003725	-27.83499999999185	0.6710000000020955	-27.83499999999185	False	False
20260904T47DDH01_r01c01f02_TCZYX.ome	cell	2	10	10	2	190.48360696666893	49.60505697926229	15.57341520071154	16.19113794755212	15.01708795793972	1.0781809358046457	0.972782086455098	0.3738526488261675	0.980072463768116	0.8014814814814815	18.880763812869343	325.2754873169214	178.40005475566562	3.0901075759668863	13.07780913704885	23.681223020727483	35	1	9.99972546425	9.99972546425	11	36	140.00000000000003	135930.22499999998	135790.22900000002	0.5933762649494021	0.5933762649494021	1	Index.xml	4.000000000000028	4.000000000000028	4.4399999999732245	-23.395000000018623	0.4470000000146683	-27.387999999977183	False	False
20260904T47DDH01_r01c01f02_TCZYX.ome	cell	2	11	11	2	198.93389636999623	51.07976395845629	15.91510300458423	16.1929229707005	15.737773245758069	1.0289208465413056	0.9581221702274172	0.2354269012422555	0.9775086505190312	0.7473544973544973	-0.3208793487422471	324.4476394395552	176.27055873517276	2.2847506230122065	14.314211900531305	25.96597364373969	35	1	10.99974100475	10.99974100475	12	36	140.00000000000003	135928.72	135788.724	0.5933762649494021	0.5933762649494021	1	Index.xml	0.0	4.000000000000028	-1.5049999999755528	-24.89999999999418	-1.5050000000337604	-28.893000000010943	False	False
20260904T47DDH01_r01c01f02_TCZYX.ome	cell	2	12	12	2	188.72313000764245	49.74903420390988	15.501282273796756	15.761223726672116	15.288274781620244	1.030935403229438	0.9582210049932436	0.2431333263687257	0.9727767695099818	0.7635327635327636	61.98398946870636	325.13587478888905	175.8762821128946	0.7931720815483805	13.767451388256914	26.75914572528807	35	1	11.99975217375	11.99975217375	13	36	140.00000000000003	135930.106	135790.11	0.5933762649494021	0.5933762649494021	1	Index.xml	0.0	4.000000000000028	1.385999999998603	-23.513999999995576	1.385999999998603	-27.50700000001234	False	False
20260904T47DDH01_r01c01f02_TCZYX.ome	cell	2	13	13	2	207.38418577332348	52.12253926370749	16.249607573086152	16.696281737270755	15.906807134197422	1.0496312425499943	0.9592556582066156	0.3038636086573912	0.9800332778702164	0.7791005291005291	-44.778523494906295	324.80651096536786	176.44229612818887	0.6548682262517084	13.922729327699008	27.41401395153978	37	1	12.999728470166668	12.999728470166668	14	38	148.0	135936.841	135788.828	0.5933762649494021	0.5933762649494021	1	Index.xml	7.999999999999972	12.0	6.735000000015134	-16.778999999980442	-1.2819999999774154	-28.788999999989755	False	False
20260904T47DDH01_r01c01f02_TCZYX.ome	cell	2	14	14	2	183.0896037387576	48.27432722471588	15.268167005573297	16.38789686020837	14.240175702117812	1.150821254106517	0.9872817039606636	0.494909236875382	0.986717267552182	0.8373590982286635	2.612413190586737	326.908100983653	175.19776555091644	2.442444874039499	12.344739227015562	29.85645882557928	36	1	13.999744011222225	13.999744011222225	15	37	144.0	135932.55000000002	135788.56	0.5933762649494021	0.5933762649494021	1	Index.xml	-4.0	8.0	-4.290999999997439	-21.06999999997788	-0.268000000010943	-29.0570000000007	False	False
20260904T47DDH01_r01c01f02_TCZYX.ome	cell	2	15	15	2	214.4260936094296	52.96170002518922	16.523189214150197	17.035446435415622	16.047510260141642	1.0615632057097224	0.9606466298138197	0.3355931465151837	0.9775280898876404	0.7777777777777778	23.808898856377585	327.4560071784321	176.4169019446119	1.3365981986783082	11.394777012866529	31.193057024257588	38	1	14.999724762472225	14.999724762472225	16	39	152.0	135941.625	135789.618	0.5933762649494021	0.5933762649494021	1	Index.xml	8.0	16.0	9.074999999982538	-11.994999999995343	1.0579999999899885	-27.99900000001071	False	True
20260904T47DDH01_r01c01f02_TCZYX.ome	cell	2	16	16	2	208.0883765569341	51.63097027064283	16.277172660877866	17.055033228199985	15.56037762931198	1.0960552265821903	0.9809279581762304	0.4093826412368379	0.9833610648918468	0.8106995884773662	-40.4457215869661	328.1912916376746	175.83515847183375	0.9375866381959254	10.914325741455915	32.130643662453515	38	1	15.999722794944445	15.999722794944445	17	39	152.0	135940.149	135788.158	0.5933762649494021	0.5933762649494021	1	Index.xml	0.0	16.0	-1.4759999999951106	-13.470999999990454	-1.459999999991851	-29.45900000000256	False	False
20260904T47DDH01_r01c01f02_TCZYX.ome	cell	2	17	17	2	187.3147484404212	49.60505697926229	15.443333352177032	16.027225191877434	14.96838264765763	1.0707386074463765	0.956599020321834	0.3574435223694348	0.9725776965265084	0.7881481481481482	-0.9651752882591176	330.1793150078509	175.32930186551937	2.051372181374933	9.36261825127015	34.18201584382845	40	1	16.999751325111113	16.999751325111113	18	41	160.0	135949.135	135789.12600000002	0.5933762649494021	0.5933762649494021	1	Index.xml	8.0	24.0	8.986000000004424	-4.48499999998603	0.9680000000225846	-28.490999999979977	False	True
20260904T47DDH01_r01c01f02_TCZYX.ome	cell	2	18	18	2	176.7518866862621	48.41830444936348	15.001582974322991	16.826156956374113	13.452221999309891	1.2508087479702097	0.947446658557086	0.6006890667300628	0.9766536964980544	0.7795031055900621	-6.553003679705813	330.8971015661366	175.96797721716632	0.960793291013724	8.42196358470754	35.142809134842175	39	1	17.999736375166666	17.999736375166666	19	40	156.0	135946.035	135790.035	0.5933762649494021	0.5933762649494021	1	Index.xml	-4.0	20.0	-3.1000000000058208	-7.584999999991851	0.9089999999850988	-27.58199999999488	False	False
20260904T47DDH01_r01c01f02_TCZYX.ome	cell	2	19	19	2	171.11836041737726	47.57914368788174	14.760578014212347	16.075349032561416	13.687925535908342	1.1744182119043538	0.9498898157053116	0.524378257495635	0.9739478957915833	0.782608695652174	21.813819975063456	331.2443638056947	175.29995343396143	0.7528923149762463	8.47901315899676	35.89570144981842	40	1	18.999743164944444	18.999743164944444	20	41	160.0	135948.33000000002	135788.336	0.5933762649494021	0.5933762649494021	1	Index.xml	4.0	24.0	2.2950000000128057	-5.289999999979045	-1.698999999993248	-29.28099999998813	False	False
20260904T47DDH01_r01c01f02_TCZYX.ome	cell	2	20	20	2	182.38541295514696	48.969510761550026	15.238776858965617	16.9269494741377	13.79216533492118	1.2272873086345173	0.955759084260128	0.5797349338838793	0.9792060491493384	0.8409090909090909	-2.3555701435430687	331.1681046271663	174.46980460549918	0.8336441325332313	9.03329426836778	36.72934558235165	40	1	19.99974995155556	19.99974995155556	21	41	160.0	135948.271	135788.262	0.5933762649494021	0.5933762649494021	1	Index.xml	0.0	24.0	-0.0590000000083819	-5.348999999987427	-0.0740000000223517	-29.35500000001048	False	False
20260904T47DDH01_r01c01f02_TCZYX.ome	cell	2	21	21	2	172.5267419845985	47.08757469481708	14.821196659484384	15.35432224932181	14.351580755791652	1.0698697593382176	0.9778081232348	0.3554554860273837	0.9819639278557114	0.8166666666666667	7.857316675346068	331.14755083266067	174.7020821207968	0.2331851251289812	8.90714460771351	36.96253070748063	40	1	20.99974375511111	20.99974375511111	22	41	160.0	135949.969	135789.96099999998	0.5933762649494021	0.5933762649494021	1	Index.xml	0.0	24.0	1.698000000003958	-3.650999999983469	1.698999999993248	-27.65600000001723	False	False
20260904T47DDH01_r01c01f02_TCZYX.ome	cell	2	22	22	2	174.99140972723563	47.78275823165122	14.926686934938704	15.886440672747623	14.1132545844716	1.1256397720074438	0.9631283414428204	0.4591017772360747	0.982213438735178	0.8311036789297659	-4.090616593944293	330.76965935447095	174.31293372007576	0.5424375052226372	9.443748665232642	37.50496821270327	40	1	21.999733182638888	21.999733182638888	23	41	160.0	135948.583	135788.59	0.5933762649494021	0.5933762649494021	1	Index.xml	0.0	24.0	-1.385999999998603	-5.036999999982072	-1.3709999999846332	-29.027000000001863	False	False
20260904T47DDH01_r01c01f02_TCZYX.ome	cell	2	23	23	2	179.21655442889923	48.41830444936348	15.105813588484937	15.966588435527576	14.357664257150164	1.112060301004473	0.9606580661465274	0.4374724534411817	0.975095785440613	0.7854938271604939	-2.80714721768905	331.1913884937727	173.91170522137858	0.5820994546492859	9.372847610086268	38.08706766735256	41	1	22.999748793861112	22.999748793861112	24	42	164.0	135952.279	135788.277	0.5933762649494021	0.5933762649494021	1	Index.xml	4.0	28.0	3.6959999999962743	-1.340999999985797	-0.3129999999946449	-29.339999999996508	False	False
20260904T47DDH01_r01c01f02_TCZYX.ome	cell	2	24	24	2	198.2297055863856	50.44421774074402	15.886909708744332	16.673398712902323	15.165027245183795	1.099463815219822	0.978939419173357	0.4156289720596789	0.9842657342657344	0.8042857142857143	1.6036790610423102	332.7323152189365	174.865771976581	1.8123737323483904	7.590775477226293	39.89944139970095	14	2	24.00005446836111	24.00005446836111	25	15	56.0	135957.807	135901.809	0.5933762649494021	0.5933762649494021	1	Index.xml	-108.0	-80.0	5.527999999991152	4.187000000005355	113.53200000000652	84.19200000001001	True	False
