## Supplementary_data_2_metrics for "Spheroid surgery: a first-generation micromanipulation platform for extracting viable cell clusters from the outer layers of hydrogel-embedded spheroids": 20260917t47DDEAD_r01c01f01_brightfield_TZYX_metrics.csv

source	annotation_level	n_labels_in_source	timepoint	time_h	label	area_um2	perimeter_um	equivalent_diameter_um	axis_major_um	axis_minor_um	aspect_ratio	circularity	eccentricity	solidity	extent	orientation_deg	centroid_x_um	centroid_y_um	step_um	displacement_from_origin_um	cumulative_path_um	z_focus	n_planes	acquisition_time_h	focus_acquisition_time_h	operetta_timepoint_id	operetta_plane_id	focus_stack_offset_um	focus_absolute_um	stack_origin_absolute_um	pixel_size_x_um	pixel_size_y_um	metadata_channel_id	metadata_file	focus_stack_step_um	focus_stack_change_um	focus_absolute_step_um	focus_absolute_change_um	stack_origin_step_um	stack_origin_change_um	large_focus_index_jump	large_focus_absolute_jump
20260917t47DDEAD_r01c01f01_brightfield_TZYX	cell	1	0	0	1	329.913382121569	76.92506775333864	20.49533518765927	28.62381784259805	15.743782781007848	1.818102945191021	0.7006062723719402	0.8351489407910702	0.9277227722772278	0.6246666666666667	-21.174337242706777	295.76608781966763	329.1705751193645		0.0	0.0	22	1	0.0	0.0	1	23	87.99999999999999	136046.43899999998	135958.433	0.5933762649494021	0.5933762649494021	1	Index.xml		0.0		0.0		0.0	False	False
20260917t47DDEAD_r01c01f01_brightfield_TZYX	cell	1	1	1	1	310.196040180472	73.50878738828982	19.873446228020807	26.90824573390916	15.2336798208201	1.7663654514474736	0.7213858116556962	0.8243130462443387	0.9382321618743344	0.6329022988505747	-19.0327011435742	307.1230683122278	336.2557549911398	13.385842510794827	13.385842510794827	13.385842510794827	22	1	0.9997247110833332	0.9997247110833332	2	23	87.99999999999999	136011.31699999998	135923.326	0.5933762649494021	0.5933762649494021	1	Index.xml	0.0	0.0	-35.12200000000303	-35.12200000000303	-35.10699999998906	-35.10699999998906	False	True
20260917t47DDEAD_r01c01f01_brightfield_TZYX	cell	1	2	2	1	309.8439447886667	70.35575888613235	19.862164111739407	25.76566129237812	15.919386332613554	1.618508449637459	0.7865993324571404	0.7862937748081014	0.9472551130247578	0.6896551724137931	-24.907294468053	312.52386154553824	340.4374947729364	6.8304842545483	20.193228041289583	20.216326765343126	22	1	1.9997227542777776	1.9997227542777776	3	23	87.99999999999999	136004.254	135916.248	0.5933762649494021	0.5933762649494021	1	Index.xml	0.0	0.0	-7.062999999994645	-42.18499999999767	-7.078000000008615	-42.18499999999767	False	False
20260917t47DDEAD_r01c01f01_brightfield_TZYX	cell	1	3	3	1	354.56005954794017	74.20397092512395	21.24711483472736	26.26805384323956	17.81517369086763	1.4744764378415811	0.8091804517610011	0.7348710684839724	0.95179584120983	0.6781144781144781	-24.409403304194797	312.03106314674926	343.13765006500046	2.744756612727332	21.43895064893768	22.96108337807046	22	1	2.9997295387222223	2.9997295387222223	4	23	87.99999999999999	135998.756	135910.764	0.5933762649494021	0.5933762649494021	1	Index.xml	0.0	0.0	-5.497999999992317	-47.68299999998999	-5.48399999999674	-47.66899999999441	False	False
20260917t47DDEAD_r01c01f01_brightfield_TZYX	cell	1	4	4	1	315.82956644935683	73.85637915670688	20.05309685310184	25.594748425569268	16.61097050428288	1.5408340180346514	0.7275898357842836	0.7607891142351827	0.9266528925619836	0.6156485929993136	-21.603382080326927	317.1103309713766	339.6010774953618	6.189208929630273	23.7565169066292	29.15029230770073	21	1	3.999745424972222	3.999745424972222	5	22	84.0	135993.749	135909.751	0.5933762649494021	0.5933762649494021	1	Index.xml	-3.999999999999986	-3.999999999999986	-5.006999999983236	-52.68999999997322	-1.0130000000062864	-48.6820000000007	False	False
20260917t47DDEAD_r01c01f01_brightfield_TZYX	cell	1	5	5	1	288.01403049673786	71.19491964761409	19.149695900118253	25.33790096481147	15.344117492830872	1.6513104110842431	0.7140448651333371	0.7957846903611059	0.9232505643340858	0.6268199233716475	-24.59086993407376	317.00873065321895	338.7772249501218	0.8300937543121807	23.31389275785188	29.98038606201291	21	1	5.000940753611111	5.000940753611111	6	22	84.0	135990.441	135906.443	0.5933762649494021	0.5933762649494021	1	Index.xml	0.0	-3.999999999999986	-3.308000000019092	-55.99799999999232	-3.3079999999899883	-51.98999999999069	False	False
20260917t47DDEAD_r01c01f01_brightfield_TZYX	cell	1	6	6	1	309.49184939686137	71.83046586532635	19.85087558334149	25.435236056575537	16.315214981468568	1.5589887160828604	0.7537749732687966	0.7671719832510125	0.9411134903640256	0.6388081395348837	-25.851870970836355	314.9984143978951	342.9937580653771	4.67124426234208	23.68465267574189	34.65163032435499	21	1	5.999728238944445	5.999728238944445	7	22	84.0	135988.75699999998	135904.75900000002	0.5933762649494021	0.5933762649494021	1	Index.xml	0.0	-3.999999999999986	-1.684000000008382	-57.6820000000007	-1.683999999979278	-53.673999999969965	False	False
20260917t47DDEAD_r01c01f01_brightfield_TZYX	cell	1	7	7	1	308.7876586132508	72.17805763374342	19.828279246383744	24.09923563037163	17.272896952147505	1.395205199054662	0.7448338698595353	0.6973400387237781	0.928042328042328	0.6228693181818182	-19.95480517829261	315.70526665820483	342.83007220190103	0.7255571513029858	24.169251401377608	35.377187475657976	21	1	6.999722390722222	6.999722390722222	8	22	84.0	135988.429	135904.43099999998	0.5933762649494021	0.5933762649494021	1	Index.xml	0.0	-3.999999999999986	-0.3279999999795109	-58.00999999998021	-0.3280000000377185	-54.00200000000768	False	False
20260917t47DDEAD_r01c01f01_brightfield_TZYX	cell	1	8	8	1	296.1122245082598	70.29612156701047	19.41704905291773	24.827251428346926	16.00955119473735	1.5507774781661663	0.7530147306100431	0.7643194093808906	0.9231613611416026	0.6229629629629629	-21.22766998980798	317.3476454520892	338.8799365980177	4.277964398129989	23.66506560660011	39.655151873787965	21	1	7.999728762277778	7.999728762277778	9	22	84.0	135984.093	135900.08000000002	0.5933762649494021	0.5933762649494021	1	Index.xml	0.0	-3.999999999999986	-4.3360000000102445	-62.34599999999045	-4.350999999966007	-58.35299999997369	False	False
20260917t47DDEAD_r01c01f01_brightfield_TZYX	cell	1	9	9	1	309.49184939686137	68.12623105098234	19.85087558334149	23.25653646191309	17.588308860413882	1.322272462149941	0.83797363351333	0.65425527268598	0.9441460794844252	0.6915814319433516	-28.276919092454868	320.09172943662463	337.7991842783627	2.9492410024654867	25.81065160152641	42.60439287625345	20	1	8.999722497166667	8.999722497166667	10	21	80.0	135976.18	135896.176	0.5933762649494021	0.5933762649494021	1	Index.xml	-4.0	-7.999999999999986	-7.913000000000466	-70.25899999999092	-3.904000000009546	-62.25699999998324	False	False
20260917t47DDEAD_r01c01f01_brightfield_TZYX	cell	1	10	10	1	324.2798558526841	70.15214434236287	20.319594878654836	23.57085825711725	18.248070076639124	1.2916904723690357	0.828033550485347	0.6329663832121407	0.9436475409836066	0.7019817073170732	-28.507607567634462	316.0086182871904	339.73271622881015	4.517780700967579	22.83240820729232	47.12217357722103	20	1	9.999734076611112	9.999734076611112	11	21	80.0	135973.215	135893.211	0.5933762649494021	0.5933762649494021	1	Index.xml	0.0	-7.999999999999986	-2.9649999999965075	-73.22399999998743	-2.9649999999965075	-65.22199999997974	False	False
20260917t47DDEAD_r01c01f01_brightfield_TZYX	cell	1	11	11	1	305.26670469519775	70.00816711771527	19.71490908193383	23.94634916920641	16.995339608250454	1.4089950375326166	0.7826937889578729	0.7044781188862688	0.9413680781758956	0.6658986175115207	-29.96377969612315	314.37580974269684	342.99954161003114	3.6521516691343647	23.18538471219433	50.77432524635539	20	1	10.999723089416667	10.999723089416667	12	21	80.0	135971.144	135891.13999999998	0.5933762649494021	0.5933762649494021	1	Index.xml	0.0	-7.999999999999986	-2.0709999999962747	-75.2949999999837	-2.0710000000253785	-67.29300000000512	False	False
20260917t47DDEAD_r01c01f01_brightfield_TZYX	cell	1	12	12	1	327.0966189871265	71.83046586532635	20.40765420727184	25.26155319918355	17.29522508584377	1.4606085248269047	0.7966518204399455	0.728875608229066	0.9489274770173648	0.6598011363636364	-26.133633250246103	315.7758141773361	340.4287137448841	2.927314183552249	22.95941711412089	53.70163942990764	20	1	11.999725575416669	11.999725575416669	13	21	80.0	135971.263	135891.274	0.5933762649494021	0.5933762649494021	1	Index.xml	0.0	-7.999999999999986	0.1190000000060536	-75.17599999997765	0.1340000000200234	-67.1589999999851	False	False
20260917t47DDEAD_r01c01f01_brightfield_TZYX	cell	1	13	13	1	316.53375723296745	69.80455257394581	20.07544014343432	23.88152030226525	17.58023434291361	1.3584301458354346	0.8163236924613251	0.6768251099138899	0.9433368310598113	0.6688988095238095	-28.41547432001552	316.2332469993748	339.1577680608015	1.3507582013692825	22.773858428842484	55.05239763127692	20	1	12.999737082388888	12.999737082388888	14	21	80.0	135968.953	135888.94900000002	0.5933762649494021	0.5933762649494021	1	Index.xml	0.0	-7.999999999999986	-2.309999999997672	-77.48599999997532	-2.3249999999825377	-69.48399999996764	False	False
20260917t47DDEAD_r01c01f01_brightfield_TZYX	cell	1	14	14	1	315.1253756657462	68.617800044047	20.030728639945973	23.417696297281434	17.709961889339734	1.3222894799890783	0.8410458271143093	0.6542665234548941	0.9541577825159916	0.6821646341463414	-28.080359789823355	311.92431118397724	344.9193464663648	7.194630885922424	22.56350994927469	62.24702851719934	20	1	13.999721721111111	13.999721721111111	15	21	80.0	135968.402	135888.413	0.5933762649494021	0.5933762649494021	1	Index.xml	0.0	-7.999999999999986	-0.5510000000067521	-78.03699999998207	-0.5360000000218861	-70.01999999998952	False	False
20260917t47DDEAD_r01c01f01_brightfield_TZYX	cell	1	15	15	1	309.49184939686137	69.94852979859341	19.85087558334149	23.60252713016848	17.493925979313776	1.3491841201384989	0.7948806018194039	0.6712967580990133	0.9381003201707576	0.6388081395348837	-24.13311992746665	315.1320759456312	339.9661214916592	5.901202624563568	22.17172337846843	68.1482311417629	20	1	14.99972892425	14.99972892425	16	21	80.0	135967.448	135887.444	0.5933762649494021	0.5933762649494021	1	Index.xml	0.0	-7.999999999999986	-0.9539999999979044	-78.99099999997998	-0.9690000000118744	-70.9890000000014	False	False
20260917t47DDEAD_r01c01f01_brightfield_TZYX	cell	1	16	16	1	296.4643199000652	69.80455257394581	19.42858964772736	23.429578161384068	17.21292044585656	1.361162287078597	0.7645656830394167	0.6784286945959906	0.9293598233995584	0.6264880952380952	-25.011341377878765	316.05108527250366	338.85237868395006	1.4439533180135975	22.47706479780635	69.5921844597765	20	1	15.999722380027777	15.999722380027777	17	21	80.0	135963.172	135883.167	0.5933762649494021	0.5933762649494021	1	Index.xml	0.0	-7.999999999999986	-4.276000000012573	-83.26699999999255	-4.277000000001863	-75.26600000000326	False	False
20260917t47DDEAD_r01c01f01_brightfield_TZYX	cell	1	17	17	1	308.7876586132508	71.19491964761409	19.828279246383744	24.30876432702996	17.371432449681596	1.3993528972031044	0.7655468786331744	0.6995169346705395	0.9319872476089268	0.6579144786196549	-24.943999953634616	316.5401883354541	339.40648736650314	0.7390928482052972	23.158954030161254	70.33127730798181	20	1	16.999729099222222	16.999729099222222	18	21	80.0	135964.03600000002	135884.04700000002	0.5933762649494021	0.5933762649494021	1	Index.xml	0.0	-7.999999999999986	0.8640000000305008	-82.40299999996205	0.8800000000337604	-74.3859999999695	False	False
20260917t47DDEAD_r01c01f01_brightfield_TZYX	cell	1	18	18	1	302.4499415607553	69.31298358088114	19.623741383793067	23.648498927138657	17.304908612768614	1.366577510249858	0.7911050958424979	0.6815677081111704	0.95338512763596	0.6597542242703534	-20.476650406169185	313.3800347636852	343.4273930556166	5.114122911889109	22.660714565390563	75.44540021987092	20	1	17.999727628027777	17.999727628027777	19	21	80.0	135961.92	135881.931	0.5933762649494021	0.5933762649494021	1	Index.xml	0.0	-7.999999999999986	-2.1160000000090804	-84.51899999997113	-2.1160000000090804	-76.50199999997858	False	False
20260917t47DDEAD_r01c01f01_brightfield_TZYX	cell	1	19	19	1	307.73137243783486	72.52564940216048	19.794336375425058	25.261520778108284	16.560725397649215	1.525387334886559	0.7351879587083354	0.7551333700353307	0.9367631296891747	0.6265232974910394	-21.452976896539184	313.47579254724553	340.7235763201051	2.7055118725196	21.144868840508533	78.15091209239051	20	1	18.99972969213889	18.99972969213889	20	21	80.0	135960.758	135880.753	0.5933762649494021	0.5933762649494021	1	Index.xml	0.0	-7.999999999999986	-1.162000000011176	-85.6809999999823	-1.1780000000144355	-77.67999999999302	False	False
20260917t47DDEAD_r01c01f01_brightfield_TZYX	cell	1	20	20	1	283.0846950114636	68.4738228193994	18.98511596482593	24.422090726590422	15.456723406096357	1.5800302615855826	0.7587122644222085	0.7742341463283802	0.9425556858147714	0.644747393744988	-22.01596610186893	314.8702439962104	339.6835566875833	1.73957916737094	21.805769068561744	79.89049125976145	20	1	19.99972779986111	19.99972779986111	21	21	80.0	135960.072	135880.068	0.5933762649494021	0.5933762649494021	1	Index.xml	0.0	-7.999999999999986	-0.6860000000160653	-86.36699999999837	-0.6849999999976717	-78.36499999999069	False	False
20260917t47DDEAD_r01c01f01_brightfield_TZYX	cell	1	21	21	1	269.3529747310568	68.3298455947518	18.51893244546328	23.556754980116487	15.813250325828552	1.4896845679879038	0.7249545193422912	0.7412010976019148	0.9272727272727272	0.6280788177339901	-17.21322925314242	315.4915670039865	338.79225066291474	1.0864937687821534	21.94700820878213	80.9769850285436	20	1	20.99972625727778	20.99972625727778	22	21	80.0	135958.463	135878.459	0.5933762649494021	0.5933762649494021	1	Index.xml	0.0	-7.999999999999986	-1.6089999999967404	-87.97599999999511	-1.6089999999967404	-79.97399999998743	False	False
20260917t47DDEAD_r01c01f01_brightfield_TZYX	cell	1	22	22	1	259.14220836870305	67.143093064853	18.164528824195585	23.22890279097753	15.47985948182356	1.5005887371427946	0.722346098818572	0.7455898547683136	0.9351969504447268	0.6258503401360545	-13.772362517863986	313.7581809227632	341.6525088996441	3.344503623462989	21.89781005319347	84.32148865200658	20	1	21.999728461916668	21.999728461916668	23	21	80.0	135956.421	135876.432	0.5933762649494021	0.5933762649494021	1	Index.xml	0.0	-7.999999999999986	-2.0419999999867287	-90.01799999998184	-2.027000000001862	-82.00099999998929	False	False
20260917t47DDEAD_r01c01f01_brightfield_TZYX	cell	1	23	23	1	283.0846950114636	67.2870702895006	18.98511596482593	22.594136281285834	17.223013130977588	1.311857345138271	0.7857113290401959	0.6472497531656944	0.9458823529411764	0.6442307692307693	-30.955758771946623	312.1786479287098	343.9803683972045	2.813157357789504	22.10660775119682	87.13464600979609	19	1	22.999726430694444	22.999726430694444	24	20	75.99999999999999	135953.054	135877.043	0.5933762649494021	0.5933762649494021	1	Index.xml	-4.000000000000014	-12.0	-3.36699999999837	-93.3849999999802	0.6110000000044238	-81.38999999998487	False	False
