## Supplementary_data_2_metrics for "Spheroid surgery: a first-generation micromanipulation platform for extracting viable cell clusters from the outer layers of hydrogel-embedded spheroids": 20260917t47DDEAD_r01c01f02_brightfield_TZYX_metrics.csv

source	annotation_level	n_labels_in_source	timepoint	time_h	label	area_um2	perimeter_um	equivalent_diameter_um	axis_major_um	axis_minor_um	aspect_ratio	circularity	eccentricity	solidity	extent	orientation_deg	centroid_x_um	centroid_y_um	step_um	displacement_from_origin_um	cumulative_path_um	z_focus	n_planes	acquisition_time_h	focus_acquisition_time_h	operetta_timepoint_id	operetta_plane_id	focus_stack_offset_um	focus_absolute_um	stack_origin_absolute_um	pixel_size_x_um	pixel_size_y_um	metadata_channel_id	metadata_file	focus_stack_step_um	focus_stack_change_um	focus_absolute_step_um	focus_absolute_change_um	stack_origin_step_um	stack_origin_change_um	large_focus_index_jump	large_focus_absolute_jump
20260917t47DDEAD_r01c01f02_brightfield_TZYX	cell	1	0	0	1	262.3110668949508	66.2442949842494	18.27525166426777	25.96671604373952	13.05582723619824	1.988898564140378	0.7511549145993999	0.8644080986248075	0.9575835475578406	0.5922098569157392	-49.783248226205046	359.0866247229306	311.64838265529784		0.0	0.0	53	1	0.0	0.0	1	54	212.0	136169.508	135957.509	0.5933762649494021	0.5933762649494021	1	Index.xml		0.0		0.0		0.0	False	False
20260917t47DDEAD_r01c01f02_brightfield_TZYX	cell	1	1	1	1	240.1290572112167	62.19246840148832	17.48547429958059	24.84685651948088	12.533829098262796	1.9823835417482023	0.7801515782570116	0.8634448481354172	0.959212376933896	0.6078431372549019	-49.04034900961331	367.3077384822496	308.338144480086	8.86252719151227	8.86252719151227	8.86252719151227	47	1	0.9997247110833332	0.9997247110833332	2	48	188.00000000000003	136111.856	135923.862	0.5933762649494021	0.5933762649494021	1	Index.xml	-23.99999999999997	-23.99999999999997	-57.65200000000186	-57.65200000000186	-33.646999999997206	-33.646999999997206	True	True
20260917t47DDEAD_r01c01f02_brightfield_TZYX	cell	1	2	2	1	245.76258348010157	62.39608294525779	17.689393429485985	24.33562971286613	13.0497312017151	1.86483762283684	0.7932516320468133	0.8440657352399932	0.9587912087912088	0.6415441176470589	-46.2876197105744	368.1202634416114	308.2428175652344	0.8180978121722821	9.654247877608515	9.68062500368455	44	1	1.9997227542777776	1.9997227542777776	3	45	176.0	136092.171	135916.173	0.5933762649494021	0.5933762649494021	1	Index.xml	-12.000000000000028	-36.0	-19.68499999999767	-77.33699999999953	-7.688999999983935	-41.33599999998114	True	True
20260917t47DDEAD_r01c01f02_brightfield_TZYX	cell	1	3	3	1	259.14220836870305	61.90451395219312	18.164528824195585	23.15098410359609	14.38777395752818	1.6090733821601846	0.8497738908804606	0.7834334428355817	0.9761273209549072	0.71875	-46.6353121643896	365.8019554217832	310.14713161473543	3.0001606746851204	6.881091561790311	12.68078567836967	42	1	2.9997295387222223	2.9997295387222223	4	43	168.00000000000003	136079.103	135911.107	0.5933762649494021	0.5933762649494021	1	Index.xml	-7.999999999999972	-43.99999999999997	-13.067999999999302	-90.40499999999884	-5.066000000020722	-46.40200000000186	False	True
20260917t47DDEAD_r01c01f02_brightfield_TZYX	cell	1	4	4	1	294.3517475492333	66.9991158402054	19.359242883996924	25.042201838597137	15.075085908238751	1.6611647847997475	0.8240211133733848	0.7985057080364049	0.9698375870069604	0.7238095238095238	-50.233575977947815	366.5489605296172	306.62079689061244	3.604587801356153	8.997948339095059	16.285373479725823	42	1	3.999745424972222	3.999745424972222	5	43	168.00000000000003	136077.777	135909.78100000002	0.5933762649494021	0.5933762649494021	1	Index.xml	0.0	-43.99999999999997	-1.326000000000931	-91.73099999999975	-1.3259999999718275	-47.72799999997369	False	False
20260917t47DDEAD_r01c01f02_brightfield_TZYX	cell	1	5	5	1	308.7876586132508	66.30393230337127	19.828279246383744	24.614478485485304	16.03542961974255	1.535005863215562	0.882655489439798	0.7586801408795866	0.9798882681564246	0.7382154882154882	-43.14053260842259	365.778916163764	305.1266601559427	1.680896459414347	9.344497262434553	17.96626993914017	40	1	5.000940753611111	5.000940753611111	6	41	160.0	136066.124	135906.13	0.5933762649494021	0.5933762649494021	1	Index.xml	-8.000000000000028	-52.0	-11.652999999991152	-103.38399999999092	-3.651000000012573	-51.37899999998626	False	True
20260917t47DDEAD_r01c01f02_brightfield_TZYX	cell	1	6	6	1	327.44871437893187	67.63466205791767	20.4186349205804	24.33941504498178	17.14255771723546	1.419824010305677	0.8995276241702994	0.7098899225889919	0.9748427672955976	0.7380952380952381	-45.24929672844795	361.9008220316349	307.4333471822418	4.512252113407512	5.06815849509853	22.47852205254768	40	1	5.999728238944445	5.999728238944445	7	41	160.0	136065.409	135905.40000000002	0.5933762649494021	0.5933762649494021	1	Index.xml	0.0	-52.0	-0.7150000000256114	-104.09900000001652	-0.7299999999813735	-52.10899999996764	False	False
20260917t47DDEAD_r01c01f02_brightfield_TZYX	cell	1	7	7	1	342.58881622655986	70.70335065454941	20.88534482367153	25.30345599427039	17.330534418008142	1.460050531850743	0.8611980823693983	0.7286297436301784	0.9662363455809336	0.7304804804804805	-44.01764736379842	361.7893757014365	306.4090139374898	1.0303780281133643	5.895409011507184	23.508900080661046	40	1	6.999722390722222	6.999722390722222	8	41	160.0	136064.51499999998	135904.521	0.5933762649494021	0.5933762649494021	1	Index.xml	0.0	-52.0	-0.8940000000002328	-104.99300000001676	-0.8790000000153668	-52.987999999983	False	False
20260917t47DDEAD_r01c01f02_brightfield_TZYX	cell	1	8	8	1	329.913382121569	68.4738228193994	20.49533518765927	25.627206297854208	16.433982633371944	1.5594032724492417	0.8842206365219022	0.7673145270713007	0.9770594369134517	0.7235521235521235	-39.60172222837951	363.14627414903407	301.1805670782774	5.401650669628736	11.227462599241806	28.910550750289783	40	1	7.999728762277778	7.999728762277778	9	41	160.0	136060.64	135900.646	0.5933762649494021	0.5933762649494021	1	Index.xml	0.0	-52.0	-3.874999999970896	-108.86799999998766	-3.875	-56.862999999983	False	False
20260917t47DDEAD_r01c01f02_brightfield_TZYX	cell	1	9	9	1	317.237948016578	68.4738228193994	20.09775859406578	24.476817246467427	16.607888937369538	1.4738066553053564	0.8502484455776241	0.7345864983937648	0.9657020364415864	0.7361111111111112	-38.25770269175335	364.2250203443583	298.5071172069877	2.88288528530455	14.110137034956718	31.793436035594333	40	1	8.999722497166667	8.999722497166667	10	41	160.0	136057.198	135897.204	0.5933762649494021	0.5933762649494021	1	Index.xml	0.0	-52.0	-3.442000000010012	-112.30999999999769	-3.442000000010012	-60.304999999993015	False	False
20260917t47DDEAD_r01c01f02_brightfield_TZYX	cell	1	10	10	1	332.7301452560114	69.31298358088115	20.58264265504866	26.04283752407508	16.326435822142308	1.595133059522713	0.8703077014798141	0.7790941387128483	0.9742268041237112	0.7105263157894737	-37.659627023094345	362.05621997342337	290.4548560914707	8.33922083419276	21.40056223942252	40.13265686978709	40	1	9.999734076611112	9.999734076611112	11	41	160.0	136053.666	135893.67299999998	0.5933762649494021	0.5933762649494021	1	Index.xml	0.0	-52.0	-3.5320000000065197	-115.8420000000042	-3.531000000017229	-63.836000000010245	False	False
20260917t47DDEAD_r01c01f02_brightfield_TZYX	cell	1	11	11	1	370.4043521791788	73.5684247074117	21.716663388664024	26.33830546630045	18.1194534816841	1.4535927086832017	0.8600090698143764	0.7257575003619231	0.9642529789184234	0.7305555555555555	-30.418561124515	358.9345435688276	301.6782463682442	11.649435732248312	9.971296117348912	51.782092602035405	40	1	10.999723089416667	10.999723089416667	12	41	160.0	136051.416	135891.423	0.5933762649494021	0.5933762649494021	1	Index.xml	0.0	-52.0	-2.25	-118.0920000000042	-2.249999999970896	-66.08599999998114	False	False
20260917t47DDEAD_r01c01f02_brightfield_TZYX	cell	1	12	12	1	343.9971977937811	71.68648864067875	20.92823058715489	26.165595224520864	17.09432719742473	1.530659552863989	0.8411823515680849	0.757087802066899	0.9597249508840864	0.7008608321377331	-28.3456061329696	361.4900437759358	299.7163556651184	3.2217381084659	12.171675777752192	55.003830710501305	40	1	11.999725575416669	11.999725575416669	13	41	160.0	136051.77399999998	135891.78	0.5933762649494021	0.5933762649494021	1	Index.xml	0.0	-52.0	0.3579999999783467	-117.73400000002584	0.3569999999890569	-65.72899999999208	False	False
20260917t47DDEAD_r01c01f02_brightfield_TZYX	cell	1	13	13	1	355.61634572335606	73.36481016364222	21.278740426284354	27.271337766581563	16.803309103447937	1.622974236722554	0.8302635702875644	0.7876266998919982	0.9665071770334928	0.6908344733242134	-27.85777610087571	361.6522584641169	299.2754879903814	0.4697636764264394	12.63609903740198	55.47359438692774	40	1	12.999737082388888	12.999737082388888	14	41	160.0	136049.38999999998	135889.381	0.5933762649494021	0.5933762649494021	1	Index.xml	0.0	-52.0	-2.38399999999092	-120.11800000001676	-2.399000000004889	-68.12799999999697	False	False
20260917t47DDEAD_r01c01f02_brightfield_TZYX	cell	1	14	14	1	327.80080977073715	69.31298358088114	20.42960973186495	25.041567638780133	16.868725860007086	1.4844966861515891	0.8574142540504838	0.7390696766019168	0.9687825182101976	0.7021116138763197	-29.506518364723284	357.9964565112348	305.47915161803843	7.200717347862751	6.264812712354363	62.67431173479049	40	1	13.999721721111111	13.999721721111111	15	41	160.0	136048.526	135888.532	0.5933762649494021	0.5933762649494021	1	Index.xml	0.0	-52.0	-0.8639999999722932	-120.98199999998906	-0.8489999999874271	-68.9769999999844	False	False
20260917t47DDEAD_r01c01f02_brightfield_TZYX	cell	1	15	15	1	336.25109917406445	67.98225382633474	20.69125893775156	23.883105333752848	18.05370646959375	1.3228920816884353	0.9142868201512756	0.6546645088685863	0.977482088024565	0.7652243589743589	-26.27940987987227	360.5776694586667	299.84762808440547	6.194894477701141	11.894579557361558	68.86920621249163	40	1	14.99972892425	14.99972892425	16	41	160.0	136047.378	135887.37	0.5933762649494021	0.5933762649494021	1	Index.xml	0.0	-52.0	-1.1480000000155997	-122.13000000000466	-1.162000000011176	-70.13899999999558	False	False
20260917t47DDEAD_r01c01f02_brightfield_TZYX	cell	1	16	16	1	370.7564475709841	71.54251141603115	21.72698254504997	25.055928734342327	18.97673796636984	1.3203496185037649	0.910269965486348	0.652979992887119	0.9759036144578314	0.774264705882353	-26.8005322695392	361.3560021701697	298.61759147867707	1.4556070421742984	13.226926804316076	70.32481325466593	40	1	15.999722380027777	15.999722380027777	17	41	160.0	136044.27899999998	135884.285	0.5933762649494021	0.5933762649494021	1	Index.xml	0.0	-52.0	-3.099000000016531	-125.2290000000212	-3.084999999991851	-73.22399999998743	False	False
20260917t47DDEAD_r01c01f02_brightfield_TZYX	cell	1	17	17	1	345.7576747528076	68.4738228193994	20.98171452457957	23.79860699089669	18.54489106143326	1.2832972117258366	0.9266858752022498	0.6267222632629001	0.9800399201596808	0.763014763014763	-28.80117421126444	361.34922627534826	298.848336290581	0.2308442786191996	12.998482708528066	70.55565753328513	40	1	16.999729099222222	16.999729099222222	18	41	160.0	136044.681	135884.687	0.5933762649494021	0.5933762649494021	1	Index.xml	0.0	-52.0	0.4020000000309665	-124.82699999999022	0.4020000000018626	-72.82199999998556	False	False
20260917t47DDEAD_r01c01f02_brightfield_TZYX	cell	1	18	18	1	364.41873051848864	72.87324117057754	21.54048139058936	23.908995897831943	19.6182535822885	1.2187117368804508	0.8623317625811949	0.5715911441326422	0.9556786703601108	0.7212543554006968	-30.937292842847608	357.58745650173995	303.16940655707106	5.729097666960949	8.61049017360388	76.28475520024608	40	1	17.999727628027777	17.999727628027777	19	41	160.0	136042.75900000002	135882.75	0.5933762649494021	0.5933762649494021	1	Index.xml	0.0	-52.0	-1.9219999999913853	-126.7489999999816	-1.937000000005355	-74.75899999999092	False	False
20260917t47DDEAD_r01c01f02_brightfield_TZYX	cell	1	19	19	1	376.0378784480636	78.54375195718022	21.88118591755001	24.944306540713274	19.82715917086966	1.2580877737321945	0.7659813071323638	0.6067966626382083	0.9393139841688656	0.6872586872586872	-34.677970537511754	358.0947975564124	299.8639178028385	3.3441965926234136	11.826129247860136	79.6289517928695	40	1	18.99972969213889	18.99972969213889	20	41	160.0	136041.209	135881.2	0.5933762649494021	0.5933762649494021	1	Index.xml	0.0	-52.0	-1.5500000000174623	-128.29899999999907	-1.5499999999883585	-76.30899999997928	False	False
20260917t47DDEAD_r01c01f02_brightfield_TZYX	cell	1	20	20	1	378.8546415825061	79.23893549401437	21.96298502866387	24.883123394386125	19.93561270142621	1.2481744989260333	0.7582374160873376	0.5984367836224298	0.9430324276950044	0.6924066924066924	-35.67201861984928	360.18545893851984	298.7131116985804	2.386465944494723	12.981859318181163	82.01541773736422	40	1	19.99972779986111	19.99972779986111	21	41	160.0	136041.075	135881.066	0.5933762649494021	0.5933762649494021	1	Index.xml	0.0	-52.0	-0.1339999999909196	-128.43299999999	-0.1340000000200234	-76.4429999999993	False	False
20260917t47DDEAD_r01c01f02_brightfield_TZYX	cell	1	21	21	1	356.672631898772	77.35699942728142	21.310319083915303	24.311999895316927	19.531529931462103	1.2447565541782917	0.7489975878608116	0.595480257639831	0.921747042766151	0.6730897009966778	-30.28605384456492	360.4330274962744	297.3482855355085	1.387097922352334	14.363341465810606	83.40251565971656	40	1	20.99972625727778	20.99972625727778	22	41	160.0	136039.391	135879.39700000003	0.5933762649494021	0.5933762649494021	1	Index.xml	0.0	-52.0	-1.684000000008382	-130.11699999999837	-1.6689999999653082	-78.11199999996461	False	False
20260917t47DDEAD_r01c01f02_brightfield_TZYX	cell	1	22	22	1	372.5169245300106	78.39977473253262	21.778504985299925	24.480653894614264	20.09711683218193	1.218117708079046	0.7615987861295602	0.5710162934008127	0.9280701754385964	0.7168021680216802	-36.07908466450498	357.84570791081404	299.86196639090963	3.607327830973576	11.851560356848733	87.00984349069013	40	1	21.999728461916668	21.999728461916668	23	41	160.0	136037.69199999998	135877.699	0.5933762649494021	0.5933762649494021	1	Index.xml	0.0	-52.0	-1.6990000000223515	-131.81600000002072	-1.698000000033062	-79.80999999999767	False	False
20260917t47DDEAD_r01c01f02_brightfield_TZYX	cell	1	23	23	1	373.2211153136212	76.72145320956916	21.799079864697607	24.9555325633798	19.53019399326601	1.277792354340384	0.7967873484172643	0.6225251827826449	0.9430604982206404	0.6987475280158207	-39.30693887896301	355.4122303032408	301.3321414313239	2.8431018124607497	10.951073342036684	89.85294530315088	40	1	22.999726430694444	22.999726430694444	24	41	160.0	136037.767	135877.77300000002	0.5933762649494021	0.5933762649494021	1	Index.xml	0.0	-52.0	0.0750000000116415	-131.74100000000908	0.0740000000223517	-79.73599999997532	False	False
