## Supplementary_data_2_metrics for "Spheroid surgery: a first-generation micromanipulation platform for extracting viable cell clusters from the outer layers of hydrogel-embedded spheroids": 20260925CellPickingHK_r01c01f01_brightfield_TZYX_metrics.csv

source	annotation_level	n_labels_in_source	timepoint	time_h	label	area_um2	perimeter_um	equivalent_diameter_um	axis_major_um	axis_minor_um	aspect_ratio	circularity	eccentricity	solidity	extent	orientation_deg	centroid_x_um	centroid_y_um	step_um	displacement_from_origin_um	cumulative_path_um	z_focus	n_planes	acquisition_time_h	focus_acquisition_time_h	operetta_timepoint_id	operetta_plane_id	focus_stack_offset_um	focus_absolute_um	stack_origin_absolute_um	pixel_size_x_um	pixel_size_y_um	metadata_channel_id	metadata_file	focus_stack_step_um	focus_stack_change_um	focus_absolute_step_um	focus_absolute_change_um	stack_origin_step_um	stack_origin_change_um	large_focus_index_jump	large_focus_absolute_jump
20260925CellPickingHK_r01c01f01_brightfield_TZYX	cell	1	0	0	1	210.20094890776596	52.47013103212456	16.35958925187986	17.039333939090746	15.728073038693084	1.0833707280715057	0.959445342008575	0.3846918441894184	0.9754901960784312	0.7896825396825397	-69.3835013088703	515.5922898762442	384.94614285780335		0.0	0.0	47	1	0.0	0.0	1	48	188.0	136130.035	135942.027	0.5933762649494021	0.5933762649494021	1	Index.xml		0.0		0.0		0.0	False	False
20260925CellPickingHK_r01c01f01_brightfield_TZYX	cell	1	1	1	1	191.53989314208485	49.60505697926228	15.61653502998824	16.09273107035301	15.184896668016329	1.0597853526556318	0.978176441832853	0.3311238535259663	0.9801801801801802	0.8059259259259259	-6.484009894944294	530.3485798068078	382.02632887331566	15.04238698541105	15.04238698541105	15.04238698541105	48	1	0.9998115201666667	0.9998115201666667	2	49	192.0	136063.337	135871.351	0.5933762649494021	0.5933762649494021	1	Index.xml	4.0	4.0	-66.69800000000396	-66.69800000000396	-70.67600000000675	-70.67600000000675	False	True
20260925CellPickingHK_r01c01f01_brightfield_TZYX	cell	1	2	2	1	206.67999498971287	51.48699304599523	16.22199564562165	16.61284542069044	15.881642403176317	1.0460407682626005	0.9797454352920064	0.2934133105017725	0.9848993288590604	0.8361823361823362	-7.707273501103509	529.9102761613557	378.7408493438798	3.314586825527238	15.60481973156314	18.356973810938285	48	1	1.999705531	1.999705531	3	49	192.0	136038.765	135846.764	0.5933762649494021	0.5933762649494021	1	Index.xml	0.0	4.0	-24.571999999985565	-91.26999999998952	-24.58699999999953	-95.26300000000629	False	True
20260925CellPickingHK_r01c01f01_brightfield_TZYX	cell	1	3	3	1	188.72313000764245	49.893011428557486	15.501282273796756	15.837612245172693	15.220278828034369	1.0405599282452864	0.9526986708165308	0.2764751922101863	0.978102189781022	0.7635327635327636	2.4425034767489424	530.9366976067226	377.5024372159442	1.6084792762504472	17.05460648276038	19.96545308718873	48	1	2.999712315777778	2.999712315777778	4	49	192.0	136022.761	135830.775	0.5933762649494021	0.5933762649494021	1	Index.xml	0.0	4.0	-16.004000000015367	-107.27400000000488	-15.989000000001395	-111.25200000000768	False	True
20260925CellPickingHK_r01c01f01_brightfield_TZYX	cell	1	4	4	1	203.15904107165983	52.12253926370749	16.08322495530397	16.46556862762506	15.781316252070871	1.043358384346705	0.939712249210895	0.2852826152579773	0.9730185497470488	0.7632275132275133	61.01338986656486	532.514576713292	378.13082450705446	1.698403091900388	18.243145452946816	21.66385617908912	48	1	3.999710425777778	3.999710425777778	5	49	192.0	136014.447	135822.445	0.5933762649494021	0.5933762649494021	1	Index.xml	0.0	4.0	-8.313999999983935	-115.58799999998882	-8.329999999987194	-119.58199999999488	False	True
20260925CellPickingHK_r01c01f01_brightfield_TZYX	cell	1	5	5	1	206.3278995979076	52.61410825677216	16.208172042220006	17.55321066370403	15.000312094912438	1.1701896968968697	0.9366199263301496	0.5193488939914406	0.9654036243822076	0.7484035759897829	31.818885347799416	532.3415418332073	380.5941690660019	2.469414401395965	17.305407160837326	24.133270580485085	48	1	4.99970853425	4.99970853425	6	49	192.0	136005.789	135813.788	0.5933762649494021	0.5933762649494021	1	Index.xml	0.0	4.0	-8.658000000024913	-124.24600000001374	-8.65700000000652	-128.2390000000014	False	True
20260925CellPickingHK_r01c01f01_brightfield_TZYX	cell	1	6	6	1	211.25723508318185	52.81772280054162	16.40064223801372	17.341174142787587	15.526652130979508	1.1168649877965426	0.9516168197766208	0.4453363162302845	0.9724473257698542	0.7936507936507936	62.15655989096061	536.0323827046919	377.5020239190433	4.814942154219586	21.75344344259011	28.948212734704672	48	1	5.9997111564444445	5.9997111564444445	7	49	192.0	135998.309	135806.307	0.5933762649494021	0.5933762649494021	1	Index.xml	0.0	4.0	-7.479999999981373	-131.7259999999951	-7.480999999999767	-135.72000000000116	False	False
20260925CellPickingHK_r01c01f01_brightfield_TZYX	cell	1	7	7	1	213.36980743401364	52.47013103212456	16.482441459853963	16.87615141250316	16.124381148099957	1.0466232010703735	0.9739093421393576	0.2951410600995599	0.986970684039088	0.8015873015873016	18.16029298180786	538.1687722590108	376.8516991993588	2.233177684116384	23.983693938155216	31.181390418821056	48	1	6.9997090583888895	6.9997090583888895	8	49	192.0	135994.136	135802.13499999998	0.5933762649494021	0.5933762649494021	1	Index.xml	0.0	4.0	-4.173000000009779	-135.8990000000049	-4.172000000020489	-139.89200000002165	False	False
20260925CellPickingHK_r01c01f01_brightfield_TZYX	cell	1	8	8	1	223.58057379636745	54.352067098857496	16.87221467360208	17.418263699006914	16.399926493077793	1.0620940103822385	0.9510685027732152	0.3369117253068496	0.9784283513097072	0.8109833971902938	26.264117674357276	539.220168201146	373.1234054574825	3.873707223429769	26.420706912823263	35.05509764225083	48	1	7.999711542611111	7.999711542611111	9	49	192.0	135989.055	135797.068	0.5933762649494021	0.5933762649494021	1	Index.xml	0.0	4.0	-5.081000000005588	-140.98000000001048	-5.066999999980908	-144.95900000000256	False	False
20260925CellPickingHK_r01c01f01_brightfield_TZYX	cell	1	9	9	1	221.1159060537303	53.80086078667097	16.778960502890357	17.492938353370604	16.119081460554145	1.0852317110114802	0.9599561613749512	0.3884680345492489	0.9766718506998444	0.7733990147783252	72.9034862037315	541.7459158321566	371.1540191258592	3.2027930964613853	29.56746231381773	38.25789073871221	48	1	8.9997096625	8.9997096625	10	49	192.0	135983.407	135791.40600000002	0.5933762649494021	0.5933762649494021	1	Index.xml	0.0	4.0	-5.647999999986496	-146.62799999999697	-5.661999999982072	-150.62099999998463	False	False
20260925CellPickingHK_r01c01f01_brightfield_TZYX	cell	1	10	10	1	231.3266724160841	54.98761331656976	17.162000672187233	18.250350653275135	16.21454277300087	1.1255544426244402	0.9614038008453296	0.4589714298326974	0.9805970149253732	0.7849462365591398	-83.40931586691153	539.7204194024021	373.688863404368	3.24469895417696	26.625044133743504	41.50258969288917	48	1	9.999707756333333	9.999707756333333	11	49	192.0	135980.293	135788.29200000002	0.5933762649494021	0.5933762649494021	1	Index.xml	0.0	4.0	-3.114000000001397	-149.74199999999837	-3.114000000001397	-153.73499999998603	False	False
20260925CellPickingHK_r01c01f01_brightfield_TZYX	cell	1	11	11	1	225.34105075539395	54.496044323505096	16.938510467982155	17.337796184492998	16.602401718892303	1.044294462816417	0.9534989520886954	0.2881532156584782	0.975609756097561	0.7881773399014779	-45.1896097313189	541.875840903864	371.7780445032199	2.8804636296868686	29.39768475403249	44.383053322576046	48	1	10.999710262166667	10.999710262166667	12	49	192.0	135975.003	135783.002	0.5933762649494021	0.5933762649494021	1	Index.xml	0.0	4.0	-5.290000000008149	-155.03200000000652	-5.290000000008149	-159.02499999999418	False	False
20260925CellPickingHK_r01c01f01_brightfield_TZYX	cell	1	12	12	1	223.58057379636745	54.00447533044043	16.87221467360208	17.440977511985373	16.34390631877835	1.067124172875767	0.9633507240799364	0.3490662003283307	0.9799382716049384	0.8109833971902938	-10.37030897107858	545.3155908409334	370.2200667878797	3.776132173410507	33.17125165945161	48.15918549598656	48	1	11.999712649916669	11.999712649916669	13	49	192.0	135972.649	135780.647	0.5933762649494021	0.5933762649494021	1	Index.xml	0.0	4.0	-2.353999999992084	-157.3859999999986	-2.3550000000104774	-161.38000000000466	False	False
20260925CellPickingHK_r01c01f01_brightfield_TZYX	cell	1	13	13	1	255.9733498424553	58.54787090626618	18.053126915239428	18.43171700234905	17.707911985496693	1.040874667631349	0.9383879079483366	0.2774832967432248	0.9732262382864793	0.7817204301075269	22.923745212980904	547.0929162833487	368.0859071001672	2.7773230458327776	35.7289380452742	50.936508541819336	49	1	12.999710762083334	12.999710762083334	14	50	196.0	135971.919	135775.909	0.5933762649494021	0.5933762649494021	1	Index.xml	4.0	8.0	-0.7300000000104774	-158.11600000000908	-4.737999999983003	-166.11799999998766	False	False
20260925CellPickingHK_r01c01f01_brightfield_TZYX	cell	1	14	14	1	253.8607774916235	57.36111837636738	17.978475484855473	18.39460095773081	17.582465403230223	1.046190084034028	0.9695500863504584	0.2938574899452271	0.9822888283378748	0.8020022246941045	8.115994279198203	547.7101592774014	366.40696313895023	1.7888101460507675	37.08448084465694	52.7253186878701	49	1	13.999708873777776	13.999708873777776	15	50	196.0	135967.21	135771.2	0.5933762649494021	0.5933762649494021	1	Index.xml	0.0	8.0	-4.709000000002561	-162.82500000001164	-4.709000000002561	-170.82699999999022	False	False
20260925CellPickingHK_r01c01f01_brightfield_TZYX	cell	1	15	15	1	234.84762633413712	54.98761331656977	17.29211626249981	17.9328229695857	16.684576166297358	1.0748144148731682	0.9760370398231882	0.3665631364040674	0.9837758112094396	0.794047619047619	-4.3906347898968825	546.0111388647903	370.485635746984	4.4183979682679295	33.68104273460114	57.14371665613803	49	1	14.999711357916668	14.999711357916668	16	50	196.0	135965.481	135769.486	0.5933762649494021	0.5933762649494021	1	Index.xml	0.0	8.0	-1.7289999999920838	-164.55400000000373	-1.7140000000072175	-172.54099999999744	False	False
20260925CellPickingHK_r01c01f01_brightfield_TZYX	cell	1	16	16	1	233.08714937511056	54.98761331656977	17.227181311926298	17.351590446581557	17.122080620365352	1.013404318745189	0.9687204203342588	0.1621082510902215	0.9807407407407408	0.7871581450653984	-17.640053322030095	547.9829806807728	366.1947223017424	4.722297993753926	37.426897061669976	61.86601464989196	49	1	15.999713770916664	15.999713770916664	17	50	196.0	135962.009	135766.014	0.5933762649494021	0.5933762649494021	1	Index.xml	0.0	8.0	-3.472000000008848	-168.02600000001257	-3.472000000008848	-176.0130000000063	False	False
20260925CellPickingHK_r01c01f01_brightfield_TZYX	cell	1	17	17	1	226.39733693080987	54.14845255508803	16.978163687602898	17.96182855431167	16.06275971796369	1.1182280548107912	0.9703068071081724	0.4475239127076184	0.9801829268292684	0.7938271604938272	10.59409313033438	550.5322838408393	364.0829411924612	3.310372494968219	40.69491813451258	65.17638714486017	49	1	16.999711886444445	16.999711886444445	18	50	196.0	135960.02800000002	135764.01799999998	0.5933762649494021	0.5933762649494021	1	Index.xml	0.0	8.0	-1.9809999999706636	-170.00699999998324	-1.996000000013737	-178.00900000002002	False	False
20260925CellPickingHK_r01c01f01_brightfield_TZYX	cell	1	18	18	1	236.60810329316365	55.82677407805149	17.35680828141044	18.136781150339964	16.643471848702344	1.0897234252091488	0.9540132620106012	0.397357158158014	0.9739130434782608	0.7724137931034483	-31.03331789969292	550.8827539755554	363.2804902089631	0.8756465589750966	41.410353307415406	66.05203370383526	49	1	17.999714294500002	17.999714294500002	19	50	196.0	135958.88	135762.885	0.5933762649494021	0.5933762649494021	1	Index.xml	0.0	8.0	-1.1480000000155997	-171.15499999999884	-1.132999999972526	-179.14199999999255	False	False
20260925CellPickingHK_r01c01f01_brightfield_TZYX	cell	1	19	19	1	238.72067564399543	56.52195761488564	17.434121841258058	17.993168063897024	16.936044452281482	1.0624185661884664	0.9389998197293052	0.3377144530578971	0.9727403156384504	0.7793103448275862	-70.54497495781155	548.590359925426	363.7991630777247	2.350338704497264	39.19269550298584	68.40237240833252	50	1	18.99970809972222	18.99970809972222	20	51	200.0	135960.579	135760.576	0.5933762649494021	0.5933762649494021	1	Index.xml	4.0	12.0	1.698999999993248	-169.4560000000056	-2.309000000008382	-181.45100000000093	False	False
20260925CellPickingHK_r01c01f01_brightfield_TZYX	cell	1	20	20	1	247.17096504732277	57.0135266079503	17.740006961909682	18.453066890003395	17.062204268211886	1.0815171709310023	0.9555457967417036	0.3808738267417914	0.977715877437326	0.7808676307007787	-8.628257854798019	548.5636779657019	363.2451701931923	0.5546350539654608	39.47207426948616	68.95700746229798	50	1	19.99971050972222	19.99971050972222	21	51	200.0	135960.564	135760.56100000002	0.5933762649494021	0.5933762649494021	1	Index.xml	0.0	12.0	-0.014999999984866	-169.47099999999045	-0.014999999984866	-181.4659999999858	False	False
20260925CellPickingHK_r01c01f01_brightfield_TZYX	cell	1	21	21	1	250.69191896537572	57.36111837636738	17.865913488323493	18.125390384910958	17.617531500790008	1.0288269037065818	0.9574475193918536	0.2350602446683043	0.978021978021978	0.7911111111111111	-59.22405504278205	550.2039747061804	360.1093877593211	3.5388846928656963	42.600858331597216	72.49589215516367	50	1	20.999708619777778	20.999708619777778	22	51	200.0	135960.862	135760.874	0.5933762649494021	0.5933762649494021	1	Index.xml	0.0	12.0	0.297999999980675	-169.17300000000978	0.3129999999946449	-181.15299999999115	False	False
20260925CellPickingHK_r01c01f01_brightfield_TZYX	cell	1	22	22	1	243.2979157374644	56.17436584646857	17.60046952409461	18.502160724153647	16.749054981261995	1.1046689347460463	0.9688842491535844	0.4248823167472602	0.9787535410764872	0.7960829493087558	-10.723868163552718	549.6553399803227	360.1493375865545	0.5500873122631913	42.13280116551941	73.04597946742686	25	1	22.000053881194443	22.000053881194443	23	26	100.0	135971.695	135871.693	0.5933762649494021	0.5933762649494021	1	Index.xml	-100.0	-88.0	10.833000000013271	-158.3399999999965	110.8189999999886	-70.33400000000256	True	True
20260925CellPickingHK_r01c01f01_brightfield_TZYX	cell	1	23	23	1	230.9745770242788	55.13159054121737	17.148934815194483	17.841756210017365	16.51484381574028	1.0803466511147024	0.9549332171948778	0.3784326630922053	0.977645305514158	0.7557603686635944	-10.077882453252906	551.7702770547716	361.7777096842956	2.669186115200693	42.96071521756808	75.71516558262755	25	1	22.99970931158333	22.99970931158333	24	26	100.0	135973.185	135873.184	0.5933762649494021	0.5933762649494021	1	Index.xml	0.0	-88.0	1.4899999999906868	-156.85000000000582	1.4910000000090804	-68.84299999999348	False	False
20260925CellPickingHK_r01c01f01_brightfield_TZYX	cell	1	24	24	1	241.8895341702432	56.52195761488564	17.54945356309196	18.0481731607389	17.07698282328396	1.0568713072739495	0.951464419106243	0.3236145637531875	0.9744680851063828	0.7896551724137931	-1.0256644206325458	548.8549069390937	367.0045154525697	5.984887755894116	37.79290525770672	81.70005333852167	25	1	23.99971162772222	23.99971162772222	25	26	100.0	135970.578	135870.576	0.5933762649494021	0.5933762649494021	1	Index.xml	0.0	-88.0	-2.606999999989057	-159.45699999999488	-2.6080000000074506	-71.45100000000093	False	False
