## Supplementary_data_2_metrics for "Spheroid surgery: a first-generation micromanipulation platform for extracting viable cell clusters from the outer layers of hydrogel-embedded spheroids": Table1.csv

Extraction ID	Cell line	Target	Annotated objects	Area (µm²)	Circularity	XY displacement (µm)	Z focus change (µm)	DRAQ7⁺ cells at last frame (n)	Division
20260803_H_M_02_02	HeLa Kyoto	cluster	whole cluster	1058.4 → 2568.9	0.719 → 0.426	99.3	-10.6	1	+
20260812_H_M_01_01	HeLa Kyoto	cluster	3 cells	72.9 → 199.6	0.948 → 0.952	38.5–42.6	-199.0	1	-
20260817_H_M_01_04	HeLa Kyoto	cluster	2 cells	148.2 → 161.4	0.942 → 0.952	21.1–24.8	-77.8	1	-
20260925_H_M_01_01	HeLa Kyoto	cluster	1 cell	210.2 → 241.9	0.959 → 0.951	37.8	-159.5	0	-
20260901_T_D_01_01	T-47D	doublet	2 cells	223.8 → 171.1	0.927 → 0.970	25.1–87.6	-238.2	1	-
20260904_T_D_01_02	T-47D	doublet	2 cells	194.5 → 215.3	0.967 → 0.955	7.6–12.1	+4.2	0	-
20260917_T_S_01_01ᵃ	T-47D	single cell	1 cell	329.9 → 283.1	0.701 → 0.786	22.1	-93.4	1	-
20260917_T_S_01_02ᵃ	T-47D	single cell	1 cell	262.3 → 373.2	0.751 → 0.797	11.0	-131.7	1	-
