## Supplementary_data_2_metrics for "Spheroid surgery: a first-generation micromanipulation platform for extracting viable cell clusters from the outer layers of hydrogel-embedded spheroids": Table1_individual_objects.csv

unit_id	source	label	endpoint_h	initial_area_um2	final_area_um2	initial_circularity	final_circularity	xy_displacement_um	z_focus_displacement_um
20260803_H_M_02_02	20260803CellPickingHM2_r01c01f01_TCZYX.ome	1	24	1058.398747766741	2568.887978611491	0.7194623511452184	0.4255334411951773	99.28714515262033	-10.580000000016298
20260812_H_M_01_01	20260812CellPickHK1_r01c01f01_TCZYX.ome	1	24	255.62125445065	422.5144701663637	0.9483238883742092	0.9516168197766204	42.63806499199819	-198.9759999999951
20260812_H_M_01_01	20260812CellPickHK1_r01c01f01_TCZYX.ome	2	24	72.88374610369773	53.51849955440606	1.0012472873123872	0.8077761932437351	38.462487252867426	-210.97000000000116
20260812_H_M_01_01	20260812CellPickHK1_r01c01f01_TCZYX.ome	3	24	64.08136130856516	199.6380871536068	0.9443173759824106	0.9724468938416556	40.52964345135177	-198.9899999999907
20260817_H_M_01_04	20260817HKCellPick01_r01c01f01_TCZYX.ome	1	24	192.24408392569543	151.4010184762803	0.8871937376232759	0.9665598598941312	21.05641216237723	-87.79800000000978
20260817_H_M_01_04	20260817HKCellPick01_r01c01f01_TCZYX.ome	2	24	104.2202359743697	171.47045580918257	0.9959525664881798	0.938087762431852	24.821707344207656	-67.80000000001746
20260925_H_M_01_01	20260925CellPickingHK_r01c01f01_brightfield_TZYX	1	24	210.200948907766	241.8895341702432	0.959445342008575	0.951464419106243	37.792905257706714	-159.45699999999488
20260901_T_D_01_01	20260901T47DSCDay1_r01c01f01_TCZYX.ome	1	24	221.1159060537303	175.3435051190409	0.9008169679384348	0.9455120934084816	25.101682953373835	-196.2039999999979
20260901_T_D_01_01	20260901T47DSCDay1_r01c01f01_TCZYX.ome	2	24	226.39733693080987	166.8932157157137	0.952926609081857	0.995422877122592	87.63312204927338	-280.20100000000093
20260904_T_D_01_02	20260904T47DDH01_r01c01f02_TCZYX.ome	1	24	220.76381066192505	232.3829585915	0.9709328730435552	0.93017972977257	12.136113624573348	4.187000000005355
20260904_T_D_01_02	20260904T47DDH01_r01c01f02_TCZYX.ome	2	24	168.30159728293486	198.2297055863856	0.9621649348967464	0.978939419173357	7.590775477226293	4.187000000005355
20260917_T_S_01_01	20260917t47DDEAD_r01c01f01_brightfield_TZYX	1	23	329.913382121569	283.0846950114636	0.7006062723719402	0.7857113290401959	22.106607751196815	-93.38499999998021
20260917_T_S_01_02	20260917t47DDEAD_r01c01f02_brightfield_TZYX	1	23	262.3110668949508	373.2211153136212	0.7511549145993999	0.7967873484172643	10.951073342036683	-131.74100000000908
