## Supplementary_data_2_metrics for "Spheroid surgery: a first-generation micromanipulation platform for extracting viable cell clusters from the outer layers of hydrogel-embedded spheroids": Table1_numeric.csv

unit_id	cell_line	target	source	endpoint_h	annotation_level	n_annotated_objects	initial_median_area_um2	final_median_area_um2	initial_median_circularity	final_median_circularity	min_xy_displacement_um	max_xy_displacement_um	median_z_focus_displacement_um	draq7_positive_cells_at_final_frame	division_observed
20260803_H_M_02_02	HeLa Kyoto	cluster	20260803CellPickingHM2_r01c01f01_TCZYX.ome	24	cluster	1	1058.398747766741	2568.887978611491	0.7194623511452184	0.4255334411951773	99.28714515262033	99.28714515262033	-10.580000000016298	1	+
20260812_H_M_01_01	HeLa Kyoto	cluster	20260812CellPickHK1_r01c01f01_TCZYX.ome	24	cell	3	72.88374610369773	199.6380871536068	0.9483238883742092	0.9516168197766204	38.462487252867426	42.63806499199819	-198.9899999999907	1	-
20260817_H_M_01_04	HeLa Kyoto	cluster	20260817HKCellPick01_r01c01f01_TCZYX.ome	24	cell	2	148.23215995003255	161.43573714273145	0.9415731520557278	0.9523238111629916	21.05641216237723	24.821707344207656	-77.79900000001362	1	-
20260925_H_M_01_01	HeLa Kyoto	cluster	20260925CellPickingHK_r01c01f01_brightfield_TZYX	24	cell	1	210.200948907766	241.8895341702432	0.959445342008575	0.951464419106243	37.792905257706714	37.792905257706714	-159.45699999999488	0	-
20260901_T_D_01_01	T-47D	doublet	20260901T47DSCDay1_r01c01f01_TCZYX.ome	24	cell	2	223.75662149227009	171.1183604173773	0.9268717885101458	0.9704674852655368	25.101682953373835	87.63312204927338	-238.20249999999942	1	-
20260904_T_D_01_02	T-47D	doublet	20260904T47DDH01_r01c01f02_TCZYX.ome	24	cell	2	194.53270397242994	215.30633208894278	0.9665489039701508	0.9545595744729636	7.590775477226293	12.136113624573348	4.187000000005355	0	-
20260917_T_S_01_01	T-47D	single cell	20260917t47DDEAD_r01c01f01_brightfield_TZYX	23	cell	1	329.913382121569	283.0846950114636	0.7006062723719402	0.7857113290401959	22.106607751196815	22.106607751196815	-93.38499999998021	1	-
20260917_T_S_01_02	T-47D	single cell	20260917t47DDEAD_r01c01f02_brightfield_TZYX	23	cell	1	262.3110668949508	373.2211153136212	0.7511549145993999	0.7967873484172643	10.951073342036683	10.951073342036683	-131.74100000000908	1	-
