## Supplementary_data_2_metrics for "Spheroid surgery: a first-generation micromanipulation platform for extracting viable cell clusters from the outer layers of hydrogel-embedded spheroids": table1_units.csv

unit_id	cell_line	target	metrics_prefix	draq7_positive_final	division
20260803_H_M_02_02	HeLa Kyoto	cluster	20260803CellPickingHM2	1	+
20260812_H_M_01_01	HeLa Kyoto	cluster	20260812CellPickHK1	1	-
20260817_H_M_01_04	HeLa Kyoto	cluster	20260817HKCellPick01	1	-
20260925_H_M_01_01	HeLa Kyoto	cluster	20260925CellPickingHK	0	-
20260901_T_D_01_01	T-47D	doublet	20260901T47DSCDay1	1	-
20260904_T_D_01_02	T-47D	doublet	20260904T47DDH01	0	-
20260917_T_S_01_01	T-47D	single cell	20260917t47DDEAD_r01c01f01	1	-
20260917_T_S_01_02	T-47D	single cell	20260917t47DDEAD_r01c01f02	1	-
