## Supplementary_Softwares for "Spheroid surgery: a first-generation micromanipulation platform for extracting viable cell clusters from the outer layers of hydrogel-embedded spheroids": extraction_attempts.csv

sample_id	date	cell_line	crosslinker_uL	attempt	code	video_file
20260723_H_01	2026-07-23	HeLa Kyoto	1.50	1	S	260723155121-H-S-01.mp4
20260723_H_01	2026-07-23	HeLa Kyoto	1.50	2	S	260723161203-H-S-02.mp4
20260724_H_01	2026-07-24	HeLa Kyoto	1.40	1	S	260724145306-H-M-01.mp4
20260730_H_01	2026-07-30	HeLa Kyoto	1.35	1	C4	20260730_H_01.mp4
20260730_H_01	2026-07-30	HeLa Kyoto	1.35	2	T4	260730140838-H-02.mp4
20260730_H_01	2026-07-30	HeLa Kyoto	1.35	3	C3	260730142937-H-M-03.mp4
20260730_H_01	2026-07-30	HeLa Kyoto	1.35	4	T2	260730143956-H-04.mp4
20260730_H_02	2026-07-30	HeLa Kyoto	1.35	1	T2	260730150121-H-05.mp4
20260730_H_02	2026-07-30	HeLa Kyoto	1.35	2	C1	260730151457-H-M-06.mp4
20260730_H_02	2026-07-30	HeLa Kyoto	1.35	3	T2	260730152343-H-07.mp4
20260730_H_02	2026-07-30	HeLa Kyoto	1.35	4	T2	260730152811-H-08.mp4
20260730_H_03	2026-07-30	HeLa Kyoto	1.35	1	C3	260730153540-H-M-09.mp4
20260730_H_03	2026-07-30	HeLa Kyoto	1.35	2	C1	260730154627-H-M-10.mp4
20260730_H_03	2026-07-30	HeLa Kyoto	1.35	3	C3	260730155938-H-M-11.mp4
20260730_H_03	2026-07-30	HeLa Kyoto	1.35	4	T2	260730161118-H-12.mp4
20260731_H_01	2026-07-31	HeLa Kyoto	1.35	1	T2	260731091004-H-01.mp4
20260731_H_01	2026-07-31	HeLa Kyoto	1.35	2	T2	260731091742-H-02.mp4
20260731_H_01	2026-07-31	HeLa Kyoto	1.35	3	T4	260731092118-H-03.mp4
20260731_H_01	2026-07-31	HeLa Kyoto	1.35	4	C1	260731092957-H-M-04.mp4
20260731_H_01	2026-07-31	HeLa Kyoto	1.35	5	T3	260731094621-H-05.mp4
20260731_H_02	2026-07-31	HeLa Kyoto	1.35	1	T4	260731095226-H-06.mp4
20260731_H_02	2026-07-31	HeLa Kyoto	1.35	2	T2	260731101525-H-07.mp4
20260731_H_02	2026-07-31	HeLa Kyoto	1.35	3	T4	260731102633-H-08.mp4
20260731_H_02	2026-07-31	HeLa Kyoto	1.35	4	T4	260731103650-H-09.mp4
20260731_H_03	2026-07-31	HeLa Kyoto	1.35	1	S	260731104751-H-M-10.mp4
20260731_H_03	2026-07-31	HeLa Kyoto	1.35	2	T4	260731114714-H-11.mp4
20260731_H_03	2026-07-31	HeLa Kyoto	1.35	3	C2	260731115750-H-S-12.mp4
20260731_H_03	2026-07-31	HeLa Kyoto	1.35	4	S	260731122808-H-S-13.mp4
20260731_H_04	2026-07-31	HeLa Kyoto	1.35	1	T4	260731163500-H-13.mp4
20260731_H_04	2026-07-31	HeLa Kyoto	1.35	2	T4	260731165148-H-14.mp4
20260731_H_04	2026-07-31	HeLa Kyoto	1.35	3	T2	260731165745-H-15.mp4
20260731_H_04	2026-07-31	HeLa Kyoto	1.35	4	S	260731170441-H-M-16.mp4
20260801_H_01	2026-08-01	HeLa Kyoto	1.35	1	S	260801150655-H-M-01.mp4
20260801_H_01	2026-08-01	HeLa Kyoto	1.35	2	T2	260801152454-H-02.mp4
20260801_H_01	2026-08-01	HeLa Kyoto	1.35	3	S	260801153817-H-M-03.mp4
20260803_H_01	2026-08-03	HeLa Kyoto	1.35	1	C1	260803084508-H-M-01.mp4
20260803_H_01	2026-08-03	HeLa Kyoto	1.35	2	S	260803092640-H-M-01.mp4
20260803_H_01	2026-08-03	HeLa Kyoto	1.35	3	C3	260803095740-H-M-03.mp4
20260803_H_01	2026-08-03	HeLa Kyoto	1.35	4	C1	260803100643-H-M-04.mp4
20260803_H_02	2026-08-03	HeLa Kyoto	1.35	1	T4	260803113625-H-01.mp4
20260803_H_02	2026-08-03	HeLa Kyoto	1.35	2	E+	20260803_H_M_02_02.mp4
20260803_H_03	2026-08-03	HeLa Kyoto	1.35	1	T3	260803121217-H-06.mp4
20260803_H_03	2026-08-03	HeLa Kyoto	1.35	2	T4	260803121755-H-07.mp4
20260803_H_03	2026-08-03	HeLa Kyoto	1.35	3	T4	260803122502-H-08.mp4
20260812_H_01	2026-08-12	HeLa Kyoto	1.35	1	E+	20260812_H_M_01_01.mp4
20260817_H_01	2026-08-17	HeLa Kyoto	1.35	1	T1	260817095602-H-01.mp4
20260817_H_01	2026-08-17	HeLa Kyoto	1.35	2	T1	260817100905-H-02.mp4
20260817_H_01	2026-08-17	HeLa Kyoto	1.35	3	T1	260817110516-H-03.mp4
20260817_H_01	2026-08-17	HeLa Kyoto	1.35	4	E+	20260817_H_M_01_04.mp4
20260901_T_01	2026-09-01	T-47D	1.35	1	E+	20260901_T_D_01_01.mp4
20260904_T_01	2026-09-04	T-47D	1.35	1	S	260904101151-T-M-01.mp4
20260904_T_01	2026-09-04	T-47D	1.35	2	E+	20260904_T_D_01_02.mp4
20260917_T_01	2026-09-17	T-47D	1.35	1	E-	20260917_T_S_01_01.mp4
20260917_T_01	2026-09-17	T-47D	1.35	2	E-	20260917_T_S_01_02.mp4
20260925_H_01	2026-09-25	HeLa Kyoto	1.35	1	E+	20260925_H_M_01_01.mp4
